# Synchronized genetic activities in Alzheimer’s brains revealed by heterogeneity-capturing network analysis

**DOI:** 10.1101/2020.01.28.923730

**Authors:** Sharlee Climer, Alan R. Templeton, Michael Garvin, Daniel Jacobson, Matthew Lane, Scott Hulver, Brittany Scheid, Zheng Chen, Carlos Cruchaga, Weixiong Zhang

## Abstract

It is becoming increasingly evident that the efficacy of single-gene computational analyses for complex traits is nearly exhausted and future advances hinge on unraveling the intricate combinatorial interactions among multiple genes. However, the discovery of modules of genes working in concert to manifest a complex trait has been crippled by combinatorial complexity, genetic heterogeneity, and validation biases. We introduce Maestro, a novel network approach that employs a multifaceted correlation measure, which captures heterogeneity, and a rigorous validation method. Maestro’s utilization for Alzheimer’s disease (AD) reveals an expression pattern that has virtually zero probability of simultaneous expression by an individual, assuming independence. Yet this pattern is exhibited by 19.0% of AD cases and 7.3% of controls, establishing an unprecedented pattern of synchronized genetic activities in the human brain. This pattern is significantly associated with AD, with an odds ratio of 3.0. This study substantiates Maestro’s power for discovery of orchestrated genetic activities underlying complex traits. More generally, Maestro can be applied in diverse domains in which heterogeneity exists.

**Highlights:**

- Synchronized genetic activities associated with Alzheimer’s disease
- Novel vector-based correlation measure that captures genetic heterogeneity
- Enhanced network model for revealing combinatorial genetic interactions
- Pro-survival genetic activities associated with Alzheimer’s disease
- General approach for revealing patterns in data subject to heterogeneity
