## Supplementary material for "Synchronized genetic activities in Alzheimer’s brains revealed by heterogeneity-capturing network analysis": S1

### Sheet: all_1000
Modules Identified by Maestro for Alzheimer's Disease
Number	Gene State	Cases Freq	Controls Freq	Target	Search key	Probe Id	Gid	Tran- script	Accession	Symbol	Type	Start	Probe Sequence
Module 1 with 116 nodes: odds ratio = 1.485470, G-test_GF = inf
	15 Cases (0.087)
	22 Controls (0.124)
	5 Cases and 7 Controls with all but one
	1 Cases and 0 Controls with pattern except for missing data
23	DN	0.284	0.404	GI_10800147-S	KIAA0186	2320315	GI_10800147	GI_10800147	NM_021067.1	KIAA0186	S	2706	CACAGTTACACGGCAGGCTGAGGTGGGAGGATCACTTGAACCCCAGAGGT
105	DN	0.239	0.452	GI_11056009-S	PBOV1	4760056	GI_11056009	GI_11056009	NM_021635.1	PBOV1	S	2198	GCGTTTGTTATATAAAAATACCCCGGCCAGGCACGGTGGCTCACGCCTGT
221	DN	0.227	0.447	GI_12232430-S	C11orf1	2850600	GI_12232430	GI_12232430	NM_022761.1	C11orf1	S	1775	AAATCTTGGTATACTGGCTGGGCACAGTGGCTCACACCTAATCCCAGCAC
224	DN	0.233	0.42	GI_12232456-S	FLJ21144	2370154	GI_12232456	GI_12232456	NM_022774.1	FLJ21144	S	1902	ACGAAAAACATAATACATGGCTGGGTGCGGTGGCACATGCCTGTAATCCC
244	DN	0.267	0.41	GI_12545396-I	ICA1	7050121	GI_12545396	GI_12545396	NM_022308.1	ICA1	I	543	GGATCACAGTGACCTATAATGAGCCGTTGTGCTCCAGCCTGGGCGACAGA
374	DN	0.295	0.41	GI_13376182-S	FLJ12606	4230450	GI_13376182	GI_13376182	NM_024804.1	FLJ12606	S	1496	GGAGGCCAAGGCGTGTGGATTGCTTGAGCCCAGGAGTTCATAACCAGCCT
404	DN	0.239	0.436	GI_13376477-S	FLJ12078	4230086	GI_13376477	GI_13376477	NM_024977.1	FLJ12078	S	2853	CACTTTGCAACTAAGAAAATAGAAGTGGGCCAGGCACGGTGGCTCACGCC
409	DN	0.233	0.404	GI_13376553-S	FLJ20972	580609	GI_13376553	GI_13376553	NM_025030.1	FLJ20972	S	1734	AAAAATCTGCATTTAGGTTGGGCACGGTGGCTCACGCTTGTAATCCCAGC
420	DN	0.239	0.388	GI_13376746-S	C14orf127	4560494	GI_13376746	GI_13376746	NM_025152.1	C14orf127	S	1997	AGTGGAGATTGTACCACTGCACTCCAGCCTGGTCAATGGAGTGCGACTCC
480	DN	0.307	0.426	GI_13540508-S	MKRN4	6180102	GI_13540508	GI_13540508	NM_030757.1	MKRN4	S	3155	GGCCGGATCACAAGGCCAGGAGATCGAGACCATCCTGTGAATGGCGAAAC
519	DN	0.273	0.436	GI_13787194-S	ALPP	4670722	GI_13787194	GI_13787194	NM_001632.2	ALPP	S	2541	ACACGGTGAAACCCCTTATCTATGCGCCTGTAGTCCCAGCTACCCAGGAG
556	DN	0.301	0.404	GI_14042952-S	FKSG17	4480309	GI_14042952	GI_14042952	NM_032031.1	FKSG17	S	943	TGAATGCTTGCTACGAGCGGTGGCTCATGCCTGAATCTCAGCACTTTGGG
665	DN	0.278	0.404	GI_14165460-I	NARF	6100333	GI_14165460	GI_14165460	NM_031968.1	NARF	I	930	TGCGGCAAGAGAATCACTTGAACCCGGGAGGCAGAGGTTACAGCGAGACA
766	DN	0.307	0.41	GI_14600335-S	PCDHB9	2260136	GI_14600335	GI_14600335	NM_019119.3	PCDHB9	S	3859	CCAGGAGGTGGAAGTTGCTTTGAGCCGAGATTGCACCATTGTACTCCAGC
1159	DN	0.256	0.436	GI_18105059-I	VPS41	4280112	GI_18105059	GI_18105059	NM_014396.2	VPS41	I	4140	CACTTGACCCCAGGAGACGTAGGTTGTGGTGAGCTGAGATCGCGCCATTG
1265	DN	0.233	0.41	GI_18765737-A	SMG1	3170139	GI_18765737	GI_18765737	NM_014006.2	SMG1	A	10722	AAAATCTTAATTGTTGGCTGGGCACAGTGGCTCACGCCTGTAATCCCAGC
1330	DN	0.267	0.399	GI_19743870-I	FCAR	60450	GI_19743870	GI_19743870	NM_133279.1	FCAR	I	1455	AGAAAACACAACCTGCCTGGCCGGGCGTGGTGGCGTGAGCCTGTCGTCCC
1335	DN	0.267	0.404	GI_19743893-I	TADA3L	2570152	GI_19743893	GI_19743893	NM_133480.1	TADA3L	I	2223	AAAATGTATCTCCATGGGAGGCTGAGGCAGGAGAATCAGTTGAACCTGGG
1381	DN	0.318	0.404	GI_19923159-S	SNAPC1	1660497	GI_19923159	GI_19923159	NM_003082.2	SNAPC1	S	2187	GGGATTTAAAGTTTGGGTTGCATGCCTGTAATCCCAGCATTTTGGGAGGC
1401	DN	0.256	0.441	GI_19923324-S	EVI5	7050725	GI_19923324	GI_19923324	NM_005665.2	EVI5	S	6490	TCAACACCTGTGAAAGAATAACCACTGCACTCCAACCTGGGCAACATGGC
1449	DN	0.25	0.388	GI_19923589-S	FLJ21657	6760576	GI_19923589	GI_19923589	NM_022483.2	FLJ21657	S	2787	GGTGTGCACCTGTAGTTTCAGCTATTCGGGAGGCTGAGGCAGACAATGGC
1483	DN	0.244	0.399	GI_19923854-S	SYAP1	4200035	GI_19923854	GI_19923854	NM_032796.2	SYAP1	S	1788	GTGGGCAGATCACCGGAGGTCAGGAGTTCGAGACCAGCCTTGCCAACATA
1518	DN	0.261	0.42	GI_20070184-S	USP14	2810452	GI_20070184	GI_20070184	NM_005151.2	USP14	S	2719	TGAGGCAGGTGGTTCACTGGAGGTTGAGTTCGAGACCAGCCTGGCCACAT
1538	DN	0.267	0.426	GI_20070320-S	NMNAT1	2190528	GI_20070320	GI_20070320	NM_022787.2	NMNAT1	S	1410	CAGGAGAATCGCTTGAACCCGGGAGGCACAGGTTCCAGTGGGCCAAGGTT
2059	DN	0.256	0.41	GI_21389374-I	C10orf6	7040717	GI_21389374	GI_21389374	NM_144592.1	C10orf6	I	1683	CTGTGATTGAGCCACTGCACTCCAATCTGGGTGACAGAATAAGACCCCGT
2123	DN	0.233	0.415	GI_21495177-S	DKFZp727G131	6370338	GI_21495177	GI_21495177	NM_145111.1	DKFZp727G131	S	1943	GTGGGAGACCGAGGTGGGCAGATCACTTGAGTTCAAGACCAGCCTGGCCA
2143	DN	0.227	0.42	GI_21536370-S	TEP1	380113	GI_21536370	GI_21536370	NM_007110.3	TEP1	S	8434	TCTCAGAACTACCCAGAGGAGGCCGGGCATGGTGGCTCACGCTTGTAATC
2375	DN	0.216	0.399	GI_22219459-A	CREB1	50324	GI_22219459	GI_22219459	NM_004379.2	CREB1	A	2645	TGTTAGGTTATAATTTCTCATTTGGAGCCGGGCGCAGTGGCTCACGCCTG
2436	DN	0.244	0.394	GI_22748680-S	FLJ34817	6860180	GI_22748680	GI_22748680	NM_152303.1	FLJ34817	S	2197	AGAGTGGGAGGCAGGGTGCGGTGGCTCATGCCTATAATCCTAACACTTTA
2451	DN	0.233	0.404	GI_22748772-S	ZNF440	4150487	GI_22748772	GI_22748772	NM_152357.1	ZNF440	S	3744	CTCTCCAACAATAAAAGACTTGGCCTTGGCTGGGCATGGTGGCTCACGCC
2463	DN	0.278	0.404	GI_22748870-S	DKFZp762I137	6590736	GI_22748870	GI_22748870	NM_152411.1	DKFZp762I137	S	2933	AATCCCAGCACTTGGGAGGCCGTGGCAGGAGGATCACGAGCCAAGGAGTT
2476	DN	0.267	0.41	GI_22748994-S	FLJ31384	6520286	GI_22748994	GI_22748994	NM_152472.1	FLJ31384	S	2152	CCTGGGTTCAAGCGATTCCTCTGCCTCAGCACTTTGGGAGGCCAAGGCAG
2501	DN	0.227	0.436	GI_22749374-S	FLJ39653	50088	GI_22749374	GI_22749374	NM_152684.1	FLJ39653	S	1692	TATCCTTTTAAATAGAAGAGAGAGGGCCCGGCACGGTGGCTCACGCCTGT
2574	DN	0.267	0.388	GI_23238218-S	DMC1	2640735	GI_23238218	GI_23238218	NM_007068.2	DMC1	S	1993	GCCAAGTGCAGTGGCATGTGCTTGTAATCCCAGCTACTCTGGAGGCTGAG
2656	DN	0.233	0.431	GI_23510444-S	TNFSF15	1230594	GI_23510444	GI_23510444	NM_005118.2	TNFSF15	S	1686	ACTCTAAAGAATAACTCCAAGTCTTGGCCAGGCGCAGTGGCTCACACCTG
2664	DN	0.273	0.41	GI_23680884-S	FLJ20522	6620152	GI_23680884	GI_23680884	NM_017861.1	FLJ20522	S	1489	TGCACTACAGCCTGGGCGACAGAACGAGACCCTGTCTCCAAAGGAAAAAC
2682	DN	0.233	0.378	GI_24233529-S	LOC91526	430095	GI_24233529	GI_24233529	NM_153697.1	LOC91526	S	3632	ATCGTGCCACTGCACCACTCCAGCCTGGGCAACAAGAGCGAGACTGTCCC
2877	DN	0.222	0.383	GI_24475700-S	FLJ21673	2480279	GI_24475700	GI_24475700	NM_030898.2	FLJ21673	S	1485	CATGCTACTGCATGCCAGCCTGGGTGACAAAGCGAGACTCCGTCTCAAAA
2981	DN	0.25	0.426	GI_25168266-A	SGKL	1780373	GI_25168266	GI_25168266	NM_170709.1	SGKL	A	3326	GCTTATAAAAGTAAAGGAGAATAACTGGCCGGGCACGGTGGCTCATGCCT
3027	DN	0.239	0.388	GI_25952070-I	ABCC13	780368	GI_25952070	GI_25952070	NM_172024.1	ABCC13	I	2732	GAATCACTTGAACCTGTAAGGCGGAGGTTGCAGTGAGCCGAGTTCATGCA
3155	DN	0.278	0.431	GI_27500805-S	LOC126167	5270180	GI_27500805	GI_27500805	XM_058997.5	LOC126167	S	2929	GGCCGAGGTGAGTGGATTGCTTGAGTCCTGGAGTTTGAGACCAACATGGG
3162	DN	0.261	0.42	GI_27502389-S	IL18	2510538	GI_27502389	GI_27502389	NM_001562.2	IL18	S	974	CCCTCAATCCCAGCTACTCAAGAGGCTGAGGCAGGAGAATCACTTGCACT
3171	DN	0.278	0.426	GI_27545327-A	LRRC2	2900463	GI_27545327	GI_27545327	NM_024750.2	LRRC2	A	1683	AAGTGGGTGGATCACCTGAGGTCCGGAGTTCGAGGCTGGTTTGGCCAGCA
3184	DN	0.267	0.404	GI_27734690-S	FLJ34047	5700195	GI_27734690	GI_27734690	NM_173669.1	FLJ34047	S	2807	GGCAAGTGCCAGTAATCCCAGCTACTCTTGGAGGCTGAGGCAGGAAGAGC
3248	DN	0.25	0.415	GI_27886558-I	NFATC3	730053	GI_27886558	GI_27886558	NM_173164.1	NFATC3	I	3669	AACCCGGGAGGTGGCAGTTGCAGGGAGCTAAGATCGCGCCATTGCACTCC
3277	DN	0.256	0.367	GI_28274681-S	ZNF33A	2230750	GI_28274681	GI_28274681	NM_006974.1	ZNF33A	S	4589	AGCTGAGATTGTGCCACTGTACTGCAGCCTGGGTGACAGAATGAGACTGC
3431	DN	0.267	0.404	GI_29570774-I	DNCL2A	1340563	GI_29570774	GI_29570774	NM_177953.1	DNCL2A	I	76	AGATCGCCTGAGCCCAGGAGGTCAAGGCTACAGTGAGCCGTGACTGCACC
3645	DN	0.261	0.426	GI_31340555-S	cig5	6590403	GI_31340555	GI_31340555	NM_080657.3	cig5	S	2765	GAGTGCACTTTACTAATCCTCATGGCACAGTGGCTCACGCCTGTAATCCC
3721	DN	0.244	0.42	GI_31343610-S	FLJ35119	4810075	GI_31343610	GI_31343610	NM_175871.2	FLJ35119	S	1410	GTGTGTTTTTAGGGGCCGAGACAGGTGGATCACCTGAGGTCAGGAGTTCG
3742	DN	0.21	0.394	GI_31377625-S	DUSP19	6350408	GI_31377625	GI_31377625	NM_080876.2	DUSP19	S	4872	CTGAATTAAAAAATCTGTTGGTGGCCGGGCGCAGTGGCTCATGCCTGTGG
3801	DN	0.261	0.399	GI_31542256-S	C20orf172	6840592	GI_31542256	GI_31542256	NM_024918.2	C20orf172	S	1817	CTAGCATTTTGGGTGACTGAGGCGGGTGGATTGCTTGAGCCCAGAAGTTG
3882	DN	0.25	0.394	GI_31543151-S	MGC14817	1780592	GI_31543151	GI_31543151	NM_032338.2	MGC14817	S	1091	TTGCCCCACTGCACTCCACCCTGGGCAATGGAGTAGGACTCTGTCTCAAA
4017	DN	0.244	0.399	GI_31742491-S	N4BP2	2360600	GI_31742491	GI_31742491	NM_018177.2	N4BP2	S	6512	ACCGCTTAAACCTGGGAGGTGGAGGTTGCAGTGACCCGAGATCGAGATCA
4054	DN	0.199	0.415	GI_31982918-S	ZNF430	3190239	GI_31982918	GI_31982918	NM_025189.2	ZNF430	S	1940	TTCTTACCAGACATAAGATAATTCTGGCTGGGTGCGGTGGCTCACACCTG
4078	DN	0.244	0.415	GI_32171235-S	LOC90624	840735	GI_32171235	GI_32171235	NM_181705.1	LOC90624	S	1888	GACCCCATCTCTGCTAAGGACACAAAAATTAGCCAGGTGTGGTGGCGGGC
4101	DN	0.222	0.426	GI_32261315-S	FLJ14345	2690184	GI_32261315	GI_32261315	NM_024733.2	FLJ14345	S	3223	TGGGAAGAAATTCTCTACTGGCCGGGCACAGTGGCTCACGCCTGTAATGC
4131	DN	0.244	0.41	GI_32401415-S	FLJ12760	2100037	GI_32401415	GI_32401415	NM_181725.1	FLJ12760	S	2191	GAATTAAAAGAATTTGGCCGGGTGCGGCAGCTCATGCCTGTAATCCCAAC
4213	DN	0.233	0.42	GI_32698850-S	FLJ32965	2190300	GI_32698850	GI_32698850	NM_182506.1	FLJ32965	S	1648	TGGGATCAAGAAATAGAGCAAAGAGGGTCGGGTGCGGTGGCTCACACCTG
4221	DN	0.267	0.41	GI_32698967-S	FLJ36492	2690551	GI_32698967	GI_32698967	NM_182568.1	FLJ36492	S	1907	GGAGACAATTGGTCAAGCGTGGTGGCTCACGCCTGTAGTCCAGCAATTTG
4225	DN	0.233	0.415	GI_32699014-S	ZNF454	360072	GI_32699014	GI_32699014	NM_182594.1	ZNF454	S	2010	ACACTCGGCTGGGCACGGTGGCTCACGTCTGTAATCTTTGGGAGCACTTT
4356	DN	0.227	0.399	GI_33589826-S	GI_33589826-S	3780315	GI_33589826	GI_33589826	NM_000745.2	CHRNA5	S	2220	TGGTGCACACCTGTAATCCCAGCTACCTGGGAGGCTGCGGCAGGAGAATC
4418	DN	0.324	0.415	GI_33942075-S	SLC5A8	4920215	GI_33942075	GI_33942075	NM_145913.2	SLC5A8	S	3691	GGCTCATGCTTGTAATCTGAACATTTGGGAGGCTGAGGCAGGAAGATCGC
4534	DN	0.267	0.41	GI_34147489-S	NDUFC2	6510519	GI_34147489	GI_34147489	NM_004549.3	NDUFC2	S	1553	AGCCTGGGTGACACTCCAGCCTGGGTGACAAAGGAGACCCCGTCAAAAAA
4640	DN	0.222	0.404	GI_34147701-S	MGC29762	4210138	GI_34147701	GI_34147701	NM_144706.2	MGC29762	S	1107	AAAAAAGTGTCCAAGCAGCCGGGCGCAGTGGCTCACACCTGTAATCCCAG
4686	DN	0.222	0.41	GI_34222193-S	FLJ10613	4560441	GI_34222193	GI_34222193	NM_019067.3	FLJ10613	S	2398	GTAATCTCAGAATGTTGGCCGGGCATGGTGGCTCACACCTGTGGTCTCAG
4715	DN	0.29	0.42	GI_34222266-S	STXBP4	6590079	GI_34222266	GI_34222266	NM_178509.3	STXBP4	S	1970	CTCAGGAGTTTAACATCAGCCTGGGCAACATAGCAGGACCCCATCTCTAC
4771	DN	0.227	0.394	GI_34222376-S	MGC44287	2120270	GI_34222376	GI_34222376	NM_182607.2	MGC44287	S	2446	TGCCACTGCACTCCAACCTGGGTGACGGAGTGAGATTCCATCTGAAAAAC
5026	DN	0.227	0.42	GI_37538660-S	IPLA2(GAMMA)	5550563	GI_37538660	GI_37538660	XM_291241.3	IPLA2(GAMMA)	S	3734	CGCCAGTGCACTCCAGCCTAGGCGACACAGCGAGACTCCATCTCAAAAAA
5145	DN	0.244	0.41	GI_37545911-S	DKFZP434I1735	60110	GI_37545911	GI_37545911	XM_113763.4	DKFZP434I1735	S	6126	TTCCAGCACTTTGGAAGGCCAAGGCGGGCGGATCACGAAGTCGGGAGTTT
5195	DN	0.301	0.399	GI_37548772-S	LOC375049	1850075	GI_37548772	GI_37548772	XM_351316.1	LOC375049	S	458	GACCTGGCCTTAGAAGTGGGTCTCTGGTCGGGAGGCTGAGGCAGGAGAAT
5220	DN	0.273	0.441	GI_37550045-S	MGC50836	2340035	GI_37550045	GI_37550045	XM_171060.4	MGC50836	S	1925	TTCGAGACCAGCCCGCCCAATATGGTGAAACCCCGTCTCTCCTGAAAAAA
5270	DN	0.21	0.399	GI_37552185-S	LOC375506	2690242	GI_37552185	GI_37552185	XM_351658.1	LOC375506	S	4423	CCAGTTAAGAGCAGGGGAGACCTGGCTGGGCATGGTGGCTCACACCTGTA
5295	DN	0.244	0.41	GI_37552572-S	KIAA1473	5690152	GI_37552572	GI_37552572	XM_047550.3	KIAA1473	S	3669	GGGAAGCAGAGGTTGCGGTGAGCCGAGATCATGCCATGGCACTCCGTCCT
5315	DN	0.244	0.394	GI_37559950-S	MICAL3	5890181	GI_37559950	GI_37559950	XM_032997.4	MICAL3	S	4538	CAGCGAGCCGAGATCATGCCACTGCACCACTGCACTCCAGCCTGTGTGAC
5352	DN	0.227	0.394	GI_37594440-S	ZNF136	6290164	GI_37594440	GI_37594440	NM_003437.2	ZNF136	S	2373	GAATTTGAACAGATGTTTTGGCTCTGGCTGGGTGTGGTGGCTCACACCTG
5380	DN	0.216	0.394	GI_37620215-S	LOC253827	4670184	GI_37620215	GI_37620215	NM_198080.1	LOC253827	S	1538	GCCGAGATCATGCCACTGCACTCCAGCCTACATGACAATGTGACACTCCA
5385	DN	0.233	0.399	GI_37622354-S	BLZF1	5860739	GI_37622354	GI_37622354	NM_003666.2	BLZF1	S	2213	CCAGCTACTTGGGAGGCTGAGGTGGGAAAATCACTTGAACCTGGGAGGGT
5563	DN	0.233	0.415	GI_38327629-A	MGC61599	6860484	GI_38327629	GI_38327629	NM_198394.1	MGC61599	A	599	CACTGTATTAAAAGTCTGCCGGGCACAGTGGCTCACGCCTGTAATCCCAA
5584	DN	0.267	0.415	GI_38348383-S	FLJ35093	3390102	GI_38348383	GI_38348383	NM_198549.1	FLJ35093	S	5023	GGCCCAAGTGGGCAGATAACCTGAGGTCAGGAGTTTGAGACCAGCCTAAC
5610	DN	0.25	0.383	GI_38454193-S	76P	4850167	GI_38454193	GI_38454193	NM_014444.2	76P	S	2994	GAAGCAGACGCTGCAGTGAGCTGAGATTGTGCCATTGCATTCCAGCCCGG
5646	DN	0.256	0.42	missing	GI_38524599-S	missing	missing	missing	missing	missing	missing	missing	missing
5647	DN	0.233	0.426	GI_38524611-S	TRIM50C	2630403	GI_38524611	GI_38524611	NM_198853.1	TRIM50C	S	1276	GTTCGAGACCAGCCTGGCCAATGTAGTAACACCCCCGTCTCTACAAAAAA
5696	DN	0.227	0.441	GI_38605732-I	NUP43	2690068	GI_38605732	GI_38605732	NM_198887.1	NUP43	I	3254	TCCAACCTATACTTAAAAACATATGGTGGCCAGGCATGGTGGCTCACGCC
5980	DN	0.25	0.42	missing	GI_40255110-S	missing	missing	missing	missing	missing	missing	missing	missing
5988	DN	0.244	0.41	missing	GI_40255146-S	missing	missing	missing	missing	missing	missing	missing	missing
6045	DN	0.222	0.399	missing	GI_40353772-S	missing	missing	missing	missing	missing	missing	missing	missing
6143	DN	0.222	0.415	missing	GI_40807470-S	missing	missing	missing	missing	missing	missing	missing	missing
6159	DN	0.284	0.404	GI_41125747-S	LOC389050	6400075	GI_41125747	GI_41125747	XM_374014.1	LOC389050	S	543	GGATCTCTTGAGCCTAGGTGGTTGAGGCTGCAGTGAGCCAAGATCACACC
6343	DN	0.256	0.388	missing	GI_41393589-S	missing	missing	missing	missing	missing	missing	missing	missing
6346	DN	0.25	0.447	missing	GI_41393596-S	missing	missing	missing	missing	missing	missing	missing	missing
6438	DN	0.261	0.415	missing	GI_42518079-S	missing	missing	missing	missing	missing	missing	missing	missing
6503	DN	0.239	0.42	GI_42656794-S	LOC401082	3940168	GI_42656794	GI_42656794	XM_376257.1	LOC401082	S	1441	CCACACTCCAGCCTGGGCGACAGACTGAGATTCTCATCCAGAGTCAAATT
6553	DN	0.267	0.426	GI_42658952-S	LOC286177	3870441	GI_42658952	GI_42658952	XM_379582.1	LOC286177	S	3084	TGGTGAGGCGAGATAGTGCCACTGCACTTCAGCTTGGGCAACAGAGTGAT
6567	DN	0.278	0.447	GI_42659497-S	LOC399768	1850121	GI_42659497	GI_42659497	XM_378228.1	LOC399768	S	4414	CAGACTGTGGGAGGCCGAGGCGGGCATATCACGAAGTCAAGAGACGGAGA
6572	DN	0.227	0.388	GI_42659631-S	LOC399972	5900541	GI_42659631	GI_42659631	XM_378321.1	LOC399972	S	1966	TCTCAGCTACTTGGGAGGCTGAATCGCTTGAACCCAGGAGGTGGAGGTTG
6600	DN	0.256	0.399	GI_42660551-S	LOC388165	3130546	GI_42660551	GI_42660551	XM_370897.2	LOC388165	S	1877	TTCAAGAATGAAAAAGGTATCCCAGCAGTTTGGGAGGCTGAGGCGGGCGG
6614	DN	0.278	0.426	GI_42661257-S	MGC19764	4210047	GI_42661257	GI_42661257	XM_371039.2	MGC19764	S	4325	GCTCATGCTTGTGATCCCAGGACTTTAGGAGGCCAAGGTGGGAGGATTGT
6620	DN	0.29	0.426	GI_42661601-S	LOC388536	3190273	GI_42661601	GI_42661601	XM_371163.2	LOC388536	S	2280	GCATGAATTCTTTTTGAATCACTTGAACCCGGGAGACAGAGGTTGCAGTG
6886	DN	0.233	0.404	GI_4503814-S	FUT6	7000292	GI_4503814	GI_4503814	NM_000150.1	FUT6	S	2790	ATACTGCAAAGAAAACCAATGATGAGGCCGGGTGCGGTGGCTCACACCTG
7202	DN	0.256	0.388	GI_45331210-S	FLJ00060	2940180	GI_45331210	GI_45331210	NM_033206.1	FLJ00060	S	2215	CCTCCCCTTAAGAAGGTACTTCGAGGCTGGGTGCGGTGGCTCATGTCTGT
7452	DN	0.25	0.415	GI_4758689-S	LRRFIP1	1580348	GI_4758689	GI_4758689	NM_004735.1	LRRFIP1	S	3341	TGAGCAGGGACAGTCATTTTTTAAATGTTTTTGGCCGGGCGTGGTGGCTC
7580	DN	0.261	0.399	GI_4885656-S	XRCC2	1740673	GI_4885656	GI_4885656	NM_005431.1	XRCC2	S	2772	CAGCCATAAAAAGGAACAAGACTGACTGGGCGTGGTGGCTCATGCCTGTG
7693	DN	0.222	0.394	GI_5453713-S	LIM	520035	GI_5453713	GI_5453713	NM_006457.1	LIM	S	2990	TAAAGAGAATAAATAGAGGGCCAGGTGTGGTGGCTCACGCCTGTGATCCC
7753	DN	0.261	0.447	GI_5729981-S	POLH	2640132	GI_5729981	GI_5729981	NM_006502.1	POLH	S	3154	GCGGGCAGATCACGAGGTCAGGAGTTTCAGACCAATATGGTGAAACCCCA
8027	DN	0.261	0.41	GI_7657006-S	DAPP1	6450438	GI_7657006	GI_7657006	NM_014395.1	DAPP1	S	2452	AGCGGCGGCTCATGCCTGTAATCCCAGGACTTTGGTAGGCCAAGACAAGC
8065	DN	0.222	0.426	GI_7657541-S	SCN11A	3190056	GI_7657541	GI_7657541	NM_014139.1	SCN11A	S	5833	CAATTTTAGGATTGGAATAGTTCAAGCCGGGCGCAGTGGCTCATGCCTGG
8079	DN	0.273	0.426	GI_7661565-S	DKFZP434B168	2850411	GI_7661565	GI_7661565	NM_015434.1	DKFZP434B168	S	3211	CTGAGGTGGGCGGCTCACGAGGAGATCAAGACCATCCTGGCTAACACAGT
8161	DN	0.244	0.399	GI_7662213-S	KIAA0628	2060725	GI_7662213	GI_7662213	NM_014789.1	KIAA0628	S	5404	GGTTTCAGTGAGCTGGGATCGTGGCATTGCACTCTAGCCTGGGCAACCAA
8217	DN	0.278	0.41	GI_7705343-S	POLK	4070167	GI_7705343	GI_7705343	NM_016218.1	POLK	S	3734	ACAATGGCTCACACCTGTAATGCCAGCCCTTTGGGAGGCCGAATGGGCAG
8304	DN	0.233	0.436	GI_7706334-S	CGI-119	3990138	GI_7706334	GI_7706334	NM_016056.1	CGI-119	S	1029	TAAAAATGCTTTTCTGGCTGGGCACAGTGGCTCACGCCTGTAATCCCACC
8397	DN	0.256	0.426	GI_8922429-S	FLJ10460	2940600	GI_8922429	GI_8922429	NM_018097.1	FLJ10460	S	1266	ACGCCACTGCGCTACAGCCTGGGCGACACAGTAAGACCCTGTCTCAAAAA
8419	DN	0.239	0.415	GI_8922676-S	FLJ10803	5080170	GI_8922676	GI_8922676	NM_018224.1	FLJ10803	S	2617	TTAGTGCCAGAAGAACTATCAACTTGTGGCTGGGCACGGTGGCTCACACC
8430	DN	0.267	0.426	GI_8922778-S	C21orf77	60400	GI_8922778	GI_8922778	NM_018277.1	C21orf77	S	1442	AAAAAAGCTCAGGGCGGTCGAGTGCAGTGGCTCGCGCCTGTAATCCCAGC
8439	DN	0.222	0.415	GI_8922870-S	FLJ11106	3940286	GI_8922870	GI_8922870	NM_018324.1	FLJ11106	S	1305	CCAGTAAAGAATACTTCTGGCAGCACTTTGGGAGGCCAAGGCGGGCGGAT
8454	DN	0.239	0.399	GI_8923014-S	FLJ20006	3830292	GI_8923014	GI_8923014	NM_017618.1	FLJ20006	S	1865	TGAGATCGTGGCCACTGCAATCCAGCCTGGGCGATAGAGTGAGACTACGT
8460	DN	0.273	0.378	GI_8923089-S	BTBD5	2690647	GI_8923089	GI_8923089	NM_017658.1	BTBD5	S	2061	GGAGTGGTGTTGCACTCCTGTAGTCCCAGCTAATCAGGAGGCTGAGGCAA
Module 2 with 2 nodes: odds ratio = 1.261946, G-test_GF = 216.842575
	71 Cases (0.406)
	66 Controls (0.351)
	9 Cases and 18 Controls with all but one
	1 Cases and 1 Controls with pattern except for missing data
565	DN	0.438	0.41	GI_14043068-S	HBA2	3520368	GI_14043068	GI_14043068	NM_000517.3	HBA2	S	451	CTCCAAATACCGTTAAGCTGGAGCCTCGGTAGCCGTTCCTCCTGCCCGCT
727	DN	0.42	0.388	GI_14456711-S	HBA1	4200088	GI_14456711	GI_14456711	NM_000558.3	HBA1	S	451	CTCCAAATACCGTTAAGCTGGAGCCTCGGTGGCCATGCTTCTTGCCCCTT
Module 3 with 2 nodes: odds ratio = 1.687121, G-test_GF = 229.992142
	44 Cases (0.251)
	68 Controls (0.362)
	7 Cases and 9 Controls with all but one
	1 Cases and 0 Controls with pattern except for missing data
1107	DN	0.278	0.388	GI_17978501-A	COL9A1	4670301	GI_17978501	GI_17978501	NM_001851.2	COL9A1	A	2949	GCCTGGTGAAGGAGCCTGGGTGAGAAACACCATCCAAAGCTGGGGCAAAG
1108	DN	0.261	0.383	GI_17978503-A	COL9A1	2570129	GI_17978503	GI_17978503	NM_078485.1	COL9A1	A	2217	ACGCCTGGTGAAGGAGCCTGGGTGAGAAACACCATCCAAAGCTGGGGCAA
Module 4 with 2 nodes: odds ratio = 1.115798, G-test_GF = 180.111252
	62 Cases (0.352)
	71 Controls (0.378)
	19 Cases and 29 Controls with all but one
	0 Cases and 0 Controls with pattern except for missing data
3063	DN	0.403	0.484	GI_26787973-S	HSPA1A	6290288	GI_26787973	GI_26787973	NM_005345.4	HSPA1A	S	2076	CCCAAGGGAGGGTCTGGGTCAGGCCCCACCATTGAGGAGGTAGATTAGGG
3064	DN	0.409	0.426	GI_26787974-S	HSPA1B	1240097	GI_26787974	GI_26787974	NM_005346.3	HSPA1B	S	2161	GAGGTGGACTGTTGGGACTCAAGGACTTTGCTGCTGTTTTCCTATGTCAT
Module 5 with 2 nodes: odds ratio = 2.413793, G-test_GF = 233.268036
	36 Cases (0.205)
	72 Controls (0.383)
	6 Cases and 4 Controls with all but one
	0 Cases and 0 Controls with pattern except for missing data
4588	DN	0.233	0.399	GI_34147611-S	SUV39H2	380441	GI_34147611	GI_34147611	NM_024670.3	SUV39H2	S	2842	TGAGGTAGGAGGATCACGTGAGGTCGGGAGTTCAAGACCAGCCTGGCCAT
5289	DN	0.21	0.388	GI_37552539-S	LOC284434	1570551	GI_37552539	GI_37552539	XM_211460.2	LOC284434	S	6632	AATAATGGCAAAAGCCTCGGTGGCTCACGCCTGTAATCCCAGCACTTTGG
Module 6 with 136 nodes: odds ratio = 2.970540, G-test_GF = inf
	33 Cases (0.190)
	13 Controls (0.073)
	3 Cases and 3 Controls with all but one
	0 Cases and 0 Controls with pattern except for missing data
23	UP	0.426	0.255	GI_10800147-S	KIAA0186	2320315	GI_10800147	GI_10800147	NM_021067.1	KIAA0186	S	2706	CACAGTTACACGGCAGGCTGAGGTGGGAGGATCACTTGAACCCCAGAGGT
105	UP	0.5	0.261	GI_11056009-S	PBOV1	4760056	GI_11056009	GI_11056009	NM_021635.1	PBOV1	S	2198	GCGTTTGTTATATAAAAATACCCCGGCCAGGCACGGTGGCTCACGCCTGT
221	UP	0.46	0.255	GI_12232430-S	C11orf1	2850600	GI_12232430	GI_12232430	NM_022761.1	C11orf1	S	1775	AAATCTTGGTATACTGGCTGGGCACAGTGGCTCACACCTAATCCCAGCAC
224	UP	0.449	0.234	GI_12232456-S	FLJ21144	2370154	GI_12232456	GI_12232456	NM_022774.1	FLJ21144	S	1902	ACGAAAAACATAATACATGGCTGGGTGCGGTGGCACATGCCTGTAATCCC
244	UP	0.392	0.271	GI_12545396-I	ICA1	7050121	GI_12545396	GI_12545396	NM_022308.1	ICA1	I	543	GGATCACAGTGACCTATAATGAGCCGTTGTGCTCCAGCCTGGGCGACAGA
374	UP	0.455	0.282	GI_13376182-S	FLJ12606	4230450	GI_13376182	GI_13376182	NM_024804.1	FLJ12606	S	1496	GGAGGCCAAGGCGTGTGGATTGCTTGAGCCCAGGAGTTCATAACCAGCCT
404	UP	0.5	0.25	GI_13376477-S	FLJ12078	4230086	GI_13376477	GI_13376477	NM_024977.1	FLJ12078	S	2853	CACTTTGCAACTAAGAAAATAGAAGTGGGCCAGGCACGGTGGCTCACGCC
409	UP	0.438	0.218	GI_13376553-S	FLJ20972	580609	GI_13376553	GI_13376553	NM_025030.1	FLJ20972	S	1734	AAAAATCTGCATTTAGGTTGGGCACGGTGGCTCACGCTTGTAATCCCAGC
420	UP	0.449	0.234	GI_13376746-S	C14orf127	4560494	GI_13376746	GI_13376746	NM_025152.1	C14orf127	S	1997	AGTGGAGATTGTACCACTGCACTCCAGCCTGGTCAATGGAGTGCGACTCC
519	UP	0.443	0.282	GI_13787194-S	ALPP	4670722	GI_13787194	GI_13787194	NM_001632.2	ALPP	S	2541	ACACGGTGAAACCCCTTATCTATGCGCCTGTAGTCCCAGCTACCCAGGAG
556	UP	0.46	0.309	GI_14042952-S	FKSG17	4480309	GI_14042952	GI_14042952	NM_032031.1	FKSG17	S	943	TGAATGCTTGCTACGAGCGGTGGCTCATGCCTGAATCTCAGCACTTTGGG
665	UP	0.455	0.282	GI_14165460-I	NARF	6100333	GI_14165460	GI_14165460	NM_031968.1	NARF	I	930	TGCGGCAAGAGAATCACTTGAACCCGGGAGGCAGAGGTTACAGCGAGACA
697	UP	0.489	0.245	GI_14249445-S	FLJ14431	5290402	GI_14249445	GI_14249445	NM_032783.1	FLJ14431	S	1527	AGGCTGAGGCAGGAGTATTGTGAGGCCAGGAGTTCCAGATCAGCCTGAGC
766	UP	0.432	0.33	GI_14600335-S	PCDHB9	2260136	GI_14600335	GI_14600335	NM_019119.3	PCDHB9	S	3859	CCAGGAGGTGGAAGTTGCTTTGAGCCGAGATTGCACCATTGTACTCCAGC
797	UP	0.386	0.255	GI_14916472-S	SCIN	5080739	GI_14916472	GI_14916472	NM_033128.1	SCIN	S	2023	GGATTGCGCCACCACACTCCAGCCTGGGCAACAGAGACTCTGTCTCAAAA
1159	UP	0.494	0.266	GI_18105059-I	VPS41	4280112	GI_18105059	GI_18105059	NM_014396.2	VPS41	I	4140	CACTTGACCCCAGGAGACGTAGGTTGTGGTGAGCTGAGATCGCGCCATTG
1162	UP	0.364	0.25	GI_18141306-S	SLC7A11	5910280	GI_18141306	GI_18141306	NM_014331.2	SLC7A11	S	3081	TTGCACCACTGTACTCCAGCCTGGGTGACAAAGTCAGACTCCATCTCCAA
1265	UP	0.432	0.213	GI_18765737-A	SMG1	3170139	GI_18765737	GI_18765737	NM_014006.2	SMG1	A	10722	AAAATCTTAATTGTTGGCTGGGCACAGTGGCTCACGCCTGTAATCCCAGC
1330	UP	0.432	0.271	GI_19743870-I	FCAR	60450	GI_19743870	GI_19743870	NM_133279.1	FCAR	I	1455	AGAAAACACAACCTGCCTGGCCGGGCGTGGTGGCGTGAGCCTGTCGTCCC
1335	UP	0.455	0.277	GI_19743893-I	TADA3L	2570152	GI_19743893	GI_19743893	NM_133480.1	TADA3L	I	2223	AAAATGTATCTCCATGGGAGGCTGAGGCAGGAGAATCAGTTGAACCTGGG
1381	UP	0.472	0.303	GI_19923159-S	SNAPC1	1660497	GI_19923159	GI_19923159	NM_003082.2	SNAPC1	S	2187	GGGATTTAAAGTTTGGGTTGCATGCCTGTAATCCCAGCATTTTGGGAGGC
1401	UP	0.449	0.277	GI_19923324-S	EVI5	7050725	GI_19923324	GI_19923324	NM_005665.2	EVI5	S	6490	TCAACACCTGTGAAAGAATAACCACTGCACTCCAACCTGGGCAACATGGC
1449	UP	0.438	0.271	GI_19923589-S	FLJ21657	6760576	GI_19923589	GI_19923589	NM_022483.2	FLJ21657	S	2787	GGTGTGCACCTGTAGTTTCAGCTATTCGGGAGGCTGAGGCAGACAATGGC
1483	UP	0.46	0.234	GI_19923854-S	SYAP1	4200035	GI_19923854	GI_19923854	NM_032796.2	SYAP1	S	1788	GTGGGCAGATCACCGGAGGTCAGGAGTTCGAGACCAGCCTTGCCAACATA
1518	UP	0.455	0.245	GI_20070184-S	USP14	2810452	GI_20070184	GI_20070184	NM_005151.2	USP14	S	2719	TGAGGCAGGTGGTTCACTGGAGGTTGAGTTCGAGACCAGCCTGGCCACAT
1538	UP	0.455	0.282	GI_20070320-S	NMNAT1	2190528	GI_20070320	GI_20070320	NM_022787.2	NMNAT1	S	1410	CAGGAGAATCGCTTGAACCCGGGAGGCACAGGTTCCAGTGGGCCAAGGTT
1989	UP	0.432	0.234	GI_21361719-S	FLJ10936	940154	GI_21361719	GI_21361719	NM_018279.2	FLJ10936	S	3144	TACAAAAAATTAGGTGTGGTGGTGCGTGCCTGTATTCCCGGCCACTCGGG
2032	UP	0.46	0.218	GI_21361950-S	PRO2730	870164	GI_21361950	GI_21361950	NM_025222.2	PRO2730	S	2651	TGTTCTTTGAAAACATGCCACCTCAAGGCTGGGCGCGGTGGCTCACACCT
2059	UP	0.426	0.293	GI_21389374-I	C10orf6	7040717	GI_21389374	GI_21389374	NM_144592.1	C10orf6	I	1683	CTGTGATTGAGCCACTGCACTCCAATCTGGGTGACAGAATAAGACCCCGT
2123	UP	0.455	0.266	GI_21495177-S	DKFZp727G131	6370338	GI_21495177	GI_21495177	NM_145111.1	DKFZp727G131	S	1943	GTGGGAGACCGAGGTGGGCAGATCACTTGAGTTCAAGACCAGCCTGGCCA
2143	UP	0.477	0.239	GI_21536370-S	TEP1	380113	GI_21536370	GI_21536370	NM_007110.3	TEP1	S	8434	TCTCAGAACTACCCAGAGGAGGCCGGGCATGGTGGCTCACGCTTGTAATC
2221	UP	0.443	0.261	GI_21729881-I	LIPT1	7040465	GI_21729881	GI_21729881	NM_145198.1	LIPT1	I	264	TAATCCGAGTGCTTTAGGAGGCCAAGGCAGGAGGACTGCTTGAGCCCAGG
2375	UP	0.449	0.239	GI_22219459-A	CREB1	50324	GI_22219459	GI_22219459	NM_004379.2	CREB1	A	2645	TGTTAGGTTATAATTTCTCATTTGGAGCCGGGCGCAGTGGCTCACGCCTG
2436	UP	0.466	0.213	GI_22748680-S	FLJ34817	6860180	GI_22748680	GI_22748680	NM_152303.1	FLJ34817	S	2197	AGAGTGGGAGGCAGGGTGCGGTGGCTCATGCCTATAATCCTAACACTTTA
2451	UP	0.438	0.245	GI_22748772-S	ZNF440	4150487	GI_22748772	GI_22748772	NM_152357.1	ZNF440	S	3744	CTCTCCAACAATAAAAGACTTGGCCTTGGCTGGGCATGGTGGCTCACGCC
2463	UP	0.494	0.282	GI_22748870-S	DKFZp762I137	6590736	GI_22748870	GI_22748870	NM_152411.1	DKFZp762I137	S	2933	AATCCCAGCACTTGGGAGGCCGTGGCAGGAGGATCACGAGCCAAGGAGTT
2476	UP	0.426	0.261	GI_22748994-S	FLJ31384	6520286	GI_22748994	GI_22748994	NM_152472.1	FLJ31384	S	2152	CCTGGGTTCAAGCGATTCCTCTGCCTCAGCACTTTGGGAGGCCAAGGCAG
2501	UP	0.449	0.239	GI_22749374-S	FLJ39653	50088	GI_22749374	GI_22749374	NM_152684.1	FLJ39653	S	1692	TATCCTTTTAAATAGAAGAGAGAGGGCCCGGCACGGTGGCTCACGCCTGT
2574	UP	0.415	0.287	GI_23238218-S	DMC1	2640735	GI_23238218	GI_23238218	NM_007068.2	DMC1	S	1993	GCCAAGTGCAGTGGCATGTGCTTGTAATCCCAGCTACTCTGGAGGCTGAG
2656	UP	0.506	0.261	GI_23510444-S	TNFSF15	1230594	GI_23510444	GI_23510444	NM_005118.2	TNFSF15	S	1686	ACTCTAAAGAATAACTCCAAGTCTTGGCCAGGCGCAGTGGCTCACACCTG
2664	UP	0.42	0.255	GI_23680884-S	FLJ20522	6620152	GI_23680884	GI_23680884	NM_017861.1	FLJ20522	S	1489	TGCACTACAGCCTGGGCGACAGAACGAGACCCTGTCTCCAAAGGAAAAAC
2682	UP	0.381	0.239	GI_24233529-S	LOC91526	430095	GI_24233529	GI_24233529	NM_153697.1	LOC91526	S	3632	ATCGTGCCACTGCACCACTCCAGCCTGGGCAACAAGAGCGAGACTGTCCC
2877	UP	0.381	0.239	GI_24475700-S	FLJ21673	2480279	GI_24475700	GI_24475700	NM_030898.2	FLJ21673	S	1485	CATGCTACTGCATGCCAGCCTGGGTGACAAAGCGAGACTCCGTCTCAAAA
2981	UP	0.506	0.234	GI_25168266-A	SGKL	1780373	GI_25168266	GI_25168266	NM_170709.1	SGKL	A	3326	GCTTATAAAAGTAAAGGAGAATAACTGGCCGGGCACGGTGGCTCATGCCT
3027	UP	0.443	0.261	GI_25952070-I	ABCC13	780368	GI_25952070	GI_25952070	NM_172024.1	ABCC13	I	2732	GAATCACTTGAACCTGTAAGGCGGAGGTTGCAGTGAGCCGAGTTCATGCA
3067	UP	0.472	0.277	GI_26787992-S	SBLF	6590148	GI_26787992	GI_26787992	NM_006873.2	SBLF	S	5656	GGGTATAATCATGACTCACAAAGATATGAGGCTGGGTGTGGTGGCTCACG
3162	UP	0.415	0.309	GI_27502389-S	IL18	2510538	GI_27502389	GI_27502389	NM_001562.2	IL18	S	974	CCCTCAATCCCAGCTACTCAAGAGGCTGAGGCAGGAGAATCACTTGCACT
3171	UP	0.449	0.234	GI_27545327-A	LRRC2	2900463	GI_27545327	GI_27545327	NM_024750.2	LRRC2	A	1683	AAGTGGGTGGATCACCTGAGGTCCGGAGTTCGAGGCTGGTTTGGCCAGCA
3184	UP	0.409	0.287	GI_27734690-S	FLJ34047	5700195	GI_27734690	GI_27734690	NM_173669.1	FLJ34047	S	2807	GGCAAGTGCCAGTAATCCCAGCTACTCTTGGAGGCTGAGGCAGGAAGAGC
3186	UP	0.455	0.234	GI_27734700-S	FLJ34278	2470441	GI_27734700	GI_27734700	NM_173602.1	FLJ34278	S	2377	CACAGTTGGCTCATGCCTGTGATCCCAACACTTTGGGAGGCTGAGACAGG
3244	UP	0.42	0.213	GI_27886525-I	NFAT5	6110398	GI_27886525	GI_27886525	NM_173215.1	NFAT5	I	5140	ATGGTCATATAGTTAATACAGACCAGGCCGGGCGTGGTGGCTCATGCCTG
3248	UP	0.438	0.287	GI_27886558-I	NFATC3	730053	GI_27886558	GI_27886558	NM_173164.1	NFATC3	I	3669	AACCCGGGAGGTGGCAGTTGCAGGGAGCTAAGATCGCGCCATTGCACTCC
3277	UP	0.398	0.25	GI_28274681-S	ZNF33A	2230750	GI_28274681	GI_28274681	NM_006974.1	ZNF33A	S	4589	AGCTGAGATTGTGCCACTGTACTGCAGCCTGGGTGACAGAATGAGACTGC
3531	UP	0.426	0.234	GI_30089938-S	GOLGA2	6840390	GI_30089938	GI_30089938	NM_004486.3	GOLGA2	S	3320	AATCCCAGCACTTTTGGGAGGCTGAGGTTGGGAGTTCAAGACCAGCCTGG
3645	UP	0.432	0.271	GI_31340555-S	cig5	6590403	GI_31340555	GI_31340555	NM_080657.3	cig5	S	2765	GAGTGCACTTTACTAATCCTCATGGCACAGTGGCTCACGCCTGTAATCCC
3721	UP	0.466	0.239	GI_31343610-S	FLJ35119	4810075	GI_31343610	GI_31343610	NM_175871.2	FLJ35119	S	1410	GTGTGTTTTTAGGGGCCGAGACAGGTGGATCACCTGAGGTCAGGAGTTCG
3725	UP	0.415	0.234	GI_31377537-S	LOC151194	2260746	GI_31377537	GI_31377537	NM_145280.3	LOC151194	S	1457	AAAGCACCTGAAATCTGGCCGGATGCGGTGGCTCATGCCTGTAATCCCAC
3742	UP	0.438	0.234	GI_31377625-S	DUSP19	6350408	GI_31377625	GI_31377625	NM_080876.2	DUSP19	S	4872	CTGAATTAAAAAATCTGTTGGTGGCCGGGCGCAGTGGCTCATGCCTGTGG
3801	UP	0.426	0.261	GI_31542256-S	C20orf172	6840592	GI_31542256	GI_31542256	NM_024918.2	C20orf172	S	1817	CTAGCATTTTGGGTGACTGAGGCGGGTGGATTGCTTGAGCCCAGAAGTTG
4017	UP	0.438	0.234	GI_31742491-S	N4BP2	2360600	GI_31742491	GI_31742491	NM_018177.2	N4BP2	S	6512	ACCGCTTAAACCTGGGAGGTGGAGGTTGCAGTGACCCGAGATCGAGATCA
4021	UP	0.46	0.223	GI_31742514-A	FRDA	1770458	GI_31742514	GI_31742514	NM_000144.3	FRDA	A	2101	ATTCATGTGAAAATAATAGCCATCCTTGGCCTGGCGCGGTGGCTCACACC
4054	UP	0.443	0.207	GI_31982918-S	ZNF430	3190239	GI_31982918	GI_31982918	NM_025189.2	ZNF430	S	1940	TTCTTACCAGACATAAGATAATTCTGGCTGGGTGCGGTGGCTCACACCTG
4078	UP	0.466	0.239	GI_32171235-S	LOC90624	840735	GI_32171235	GI_32171235	NM_181705.1	LOC90624	S	1888	GACCCCATCTCTGCTAAGGACACAAAAATTAGCCAGGTGTGGTGGCGGGC
4101	UP	0.472	0.25	GI_32261315-S	FLJ14345	2690184	GI_32261315	GI_32261315	NM_024733.2	FLJ14345	S	3223	TGGGAAGAAATTCTCTACTGGCCGGGCACAGTGGCTCACGCCTGTAATGC
4131	UP	0.449	0.271	GI_32401415-S	FLJ12760	2100037	GI_32401415	GI_32401415	NM_181725.1	FLJ12760	S	2191	GAATTAAAAGAATTTGGCCGGGTGCGGCAGCTCATGCCTGTAATCCCAAC
4186	UP	0.438	0.207	GI_32528298-S	BIRC4	2120576	GI_32528298	GI_32528298	NM_001167.2	BIRC4	S	7607	TGTATCTTCAAAGTAGACAAATGGCGCCGGGCACGGTGGCTCACGCCTGT
4205	UP	0.409	0.25	GI_32698751-S	GI_32698751-S	6520373	GI_32698751	GI_32698751	NM_022106.1	C20orf177	S	3691	TCGGAAGTTTGAGACGAGAATCTCTTGAACCCGGGAGGCGGAGGTTGTGG
4213	UP	0.472	0.207	GI_32698850-S	FLJ32965	2190300	GI_32698850	GI_32698850	NM_182506.1	FLJ32965	S	1648	TGGGATCAAGAAATAGAGCAAAGAGGGTCGGGTGCGGTGGCTCACACCTG
4221	UP	0.443	0.282	GI_32698967-S	FLJ36492	2690551	GI_32698967	GI_32698967	NM_182568.1	FLJ36492	S	1907	GGAGACAATTGGTCAAGCGTGGTGGCTCACGCCTGTAGTCCAGCAATTTG
4225	UP	0.5	0.25	GI_32699014-S	ZNF454	360072	GI_32699014	GI_32699014	NM_182594.1	ZNF454	S	2010	ACACTCGGCTGGGCACGGTGGCTCACGTCTGTAATCTTTGGGAGCACTTT
4231	UP	0.438	0.223	GI_32813446-S	DKFZp686P0288	6130026	GI_32813446	GI_32813446	NM_182588.1	DKFZp686P0288	S	2197	CATTAGAAGCATTTAAAAGTTGAGTGTAGAGGCCGGGTGCGGTGGCTCAC
4356	UP	0.426	0.266	GI_33589826-S	GI_33589826-S	3780315	GI_33589826	GI_33589826	NM_000745.2	CHRNA5	S	2220	TGGTGCACACCTGTAATCCCAGCTACCTGGGAGGCTGCGGCAGGAGAATC
4418	UP	0.426	0.261	GI_33942075-S	SLC5A8	4920215	GI_33942075	GI_33942075	NM_145913.2	SLC5A8	S	3691	GGCTCATGCTTGTAATCTGAACATTTGGGAGGCTGAGGCAGGAAGATCGC
4640	UP	0.455	0.234	GI_34147701-S	MGC29762	4210138	GI_34147701	GI_34147701	NM_144706.2	MGC29762	S	1107	AAAAAAGTGTCCAAGCAGCCGGGCGCAGTGGCTCACACCTGTAATCCCAG
4686	UP	0.455	0.229	GI_34222193-S	FLJ10613	4560441	GI_34222193	GI_34222193	NM_019067.3	FLJ10613	S	2398	GTAATCTCAGAATGTTGGCCGGGCATGGTGGCTCACACCTGTGGTCTCAG
4715	UP	0.455	0.303	GI_34222266-S	STXBP4	6590079	GI_34222266	GI_34222266	NM_178509.3	STXBP4	S	1970	CTCAGGAGTTTAACATCAGCCTGGGCAACATAGCAGGACCCCATCTCTAC
4771	UP	0.381	0.239	GI_34222376-S	MGC44287	2120270	GI_34222376	GI_34222376	NM_182607.2	MGC44287	S	2446	TGCCACTGCACTCCAACCTGGGTGACGGAGTGAGATTCCATCTGAAAAAC
4960	UP	0.381	0.25	GI_36951011-S	GPR1	2120736	GI_36951011	GI_36951011	NM_005279.2	GPR1	S	1786	GAATCACTTGAACCTGGGAGGCAGAGGTTGTGGTGAGCCAACATCACACC
5025	UP	0.443	0.266	GI_37538629-S	LOC255374	4850619	GI_37538629	GI_37538629	XM_171171.2	LOC255374	S	21	CGGGAGGATCACATGAGCCCAGGAGGTTGAGGCTGCAGTGAGGTATGATC
5026	UP	0.415	0.25	GI_37538660-S	IPLA2(GAMMA)	5550563	GI_37538660	GI_37538660	XM_291241.3	IPLA2(GAMMA)	S	3734	CGCCAGTGCACTCCAGCCTAGGCGACACAGCGAGACTCCATCTCAAAAAA
5145	UP	0.477	0.25	GI_37545911-S	DKFZP434I1735	60110	GI_37545911	GI_37545911	XM_113763.4	DKFZP434I1735	S	6126	TTCCAGCACTTTGGAAGGCCAAGGCGGGCGGATCACGAAGTCGGGAGTTT
5195	UP	0.494	0.277	GI_37548772-S	LOC375049	1850075	GI_37548772	GI_37548772	XM_351316.1	LOC375049	S	458	GACCTGGCCTTAGAAGTGGGTCTCTGGTCGGGAGGCTGAGGCAGGAGAAT
5220	UP	0.472	0.255	GI_37550045-S	MGC50836	2340035	GI_37550045	GI_37550045	XM_171060.4	MGC50836	S	1925	TTCGAGACCAGCCCGCCCAATATGGTGAAACCCCGTCTCTCCTGAAAAAA
5295	UP	0.364	0.266	GI_37552572-S	KIAA1473	5690152	GI_37552572	GI_37552572	XM_047550.3	KIAA1473	S	3669	GGGAAGCAGAGGTTGCGGTGAGCCGAGATCATGCCATGGCACTCCGTCCT
5315	UP	0.409	0.234	GI_37559950-S	MICAL3	5890181	GI_37559950	GI_37559950	XM_032997.4	MICAL3	S	4538	CAGCGAGCCGAGATCATGCCACTGCACCACTGCACTCCAGCCTGTGTGAC
5352	UP	0.455	0.207	GI_37594440-S	ZNF136	6290164	GI_37594440	GI_37594440	NM_003437.2	ZNF136	S	2373	GAATTTGAACAGATGTTTTGGCTCTGGCTGGGTGTGGTGGCTCACACCTG
5385	UP	0.438	0.25	GI_37622354-S	BLZF1	5860739	GI_37622354	GI_37622354	NM_003666.2	BLZF1	S	2213	CCAGCTACTTGGGAGGCTGAGGTGGGAAAATCACTTGAACCTGGGAGGGT
5452	UP	0.426	0.234	GI_38045951-S	ZNF14	7040139	GI_38045951	GI_38045951	NM_021030.2	ZNF14	S	2358	AGGCCAAGCTTGTTGGCTCATGCCTATAGTCCCAGCACTTTGGGAGGCCA
5455	UP	0.415	0.245	GI_38093646-S	FLJ34583	6400100	GI_38093646	GI_38093646	NM_198276.1	FLJ34583	S	1241	GTCTATATTTGTAAACCAAGAGACCGGCTGGGTGTGGTGGCTCACGCCTG
5563	UP	0.466	0.245	GI_38327629-A	MGC61599	6860484	GI_38327629	GI_38327629	NM_198394.1	MGC61599	A	599	CACTGTATTAAAAGTCTGCCGGGCACAGTGGCTCACGCCTGTAATCCCAA
5584	UP	0.455	0.282	GI_38348383-S	FLJ35093	3390102	GI_38348383	GI_38348383	NM_198549.1	FLJ35093	S	5023	GGCCCAAGTGGGCAGATAACCTGAGGTCAGGAGTTTGAGACCAGCCTAAC
5610	UP	0.409	0.266	GI_38454193-S	76P	4850167	GI_38454193	GI_38454193	NM_014444.2	76P	S	2994	GAAGCAGACGCTGCAGTGAGCTGAGATTGTGCCATTGCATTCCAGCCCGG
5646	UP	0.449	0.277	missing	GI_38524599-S	missing	missing	missing	missing	missing	missing	missing	missing
5647	UP	0.472	0.261	GI_38524611-S	TRIM50C	2630403	GI_38524611	GI_38524611	NM_198853.1	TRIM50C	S	1276	GTTCGAGACCAGCCTGGCCAATGTAGTAACACCCCCGTCTCTACAAAAAA
5696	UP	0.472	0.25	GI_38605732-I	NUP43	2690068	GI_38605732	GI_38605732	NM_198887.1	NUP43	I	3254	TCCAACCTATACTTAAAAACATATGGTGGCCAGGCATGGTGGCTCACGCC
5735	UP	0.455	0.245	missing	GI_38788287-S	missing	missing	missing	missing	missing	missing	missing	missing
5977	UP	0.432	0.223	missing	GI_40255103-S	missing	missing	missing	missing	missing	missing	missing	missing
5980	UP	0.483	0.261	missing	GI_40255110-S	missing	missing	missing	missing	missing	missing	missing	missing
5988	UP	0.477	0.245	missing	GI_40255146-S	missing	missing	missing	missing	missing	missing	missing	missing
6045	UP	0.426	0.25	missing	GI_40353772-S	missing	missing	missing	missing	missing	missing	missing	missing
6159	UP	0.443	0.314	GI_41125747-S	LOC389050	6400075	GI_41125747	GI_41125747	XM_374014.1	LOC389050	S	543	GGATCTCTTGAGCCTAGGTGGTTGAGGCTGCAGTGAGCCAAGATCACACC
6301	UP	0.409	0.277	missing	GI_41349679-S	missing	missing	missing	missing	missing	missing	missing	missing
6343	UP	0.455	0.261	missing	GI_41393589-S	missing	missing	missing	missing	missing	missing	missing	missing
6346	UP	0.466	0.239	missing	GI_41393596-S	missing	missing	missing	missing	missing	missing	missing	missing
6438	UP	0.455	0.293	missing	GI_42518079-S	missing	missing	missing	missing	missing	missing	missing	missing
6503	UP	0.432	0.261	GI_42656794-S	LOC401082	3940168	GI_42656794	GI_42656794	XM_376257.1	LOC401082	S	1441	CCACACTCCAGCCTGGGCGACAGACTGAGATTCTCATCCAGAGTCAAATT
6512	UP	0.426	0.245	GI_42657212-S	LOC401219	4810711	GI_42657212	GI_42657212	XM_379377.1	LOC401219	S	4448	TACTCAAAAGAATTAAAAGCAGGGACTTGGCCGGGCGTGGTGGCTCACGC
6553	UP	0.443	0.303	GI_42658952-S	LOC286177	3870441	GI_42658952	GI_42658952	XM_379582.1	LOC286177	S	3084	TGGTGAGGCGAGATAGTGCCACTGCACTTCAGCTTGGGCAACAGAGTGAT
6567	UP	0.494	0.25	GI_42659497-S	LOC399768	1850121	GI_42659497	GI_42659497	XM_378228.1	LOC399768	S	4414	CAGACTGTGGGAGGCCGAGGCGGGCATATCACGAAGTCAAGAGACGGAGA
6572	UP	0.398	0.255	GI_42659631-S	LOC399972	5900541	GI_42659631	GI_42659631	XM_378321.1	LOC399972	S	1966	TCTCAGCTACTTGGGAGGCTGAATCGCTTGAACCCAGGAGGTGGAGGTTG
6600	UP	0.466	0.234	GI_42660551-S	LOC388165	3130546	GI_42660551	GI_42660551	XM_370897.2	LOC388165	S	1877	TTCAAGAATGAAAAAGGTATCCCAGCAGTTTGGGAGGCTGAGGCGGGCGG
6602	UP	0.443	0.324	GI_42660666-S	LOC400320	670020	GI_42660666	GI_42660666	XM_375163.1	LOC400320	S	1814	CGGTGGATCACCAATCCCAGCTACGTGGGAGGTTGAGGTTGCAGTGAGCC
6614	UP	0.426	0.271	GI_42661257-S	MGC19764	4210047	GI_42661257	GI_42661257	XM_371039.2	MGC19764	S	4325	GCTCATGCTTGTGATCCCAGGACTTTAGGAGGCCAAGGTGGGAGGATTGT
6620	UP	0.443	0.319	GI_42661601-S	LOC388536	3190273	GI_42661601	GI_42661601	XM_371163.2	LOC388536	S	2280	GCATGAATTCTTTTTGAATCACTTGAACCCGGGAGACAGAGGTTGCAGTG
6835	UP	0.415	0.314	GI_4503240-S	CYP4F3	5080110	GI_4503240	GI_4503240	NM_000896.1	CYP4F3	S	4365	GTGTGTGCCTGTATTCACAGCTGCTTGGATGGCTGAGGCAGGAGAATCGC
6886	UP	0.42	0.223	GI_4503814-S	FUT6	7000292	GI_4503814	GI_4503814	NM_000150.1	FUT6	S	2790	ATACTGCAAAGAAAACCAATGATGAGGCCGGGTGCGGTGGCTCACACCTG
7202	UP	0.46	0.234	GI_45331210-S	FLJ00060	2940180	GI_45331210	GI_45331210	NM_033206.1	FLJ00060	S	2215	CCTCCCCTTAAGAAGGTACTTCGAGGCTGGGTGCGGTGGCTCATGTCTGT
7452	UP	0.455	0.25	GI_4758689-S	LRRFIP1	1580348	GI_4758689	GI_4758689	NM_004735.1	LRRFIP1	S	3341	TGAGCAGGGACAGTCATTTTTTAAATGTTTTTGGCCGGGCGTGGTGGCTC
7468	UP	0.483	0.271	GI_4758877-S	PAFAH2	840037	GI_4758877	GI_4758877	NM_000437.2	PAFAH2	S	2234	GTAGAGCGAGACCCCATCTTAAAAATAAAGAAGGCTGGGCGTGGTGGCTC
7580	UP	0.46	0.261	GI_4885656-S	XRCC2	1740673	GI_4885656	GI_4885656	NM_005431.1	XRCC2	S	2772	CAGCCATAAAAAGGAACAAGACTGACTGGGCGTGGTGGCTCATGCCTGTG
7693	UP	0.409	0.218	GI_5453713-S	LIM	520035	GI_5453713	GI_5453713	NM_006457.1	LIM	S	2990	TAAAGAGAATAAATAGAGGGCCAGGTGTGGTGGCTCACGCCTGTGATCCC
7753	UP	0.483	0.261	GI_5729981-S	POLH	2640132	GI_5729981	GI_5729981	NM_006502.1	POLH	S	3154	GCGGGCAGATCACGAGGTCAGGAGTTTCAGACCAATATGGTGAAACCCCA
8027	UP	0.46	0.255	GI_7657006-S	DAPP1	6450438	GI_7657006	GI_7657006	NM_014395.1	DAPP1	S	2452	AGCGGCGGCTCATGCCTGTAATCCCAGGACTTTGGTAGGCCAAGACAAGC
8065	UP	0.506	0.229	GI_7657541-S	SCN11A	3190056	GI_7657541	GI_7657541	NM_014139.1	SCN11A	S	5833	CAATTTTAGGATTGGAATAGTTCAAGCCGGGCGCAGTGGCTCATGCCTGG
8079	UP	0.455	0.277	GI_7661565-S	DKFZP434B168	2850411	GI_7661565	GI_7661565	NM_015434.1	DKFZP434B168	S	3211	CTGAGGTGGGCGGCTCACGAGGAGATCAAGACCATCCTGGCTAACACAGT
8217	UP	0.466	0.234	GI_7705343-S	POLK	4070167	GI_7705343	GI_7705343	NM_016218.1	POLK	S	3734	ACAATGGCTCACACCTGTAATGCCAGCCCTTTGGGAGGCCGAATGGGCAG
8224	UP	0.438	0.223	GI_7705420-S	HSD17B7	6450039	GI_7705420	GI_7705420	NM_016371.1	HSD17B7	S	1148	AGCTGGGTGTGGTGGCATGCGCATGTAGTCCCAGCTACTCAGAAGGATGA
8266	UP	0.426	0.271	GI_7705856-S	LOC51145	4780010	GI_7705856	GI_7705856	NM_016158.1	LOC51145	S	2094	CTTGTACCCAGGAGGTGGAGGTTGCGGTGAACTGAGATTGTGCCACTCCC
8304	UP	0.449	0.223	GI_7706334-S	CGI-119	3990138	GI_7706334	GI_7706334	NM_016056.1	CGI-119	S	1029	TAAAAATGCTTTTCTGGCTGGGCACAGTGGCTCACGCCTGTAATCCCACC
8397	UP	0.455	0.293	GI_8922429-S	FLJ10460	2940600	GI_8922429	GI_8922429	NM_018097.1	FLJ10460	S	1266	ACGCCACTGCGCTACAGCCTGGGCGACACAGTAAGACCCTGTCTCAAAAA
8419	UP	0.489	0.255	GI_8922676-S	FLJ10803	5080170	GI_8922676	GI_8922676	NM_018224.1	FLJ10803	S	2617	TTAGTGCCAGAAGAACTATCAACTTGTGGCTGGGCACGGTGGCTCACACC
8430	UP	0.455	0.245	GI_8922778-S	C21orf77	60400	GI_8922778	GI_8922778	NM_018277.1	C21orf77	S	1442	AAAAAAGCTCAGGGCGGTCGAGTGCAGTGGCTCGCGCCTGTAATCCCAGC
8439	UP	0.466	0.207	GI_8922870-S	FLJ11106	3940286	GI_8922870	GI_8922870	NM_018324.1	FLJ11106	S	1305	CCAGTAAAGAATACTTCTGGCAGCACTTTGGGAGGCCAAGGCGGGCGGAT
8454	UP	0.398	0.277	GI_8923014-S	FLJ20006	3830292	GI_8923014	GI_8923014	NM_017618.1	FLJ20006	S	1865	TGAGATCGTGGCCACTGCAATCCAGCCTGGGCGATAGAGTGAGACTACGT
8460	UP	0.443	0.293	GI_8923089-S	BTBD5	2690647	GI_8923089	GI_8923089	NM_017658.1	BTBD5	S	2061	GGAGTGGTGTTGCACTCCTGTAGTCCCAGCTAATCAGGAGGCTGAGGCAA
8512	UP	0.438	0.261	GI_8923629-S	FLJ20700	2640139	GI_8923629	GI_8923629	NM_017932.1	FLJ20700	S	1696	AAATACAGAAAGTTAGCCGGGCGTGGCACCTGTAGTCCCAGCTACTCTGG
Module 7 with 19 nodes: odds ratio = 1.055162, G-test_GF = 2191.744385
	30 Cases (0.224)
	38 Controls (0.215)
	6 Cases and 11 Controls with all but one
	0 Cases and 3 Controls with pattern except for missing data
55	UP	0.318	0.447	GI_10863934-S	RTN1	2570497	GI_10863934	GI_10863934	NM_021136.1	RTN1	S	2795	CGTGGCTAGGCCTTTCCTGCCGAGTGCTCTGATGCAATAGTGGAAATCGC
1263	UP	0.375	0.516	GI_18765734-A	SNAP25	1580102	GI_18765734	GI_18765734	NM_130811.1	SNAP25	A	1190	GTGACATTCCACAGAGTTACTGCCACGGTCCTTTGAGTGTCAGGCTCTGA
2178	UP	0.33	0.447	GI_21614509-A	FGF12	5420129	GI_21614509	GI_21614509	NM_021032.2	FGF12	A	2402	CCTCAAACCTTGCCATTGGTTGCCGTATTTCAAGGTCAATATAGTTTCCC
2237	UP	0.369	0.415	GI_21735619-S	MDH1	430131	GI_21735619	GI_21735619	NM_005917.2	MDH1	S	792	GCTGCAAAAGCCATCTGTGACCACGTCAGGGACATCTGGTTTGGAACCCC
2261	UP	0.335	0.441	GI_22027527-I	ARHGEF7	840095	GI_22027527	GI_22027527	NM_145735.1	ARHGEF7	I	4783	GGCGATGTGGCATCCAGAGGGCCATTGTTTCTACTTTTGTGGGACTTCAG
3334	UP	0.335	0.415	GI_28626515-S	PNMA2	670086	GI_28626515	GI_28626515	NM_007257.3	PNMA2	S	3820	GCTTCCAGTTGACTTCCAGTCTACCCTGGTGTTAGAAACCGTTTCATCTC
3465	UP	0.284	0.441	GI_29744077-S	LOC340542	6770324	GI_29744077	GI_29744077	XM_291335.1	LOC340542	S	331	CACCTGCCCCGGGTTTTGGAGAGGATGTGCCCAATAGGCTTGTCGATAAC
3717	UP	0.341	0.441	GI_31343502-S	FLJ14503	4920273	GI_31343502	GI_31343502	NM_152780.2	FLJ14503	S	2981	GAGTGGCTTTCCAGCTGAATGAATCCTATGTCTCGCGTGCAGGTGGTTGG
3927	UP	0.307	0.463	GI_31543534-S	R3HDM	2350041	GI_31543534	GI_31543534	NM_015361.2	R3HDM	S	4019	CCAGTTGCACCCTGTATTTCTTTTTGCAGCCAGCACAATGTGACCCAACT
5507	UP	0.352	0.521	GI_38201693-S	RGS4	6900066	GI_38201693	GI_38201693	NM_005613.3	RGS4	S	2355	CCTTTCAAAGTGCACACACACGCGTCCACATACACTGCATTCGTTGCTCC
5555	UP	0.335	0.447	GI_38327553-S	GABRA1	730731	GI_38327553	GI_38327553	NM_000806.3	GABRA1	S	3559	GGTCCTGCCTAAATTTCACAAGCTAGGCCAATGAAGGCTGAATCAAAGAC
5689	UP	0.347	0.441	missing	GI_38570143-S	missing	missing	missing	missing	missing	missing	missing	missing
7101	UP	0.33	0.447	GI_4506916-S	SGNE1	510750	GI_4506916	GI_4506916	NM_003020.1	SGNE1	S	695	CCTGTTAGGCCTCAGCATGGCTTATGTGCACGTGTAAATGGAGTCCCTGT
7170	UP	0.33	0.479	GI_4507912-S	WASF1	4850184	GI_4507912	GI_4507912	NM_003931.1	WASF1	S	1836	GCCACCATCCTGTCTCGCCGTATTGCTGTTGAATATAGTGATTCGGAAGA
7374	UP	0.29	0.452	GI_4755130-S	GI_4755130-S	6420528	GI_4755130	GI_4755130	NM_000729.2	CCK	S	288	GACGAATGTCCATCGTTAAGAACCTGCAGAACCTGGACCCCAGCCACAGG
7417	UP	0.341	0.436	GI_4758177-S	DNCI1	4590037	GI_4758177	GI_4758177	NM_004411.1	DNCI1	S	2527	GGTACAGGGCCAAAGACTTGAGACGTGGTGTTTTACATGGTGACTCACAT
7533	UP	0.318	0.473	GI_4826903-S	SERPINI1	2120017	GI_4826903	GI_4826903	NM_005025.1	SERPINI1	S	843	GCTGGTGCTGTCCAGACAGGAAGTTCCTCTTGCTACTCTGGAGCCATTAG
7627	UP	0.335	0.473	GI_5032138-S	SYT1	1580128	GI_5032138	GI_5032138	NM_005639.1	SYT1	S	3023	GACAACCATTTCGTGGAAGGGCAGCCTATTATCCCACACTGCATCTAGCC
7699	UP	0.347	0.441	GI_5453765-S	NELL2	2970348	GI_5453765	GI_5453765	NM_006159.1	NELL2	S	2748	GTCTGCCTCTACTGTGTCTCACATCACCATGTAGAAGAATGGGCGTACAG
Module 8 with 3 nodes: odds ratio = 1.021175, G-test_GF = 420.079376
	60 Cases (0.343)
	65 Controls (0.348)
	11 Cases and 10 Controls with all but one
	1 Cases and 0 Controls with pattern except for missing data
565	UP	0.415	0.378	GI_14043068-S	HBA2	3520368	GI_14043068	GI_14043068	NM_000517.3	HBA2	S	451	CTCCAAATACCGTTAAGCTGGAGCCTCGGTAGCCGTTCCTCCTGCCCGCT
727	UP	0.398	0.388	GI_14456711-S	HBA1	4200088	GI_14456711	GI_14456711	NM_000558.3	HBA1	S	451	CTCCAAATACCGTTAAGCTGGAGCCTCGGTGGCCATGCTTCTTGCCCCTT
3282	UP	0.398	0.431	GI_28302128-S	HBB	3120154	GI_28302128	GI_28302128	NM_000518.4	HBB	S	464	GGCTAATGCCCTGGCCCACAAGTATCACTAAGCTCGCTTTCTTGCTGTCC
Module 9 with 2 nodes: odds ratio = 1.737778, G-test_GF = 210.820984
	68 Cases (0.386)
	50 Controls (0.266)
	17 Cases and 10 Controls with all but one
	0 Cases and 0 Controls with pattern except for missing data
4044	UP	0.42	0.293	GI_31982890-S	GI_31982890-S	5340524	GI_31982890	GI_31982890	NM_014267.3	SMAP	S	572	CTGCTGAAGAACTCCAAGCTGCTGAGCACCCTGATGAAGTGGAGGATCCC
7360	UP	0.449	0.293	missing	GI_45593148-A	missing	missing	missing	missing	missing	missing	missing	missing
