## Supplementary material for "Synchronized genetic activities in Alzheimer’s brains revealed by heterogeneity-capturing network analysis": S3

### Sheet: AD_replication
Significant Modules Identified by Maestro for Alzheimer's Disease
First half of data ("discovery") used to build network and identify modules, second half ("validation") used to test associations of modules
Shown are replication results for network identified using discovery data
Number	Gene State	Cases Freq	Controls Freq	Target	Search key	Probe Id	Gid	Tran- script	Accession	Symbol	Type	Start	Probe Sequence
Module 1 with 113 nodes: odds ratio = 2.766667, G-test_GF = inf
	5 Cases (0.057)
	13 Controls (0.143)
	1 Cases and 3 Controls with all but one
	0 Cases and 0 Controls with pattern except for missing data
23	DN	0.239	0.457	GI_10800147-S	KIAA0186	2320315	GI_10800147	GI_10800147	NM_021067.1	KIAA0186	S	2706	CACAGTTACACGGCAGGCTGAGGTGGGAGGATCACTTGAACCCCAGAGGT
105	DN	0.227	0.468	GI_11056009-S	PBOV1	4760056	GI_11056009	GI_11056009	NM_021635.1	PBOV1	S	2198	GCGTTTGTTATATAAAAATACCCCGGCCAGGCACGGTGGCTCACGCCTGT
221	DN	0.193	0.479	GI_12232430-S	C11orf1	2850600	GI_12232430	GI_12232430	NM_022761.1	C11orf1	S	1775	AAATCTTGGTATACTGGCTGGGCACAGTGGCTCACACCTAATCCCAGCAC
224	DN	0.193	0.479	GI_12232456-S	FLJ21144	2370154	GI_12232456	GI_12232456	NM_022774.1	FLJ21144	S	1902	ACGAAAAACATAATACATGGCTGGGTGCGGTGGCACATGCCTGTAATCCC
244	DN	0.216	0.479	GI_12545396-I	ICA1	7050121	GI_12545396	GI_12545396	NM_022308.1	ICA1	I	543	GGATCACAGTGACCTATAATGAGCCGTTGTGCTCCAGCCTGGGCGACAGA
374	DN	0.273	0.426	GI_13376182-S	FLJ12606	4230450	GI_13376182	GI_13376182	NM_024804.1	FLJ12606	S	1496	GGAGGCCAAGGCGTGTGGATTGCTTGAGCCCAGGAGTTCATAACCAGCCT
404	DN	0.227	0.447	GI_13376477-S	FLJ12078	4230086	GI_13376477	GI_13376477	NM_024977.1	FLJ12078	S	2853	CACTTTGCAACTAAGAAAATAGAAGTGGGCCAGGCACGGTGGCTCACGCC
409	DN	0.182	0.457	GI_13376553-S	FLJ20972	580609	GI_13376553	GI_13376553	NM_025030.1	FLJ20972	S	1734	AAAAATCTGCATTTAGGTTGGGCACGGTGGCTCACGCTTGTAATCCCAGC
416	DN	0.193	0.479	GI_13376672-S	FLJ12409	6980279	GI_13376672	GI_13376672	NM_025105.1	FLJ12409	S	2319	CTACTTGGAGGGCAGAGGTGGGAGGATGGCTTGAGCCCATAATCATGCCA
420	DN	0.193	0.436	GI_13376746-S	C14orf127	4560494	GI_13376746	GI_13376746	NM_025152.1	C14orf127	S	1997	AGTGGAGATTGTACCACTGCACTCCAGCCTGGTCAATGGAGTGCGACTCC
519	DN	0.227	0.5	GI_13787194-S	ALPP	4670722	GI_13787194	GI_13787194	NM_001632.2	ALPP	S	2541	ACACGGTGAAACCCCTTATCTATGCGCCTGTAGTCCCAGCTACCCAGGAG
556	DN	0.284	0.457	GI_14042952-S	FKSG17	4480309	GI_14042952	GI_14042952	NM_032031.1	FKSG17	S	943	TGAATGCTTGCTACGAGCGGTGGCTCATGCCTGAATCTCAGCACTTTGGG
665	DN	0.216	0.479	GI_14165460-I	NARF	6100333	GI_14165460	GI_14165460	NM_031968.1	NARF	I	930	TGCGGCAAGAGAATCACTTGAACCCGGGAGGCAGAGGTTACAGCGAGACA
700	DN	0.17	0.447	GI_14249467-I	C6orf29	380609	GI_14249467	GI_14249467	NM_032794.1	C6orf29	I	2484	AGATCGCGCCACTGCACTCCAACCTGGGTGACAGACTCTGTCTCCAAAAC
766	DN	0.261	0.447	GI_14600335-S	PCDHB9	2260136	GI_14600335	GI_14600335	NM_019119.3	PCDHB9	S	3859	CCAGGAGGTGGAAGTTGCTTTGAGCCGAGATTGCACCATTGTACTCCAGC
1159	DN	0.205	0.489	GI_18105059-I	VPS41	4280112	GI_18105059	GI_18105059	NM_014396.2	VPS41	I	4140	CACTTGACCCCAGGAGACGTAGGTTGTGGTGAGCTGAGATCGCGCCATTG
1265	DN	0.193	0.447	GI_18765737-A	SMG1	3170139	GI_18765737	GI_18765737	NM_014006.2	SMG1	A	10722	AAAATCTTAATTGTTGGCTGGGCACAGTGGCTCACGCCTGTAATCCCAGC
1330	DN	0.193	0.457	GI_19743870-I	FCAR	60450	GI_19743870	GI_19743870	NM_133279.1	FCAR	I	1455	AGAAAACACAACCTGCCTGGCCGGGCGTGGTGGCGTGAGCCTGTCGTCCC
1335	DN	0.216	0.5	GI_19743893-I	TADA3L	2570152	GI_19743893	GI_19743893	NM_133480.1	TADA3L	I	2223	AAAATGTATCTCCATGGGAGGCTGAGGCAGGAGAATCAGTTGAACCTGGG
1381	DN	0.307	0.468	GI_19923159-S	SNAPC1	1660497	GI_19923159	GI_19923159	NM_003082.2	SNAPC1	S	2187	GGGATTTAAAGTTTGGGTTGCATGCCTGTAATCCCAGCATTTTGGGAGGC
1401	DN	0.193	0.511	GI_19923324-S	EVI5	7050725	GI_19923324	GI_19923324	NM_005665.2	EVI5	S	6490	TCAACACCTGTGAAAGAATAACCACTGCACTCCAACCTGGGCAACATGGC
1483	DN	0.216	0.436	GI_19923854-S	SYAP1	4200035	GI_19923854	GI_19923854	NM_032796.2	SYAP1	S	1788	GTGGGCAGATCACCGGAGGTCAGGAGTTCGAGACCAGCCTTGCCAACATA
1518	DN	0.25	0.457	GI_20070184-S	USP14	2810452	GI_20070184	GI_20070184	NM_005151.2	USP14	S	2719	TGAGGCAGGTGGTTCACTGGAGGTTGAGTTCGAGACCAGCCTGGCCACAT
1538	DN	0.227	0.5	GI_20070320-S	NMNAT1	2190528	GI_20070320	GI_20070320	NM_022787.2	NMNAT1	S	1410	CAGGAGAATCGCTTGAACCCGGGAGGCACAGGTTCCAGTGGGCCAAGGTT
2059	DN	0.205	0.468	GI_21389374-I	C10orf6	7040717	GI_21389374	GI_21389374	NM_144592.1	C10orf6	I	1683	CTGTGATTGAGCCACTGCACTCCAATCTGGGTGACAGAATAAGACCCCGT
2123	DN	0.193	0.468	GI_21495177-S	DKFZp727G131	6370338	GI_21495177	GI_21495177	NM_145111.1	DKFZp727G131	S	1943	GTGGGAGACCGAGGTGGGCAGATCACTTGAGTTCAAGACCAGCCTGGCCA
2143	DN	0.182	0.457	GI_21536370-S	TEP1	380113	GI_21536370	GI_21536370	NM_007110.3	TEP1	S	8434	TCTCAGAACTACCCAGAGGAGGCCGGGCATGGTGGCTCACGCTTGTAATC
2221	DN	0.205	0.5	GI_21729881-I	LIPT1	7040465	GI_21729881	GI_21729881	NM_145198.1	LIPT1	I	264	TAATCCGAGTGCTTTAGGAGGCCAAGGCAGGAGGACTGCTTGAGCCCAGG
2375	DN	0.193	0.415	GI_22219459-A	CREB1	50324	GI_22219459	GI_22219459	NM_004379.2	CREB1	A	2645	TGTTAGGTTATAATTTCTCATTTGGAGCCGGGCGCAGTGGCTCACGCCTG
2436	DN	0.216	0.415	GI_22748680-S	FLJ34817	6860180	GI_22748680	GI_22748680	NM_152303.1	FLJ34817	S	2197	AGAGTGGGAGGCAGGGTGCGGTGGCTCATGCCTATAATCCTAACACTTTA
2451	DN	0.205	0.436	GI_22748772-S	ZNF440	4150487	GI_22748772	GI_22748772	NM_152357.1	ZNF440	S	3744	CTCTCCAACAATAAAAGACTTGGCCTTGGCTGGGCATGGTGGCTCACGCC
2463	DN	0.261	0.457	GI_22748870-S	DKFZp762I137	6590736	GI_22748870	GI_22748870	NM_152411.1	DKFZp762I137	S	2933	AATCCCAGCACTTGGGAGGCCGTGGCAGGAGGATCACGAGCCAAGGAGTT
2501	DN	0.205	0.447	GI_22749374-S	FLJ39653	50088	GI_22749374	GI_22749374	NM_152684.1	FLJ39653	S	1692	TATCCTTTTAAATAGAAGAGAGAGGGCCCGGCACGGTGGCTCACGCCTGT
2656	DN	0.205	0.468	GI_23510444-S	TNFSF15	1230594	GI_23510444	GI_23510444	NM_005118.2	TNFSF15	S	1686	ACTCTAAAGAATAACTCCAAGTCTTGGCCAGGCGCAGTGGCTCACACCTG
2664	DN	0.216	0.489	GI_23680884-S	FLJ20522	6620152	GI_23680884	GI_23680884	NM_017861.1	FLJ20522	S	1489	TGCACTACAGCCTGGGCGACAGAACGAGACCCTGTCTCCAAAGGAAAAAC
2682	DN	0.193	0.415	GI_24233529-S	LOC91526	430095	GI_24233529	GI_24233529	NM_153697.1	LOC91526	S	3632	ATCGTGCCACTGCACCACTCCAGCCTGGGCAACAAGAGCGAGACTGTCCC
2877	DN	0.182	0.447	GI_24475700-S	FLJ21673	2480279	GI_24475700	GI_24475700	NM_030898.2	FLJ21673	S	1485	CATGCTACTGCATGCCAGCCTGGGTGACAAAGCGAGACTCCGTCTCAAAA
2981	DN	0.227	0.426	GI_25168266-A	SGKL	1780373	GI_25168266	GI_25168266	NM_170709.1	SGKL	A	3326	GCTTATAAAAGTAAAGGAGAATAACTGGCCGGGCACGGTGGCTCATGCCT
3027	DN	0.193	0.457	GI_25952070-I	ABCC13	780368	GI_25952070	GI_25952070	NM_172024.1	ABCC13	I	2732	GAATCACTTGAACCTGTAAGGCGGAGGTTGCAGTGAGCCGAGTTCATGCA
3067	DN	0.193	0.468	GI_26787992-S	SBLF	6590148	GI_26787992	GI_26787992	NM_006873.2	SBLF	S	5656	GGGTATAATCATGACTCACAAAGATATGAGGCTGGGTGTGGTGGCTCACG
3155	DN	0.261	0.479	GI_27500805-S	LOC126167	5270180	GI_27500805	GI_27500805	XM_058997.5	LOC126167	S	2929	GGCCGAGGTGAGTGGATTGCTTGAGTCCTGGAGTTTGAGACCAACATGGG
3162	DN	0.239	0.489	GI_27502389-S	IL18	2510538	GI_27502389	GI_27502389	NM_001562.2	IL18	S	974	CCCTCAATCCCAGCTACTCAAGAGGCTGAGGCAGGAGAATCACTTGCACT
3171	DN	0.25	0.479	GI_27545327-A	LRRC2	2900463	GI_27545327	GI_27545327	NM_024750.2	LRRC2	A	1683	AAGTGGGTGGATCACCTGAGGTCCGGAGTTCGAGGCTGGTTTGGCCAGCA
3184	DN	0.25	0.5	GI_27734690-S	FLJ34047	5700195	GI_27734690	GI_27734690	NM_173669.1	FLJ34047	S	2807	GGCAAGTGCCAGTAATCCCAGCTACTCTTGGAGGCTGAGGCAGGAAGAGC
3186	DN	0.193	0.436	GI_27734700-S	FLJ34278	2470441	GI_27734700	GI_27734700	NM_173602.1	FLJ34278	S	2377	CACAGTTGGCTCATGCCTGTGATCCCAACACTTTGGGAGGCTGAGACAGG
3248	DN	0.216	0.5	GI_27886558-I	NFATC3	730053	GI_27886558	GI_27886558	NM_173164.1	NFATC3	I	3669	AACCCGGGAGGTGGCAGTTGCAGGGAGCTAAGATCGCGCCATTGCACTCC
3277	DN	0.216	0.436	GI_28274681-S	ZNF33A	2230750	GI_28274681	GI_28274681	NM_006974.1	ZNF33A	S	4589	AGCTGAGATTGTGCCACTGTACTGCAGCCTGGGTGACAGAATGAGACTGC
3431	DN	0.205	0.468	GI_29570774-I	DNCL2A	1340563	GI_29570774	GI_29570774	NM_177953.1	DNCL2A	I	76	AGATCGCCTGAGCCCAGGAGGTCAAGGCTACAGTGAGCCGTGACTGCACC
3721	DN	0.227	0.468	GI_31343610-S	FLJ35119	4810075	GI_31343610	GI_31343610	NM_175871.2	FLJ35119	S	1410	GTGTGTTTTTAGGGGCCGAGACAGGTGGATCACCTGAGGTCAGGAGTTCG
3742	DN	0.193	0.415	GI_31377625-S	DUSP19	6350408	GI_31377625	GI_31377625	NM_080876.2	DUSP19	S	4872	CTGAATTAAAAAATCTGTTGGTGGCCGGGCGCAGTGGCTCATGCCTGTGG
3801	DN	0.227	0.447	GI_31542256-S	C20orf172	6840592	GI_31542256	GI_31542256	NM_024918.2	C20orf172	S	1817	CTAGCATTTTGGGTGACTGAGGCGGGTGGATTGCTTGAGCCCAGAAGTTG
3882	DN	0.205	0.457	GI_31543151-S	MGC14817	1780592	GI_31543151	GI_31543151	NM_032338.2	MGC14817	S	1091	TTGCCCCACTGCACTCCACCCTGGGCAATGGAGTAGGACTCTGTCTCAAA
4021	DN	0.193	0.447	GI_31742514-A	FRDA	1770458	GI_31742514	GI_31742514	NM_000144.3	FRDA	A	2101	ATTCATGTGAAAATAATAGCCATCCTTGGCCTGGCGCGGTGGCTCACACC
4054	DN	0.17	0.436	GI_31982918-S	ZNF430	3190239	GI_31982918	GI_31982918	NM_025189.2	ZNF430	S	1940	TTCTTACCAGACATAAGATAATTCTGGCTGGGTGCGGTGGCTCACACCTG
4078	DN	0.205	0.457	GI_32171235-S	LOC90624	840735	GI_32171235	GI_32171235	NM_181705.1	LOC90624	S	1888	GACCCCATCTCTGCTAAGGACACAAAAATTAGCCAGGTGTGGTGGCGGGC
4101	DN	0.193	0.447	GI_32261315-S	FLJ14345	2690184	GI_32261315	GI_32261315	NM_024733.2	FLJ14345	S	3223	TGGGAAGAAATTCTCTACTGGCCGGGCACAGTGGCTCACGCCTGTAATGC
4131	DN	0.216	0.447	GI_32401415-S	FLJ12760	2100037	GI_32401415	GI_32401415	NM_181725.1	FLJ12760	S	2191	GAATTAAAAGAATTTGGCCGGGTGCGGCAGCTCATGCCTGTAATCCCAAC
4213	DN	0.205	0.436	GI_32698850-S	FLJ32965	2190300	GI_32698850	GI_32698850	NM_182506.1	FLJ32965	S	1648	TGGGATCAAGAAATAGAGCAAAGAGGGTCGGGTGCGGTGGCTCACACCTG
4221	DN	0.216	0.436	GI_32698967-S	FLJ36492	2690551	GI_32698967	GI_32698967	NM_182568.1	FLJ36492	S	1907	GGAGACAATTGGTCAAGCGTGGTGGCTCACGCCTGTAGTCCAGCAATTTG
4225	DN	0.182	0.447	GI_32699014-S	ZNF454	360072	GI_32699014	GI_32699014	NM_182594.1	ZNF454	S	2010	ACACTCGGCTGGGCACGGTGGCTCACGTCTGTAATCTTTGGGAGCACTTT
4319	DN	0.193	0.447	GI_33469925-A	MCM8	940035	GI_33469925	GI_33469925	NM_032485.4	MCM8	A	3362	GAGCCACAATCACACCAATCACTGCACTCCAGCCTGGGCAATAAAGTAAC
4378	DN	0.216	0.468	GI_33620750-S	PCYOX1	3870288	GI_33620750	GI_33620750	NM_016297.2	PCYOX1	S	3923	CAAAAACCAGTTTAGGCTGGGTATGGTGGCTCACCAGCACTTTGGGAGGC
4534	DN	0.205	0.468	GI_34147489-S	NDUFC2	6510519	GI_34147489	GI_34147489	NM_004549.3	NDUFC2	S	1553	AGCCTGGGTGACACTCCAGCCTGGGTGACAAAGGAGACCCCGTCAAAAAA
4640	DN	0.182	0.447	GI_34147701-S	MGC29762	4210138	GI_34147701	GI_34147701	NM_144706.2	MGC29762	S	1107	AAAAAAGTGTCCAAGCAGCCGGGCGCAGTGGCTCACACCTGTAATCCCAG
4686	DN	0.193	0.447	GI_34222193-S	FLJ10613	4560441	GI_34222193	GI_34222193	NM_019067.3	FLJ10613	S	2398	GTAATCTCAGAATGTTGGCCGGGCATGGTGGCTCACACCTGTGGTCTCAG
4715	DN	0.216	0.479	GI_34222266-S	STXBP4	6590079	GI_34222266	GI_34222266	NM_178509.3	STXBP4	S	1970	CTCAGGAGTTTAACATCAGCCTGGGCAACATAGCAGGACCCCATCTCTAC
4771	DN	0.193	0.457	GI_34222376-S	MGC44287	2120270	GI_34222376	GI_34222376	NM_182607.2	MGC44287	S	2446	TGCCACTGCACTCCAACCTGGGTGACGGAGTGAGATTCCATCTGAAAAAC
5025	DN	0.205	0.457	GI_37538629-S	LOC255374	4850619	GI_37538629	GI_37538629	XM_171171.2	LOC255374	S	21	CGGGAGGATCACATGAGCCCAGGAGGTTGAGGCTGCAGTGAGGTATGATC
5026	DN	0.193	0.489	GI_37538660-S	IPLA2(GAMMA)	5550563	GI_37538660	GI_37538660	XM_291241.3	IPLA2(GAMMA)	S	3734	CGCCAGTGCACTCCAGCCTAGGCGACACAGCGAGACTCCATCTCAAAAAA
5145	DN	0.216	0.468	GI_37545911-S	DKFZP434I1735	60110	GI_37545911	GI_37545911	XM_113763.4	DKFZP434I1735	S	6126	TTCCAGCACTTTGGAAGGCCAAGGCGGGCGGATCACGAAGTCGGGAGTTT
5220	DN	0.25	0.489	GI_37550045-S	MGC50836	2340035	GI_37550045	GI_37550045	XM_171060.4	MGC50836	S	1925	TTCGAGACCAGCCCGCCCAATATGGTGAAACCCCGTCTCTCCTGAAAAAA
5270	DN	0.17	0.436	GI_37552185-S	LOC375506	2690242	GI_37552185	GI_37552185	XM_351658.1	LOC375506	S	4423	CCAGTTAAGAGCAGGGGAGACCTGGCTGGGCATGGTGGCTCACACCTGTA
5295	DN	0.182	0.489	GI_37552572-S	KIAA1473	5690152	GI_37552572	GI_37552572	XM_047550.3	KIAA1473	S	3669	GGGAAGCAGAGGTTGCGGTGAGCCGAGATCATGCCATGGCACTCCGTCCT
5315	DN	0.216	0.447	GI_37559950-S	MICAL3	5890181	GI_37559950	GI_37559950	XM_032997.4	MICAL3	S	4538	CAGCGAGCCGAGATCATGCCACTGCACCACTGCACTCCAGCCTGTGTGAC
5352	DN	0.205	0.426	GI_37594440-S	ZNF136	6290164	GI_37594440	GI_37594440	NM_003437.2	ZNF136	S	2373	GAATTTGAACAGATGTTTTGGCTCTGGCTGGGTGTGGTGGCTCACACCTG
5380	DN	0.182	0.447	GI_37620215-S	LOC253827	4670184	GI_37620215	GI_37620215	NM_198080.1	LOC253827	S	1538	GCCGAGATCATGCCACTGCACTCCAGCCTACATGACAATGTGACACTCCA
5563	DN	0.193	0.468	GI_38327629-A	MGC61599	6860484	GI_38327629	GI_38327629	NM_198394.1	MGC61599	A	599	CACTGTATTAAAAGTCTGCCGGGCACAGTGGCTCACGCCTGTAATCCCAA
5584	DN	0.25	0.479	GI_38348383-S	FLJ35093	3390102	GI_38348383	GI_38348383	NM_198549.1	FLJ35093	S	5023	GGCCCAAGTGGGCAGATAACCTGAGGTCAGGAGTTTGAGACCAGCCTAAC
5610	DN	0.205	0.457	GI_38454193-S	76P	4850167	GI_38454193	GI_38454193	NM_014444.2	76P	S	2994	GAAGCAGACGCTGCAGTGAGCTGAGATTGTGCCATTGCATTCCAGCCCGG
5646	DN	0.205	0.489	missing	GI_38524599-S	missing	missing	missing	missing	missing	missing	missing	missing
5647	DN	0.205	0.479	GI_38524611-S	TRIM50C	2630403	GI_38524611	GI_38524611	NM_198853.1	TRIM50C	S	1276	GTTCGAGACCAGCCTGGCCAATGTAGTAACACCCCCGTCTCTACAAAAAA
5696	DN	0.205	0.468	GI_38605732-I	NUP43	2690068	GI_38605732	GI_38605732	NM_198887.1	NUP43	I	3254	TCCAACCTATACTTAAAAACATATGGTGGCCAGGCATGGTGGCTCACGCC
5977	DN	0.17	0.436	missing	GI_40255103-S	missing	missing	missing	missing	missing	missing	missing	missing
5980	DN	0.239	0.468	missing	GI_40255110-S	missing	missing	missing	missing	missing	missing	missing	missing
5988	DN	0.205	0.426	missing	GI_40255146-S	missing	missing	missing	missing	missing	missing	missing	missing
6143	DN	0.159	0.457	missing	GI_40807470-S	missing	missing	missing	missing	missing	missing	missing	missing
6159	DN	0.239	0.479	GI_41125747-S	LOC389050	6400075	GI_41125747	GI_41125747	XM_374014.1	LOC389050	S	543	GGATCTCTTGAGCCTAGGTGGTTGAGGCTGCAGTGAGCCAAGATCACACC
6346	DN	0.205	0.479	missing	GI_41393596-S	missing	missing	missing	missing	missing	missing	missing	missing
6438	DN	0.216	0.5	missing	GI_42518079-S	missing	missing	missing	missing	missing	missing	missing	missing
6487	DN	0.193	0.457	GI_42655861-S	KIAA0492	5130022	GI_42655861	GI_42655861	XM_378914.1	KIAA0492	S	6205	CTCATGAAGCCAGGAGTTCCAGACCAGCCTGGGCAATAGAGTGAAACCCC
6553	DN	0.227	0.5	GI_42658952-S	LOC286177	3870441	GI_42658952	GI_42658952	XM_379582.1	LOC286177	S	3084	TGGTGAGGCGAGATAGTGCCACTGCACTTCAGCTTGGGCAACAGAGTGAT
6567	DN	0.261	0.521	GI_42659497-S	LOC399768	1850121	GI_42659497	GI_42659497	XM_378228.1	LOC399768	S	4414	CAGACTGTGGGAGGCCGAGGCGGGCATATCACGAAGTCAAGAGACGGAGA
6600	DN	0.227	0.447	GI_42660551-S	LOC388165	3130546	GI_42660551	GI_42660551	XM_370897.2	LOC388165	S	1877	TTCAAGAATGAAAAAGGTATCCCAGCAGTTTGGGAGGCTGAGGCGGGCGG
6614	DN	0.261	0.468	GI_42661257-S	MGC19764	4210047	GI_42661257	GI_42661257	XM_371039.2	MGC19764	S	4325	GCTCATGCTTGTGATCCCAGGACTTTAGGAGGCCAAGGTGGGAGGATTGT
6620	DN	0.227	0.5	GI_42661601-S	LOC388536	3190273	GI_42661601	GI_42661601	XM_371163.2	LOC388536	S	2280	GCATGAATTCTTTTTGAATCACTTGAACCCGGGAGACAGAGGTTGCAGTG
6886	DN	0.205	0.436	GI_4503814-S	FUT6	7000292	GI_4503814	GI_4503814	NM_000150.1	FUT6	S	2790	ATACTGCAAAGAAAACCAATGATGAGGCCGGGTGCGGTGGCTCACACCTG
7202	DN	0.239	0.426	GI_45331210-S	FLJ00060	2940180	GI_45331210	GI_45331210	NM_033206.1	FLJ00060	S	2215	CCTCCCCTTAAGAAGGTACTTCGAGGCTGGGTGCGGTGGCTCATGTCTGT
7452	DN	0.205	0.468	GI_4758689-S	LRRFIP1	1580348	GI_4758689	GI_4758689	NM_004735.1	LRRFIP1	S	3341	TGAGCAGGGACAGTCATTTTTTAAATGTTTTTGGCCGGGCGTGGTGGCTC
7580	DN	0.193	0.436	GI_4885656-S	XRCC2	1740673	GI_4885656	GI_4885656	NM_005431.1	XRCC2	S	2772	CAGCCATAAAAAGGAACAAGACTGACTGGGCGTGGTGGCTCATGCCTGTG
7693	DN	0.182	0.415	GI_5453713-S	LIM	520035	GI_5453713	GI_5453713	NM_006457.1	LIM	S	2990	TAAAGAGAATAAATAGAGGGCCAGGTGTGGTGGCTCACGCCTGTGATCCC
7753	DN	0.227	0.511	GI_5729981-S	POLH	2640132	GI_5729981	GI_5729981	NM_006502.1	POLH	S	3154	GCGGGCAGATCACGAGGTCAGGAGTTTCAGACCAATATGGTGAAACCCCA
8027	DN	0.25	0.468	GI_7657006-S	DAPP1	6450438	GI_7657006	GI_7657006	NM_014395.1	DAPP1	S	2452	AGCGGCGGCTCATGCCTGTAATCCCAGGACTTTGGTAGGCCAAGACAAGC
8065	DN	0.193	0.447	GI_7657541-S	SCN11A	3190056	GI_7657541	GI_7657541	NM_014139.1	SCN11A	S	5833	CAATTTTAGGATTGGAATAGTTCAAGCCGGGCGCAGTGGCTCATGCCTGG
8079	DN	0.273	0.479	GI_7661565-S	DKFZP434B168	2850411	GI_7661565	GI_7661565	NM_015434.1	DKFZP434B168	S	3211	CTGAGGTGGGCGGCTCACGAGGAGATCAAGACCATCCTGGCTAACACAGT
8161	DN	0.205	0.468	GI_7662213-S	KIAA0628	2060725	GI_7662213	GI_7662213	NM_014789.1	KIAA0628	S	5404	GGTTTCAGTGAGCTGGGATCGTGGCATTGCACTCTAGCCTGGGCAACCAA
8217	DN	0.25	0.426	GI_7705343-S	POLK	4070167	GI_7705343	GI_7705343	NM_016218.1	POLK	S	3734	ACAATGGCTCACACCTGTAATGCCAGCCCTTTGGGAGGCCGAATGGGCAG
8266	DN	0.193	0.436	GI_7705856-S	LOC51145	4780010	GI_7705856	GI_7705856	NM_016158.1	LOC51145	S	2094	CTTGTACCCAGGAGGTGGAGGTTGCGGTGAACTGAGATTGTGCCACTCCC
8304	DN	0.216	0.479	GI_7706334-S	CGI-119	3990138	GI_7706334	GI_7706334	NM_016056.1	CGI-119	S	1029	TAAAAATGCTTTTCTGGCTGGGCACAGTGGCTCACGCCTGTAATCCCACC
8397	DN	0.227	0.5	GI_8922429-S	FLJ10460	2940600	GI_8922429	GI_8922429	NM_018097.1	FLJ10460	S	1266	ACGCCACTGCGCTACAGCCTGGGCGACACAGTAAGACCCTGTCTCAAAAA
8419	DN	0.216	0.436	GI_8922676-S	FLJ10803	5080170	GI_8922676	GI_8922676	NM_018224.1	FLJ10803	S	2617	TTAGTGCCAGAAGAACTATCAACTTGTGGCTGGGCACGGTGGCTCACACC
8430	DN	0.239	0.479	GI_8922778-S	C21orf77	60400	GI_8922778	GI_8922778	NM_018277.1	C21orf77	S	1442	AAAAAAGCTCAGGGCGGTCGAGTGCAGTGGCTCGCGCCTGTAATCCCAGC
8439	DN	0.205	0.426	GI_8922870-S	FLJ11106	3940286	GI_8922870	GI_8922870	NM_018324.1	FLJ11106	S	1305	CCAGTAAAGAATACTTCTGGCAGCACTTTGGGAGGCCAAGGCGGGCGGAT
8454	DN	0.216	0.479	GI_8923014-S	FLJ20006	3830292	GI_8923014	GI_8923014	NM_017618.1	FLJ20006	S	1865	TGAGATCGTGGCCACTGCAATCCAGCCTGGGCGATAGAGTGAGACTACGT
Module 2 with 3 nodes: odds ratio = 1.029885, G-test_GF = 185.782028
	28 Cases (0.318)
	29 Controls (0.312)
	6 Cases and 13 Controls with all but one
	0 Cases and 0 Controls with pattern except for missing data
565	DN	0.398	0.468	GI_14043068-S	HBA2	3520368	GI_14043068	GI_14043068	NM_000517.3	HBA2	S	451	CTCCAAATACCGTTAAGCTGGAGCCTCGGTAGCCGTTCCTCCTGCCCGCT
727	DN	0.364	0.426	GI_14456711-S	HBA1	4200088	GI_14456711	GI_14456711	NM_000558.3	HBA1	S	451	CTCCAAATACCGTTAAGCTGGAGCCTCGGTGGCCATGCTTCTTGCCCCTT
3282	DN	0.364	0.362	GI_28302128-S	HBB	3120154	GI_28302128	GI_28302128	NM_000518.4	HBB	S	464	GGCTAATGCCCTGGCCCACAAGTATCACTAAGCTCGCTTTCTTGCTGTCC
Module 3 with 9 nodes: odds ratio = 2.879032, G-test_GF = 397.373535
	17 Cases (0.215)
	8 Controls (0.087)
	5 Cases and 3 Controls with all but one
	6 Cases and 1 Controls with pattern except for missing data
858	DN	0.352	0.191	GI_15451903-S	MOX2	4050180	GI_15451903	GI_15451903	NM_005944.3	MOX2	S	1803	CTGCTGGCTTCTTTTTCCATGCGTTAACTTTTCCCAATAGCAGAGGAGGC
1263	DN	0.409	0.245	GI_18765734-A	SNAP25	1580102	GI_18765734	GI_18765734	NM_130811.1	SNAP25	A	1190	GTGACATTCCACAGAGTTACTGCCACGGTCCTTTGAGTGTCAGGCTCTGA
2112	DN	0.364	0.277	GI_21464100-S	YWHAG	940632	GI_21464100	GI_21464100	NM_012479.2	YWHAG	S	3032	CCTGAGGGCTGAAAACGGAGAGGGAATGGGAGACTTGATATTTAAGCAGC
2178	DN	0.398	0.223	GI_21614509-A	FGF12	5420129	GI_21614509	GI_21614509	NM_021032.2	FGF12	A	2402	CCTCAAACCTTGCCATTGGTTGCCGTATTTCAAGGTCAATATAGTTTCCC
3465	DN	0.5	0.223	GI_29744077-S	LOC340542	6770324	GI_29744077	GI_29744077	XM_291335.1	LOC340542	S	331	CACCTGCCCCGGGTTTTGGAGAGGATGTGCCCAATAGGCTTGTCGATAAC
3717	DN	0.375	0.223	GI_31343502-S	FLJ14503	4920273	GI_31343502	GI_31343502	NM_152780.2	FLJ14503	S	2981	GAGTGGCTTTCCAGCTGAATGAATCCTATGTCTCGCGTGCAGGTGGTTGG
5335	DN	0.364	0.213	GI_37577134-S	UBE2N	1690592	GI_37577134	GI_37577134	NM_003348.3	UBE2N	S	2116	CAGTTAATGATTCTTGCTTTCATCCCTCCAGTATTTGCTGTGGGAGCTCG
7170	DN	0.398	0.266	GI_4507912-S	WASF1	4850184	GI_4507912	GI_4507912	NM_003931.1	WASF1	S	1836	GCCACCATCCTGTCTCGCCGTATTGCTGTTGAATATAGTGATTCGGAAGA
7533	DN	0.477	0.255	GI_4826903-S	SERPINI1	2120017	GI_4826903	GI_4826903	NM_005025.1	SERPINI1	S	843	GCTGGTGCTGTCCAGACAGGAAGTTCCTCTTGCTACTCTGGAGCCATTAG
Module 4 with 2 nodes: odds ratio = 2.428571, G-test_GF = 108.384674
	19 Cases (0.218)
	38 Controls (0.404)
	3 Cases and 7 Controls with all but one
	1 Cases and 0 Controls with pattern except for missing data
1107	DN	0.227	0.447	GI_17978501-A	COL9A1	4670301	GI_17978501	GI_17978501	NM_001851.2	COL9A1	A	2949	GCCTGGTGAAGGAGCCTGGGTGAGAAACACCATCCAAAGCTGGGGCAAAG
1108	DN	0.239	0.436	GI_17978503-A	COL9A1	2570129	GI_17978503	GI_17978503	NM_078485.1	COL9A1	A	2217	ACGCCTGGTGAAGGAGCCTGGGTGAGAAACACCATCCAAAGCTGGGGCAA
Module 5 with 2 nodes: odds ratio = 1.178571, G-test_GF = 84.188080
	28 Cases (0.318)
	33 Controls (0.355)
	10 Cases and 18 Controls with all but one
	0 Cases and 0 Controls with pattern except for missing data
1890	DN	0.341	0.457	GI_21359983-S	CSDA	4730647	GI_21359983	GI_21359983	NM_003651.3	CSDA	S	1557	GGAAGACAAGAGAGTAGCCTCTCCAGTTTCAGCAACCGCTAGGTTTCTAT
7171	DN	0.409	0.436	GI_4507960-S	ZFP36	770014	GI_4507960	GI_4507960	NM_003407.1	ZFP36	S	1465	CAAATTACCCTCCAAAAGCAAGTAGCCAAAGCCGTTGCCAAACCCCACCC
Module 6 with 2 nodes: odds ratio = 1.193548, G-test_GF = 91.201134
	31 Cases (0.352)
	37 Controls (0.394)
	11 Cases and 12 Controls with all but one
	0 Cases and 0 Controls with pattern except for missing data
3063	DN	0.409	0.457	GI_26787973-S	HSPA1A	6290288	GI_26787973	GI_26787973	NM_005345.4	HSPA1A	S	2076	CCCAAGGGAGGGTCTGGGTCAGGCCCCACCATTGAGGAGGTAGATTAGGG
3064	DN	0.42	0.457	GI_26787974-S	HSPA1B	1240097	GI_26787974	GI_26787974	NM_005346.3	HSPA1B	S	2161	GAGGTGGACTGTTGGGACTCAAGGACTTTGCTGCTGTTTTCCTATGTCAT
Module 7 with 2 nodes: odds ratio = 2.669491, G-test_GF = 89.675545
	16 Cases (0.182)
	35 Controls (0.372)
	9 Cases and 10 Controls with all but one
	0 Cases and 0 Controls with pattern except for missing data
4044	DN	0.205	0.415	GI_31982890-S	GI_31982890-S	5340524	GI_31982890	GI_31982890	NM_014267.3	SMAP	S	572	CTGCTGAAGAACTCCAAGCTGCTGAGCACCCTGATGAAGTGGAGGATCCC
7360	DN	0.261	0.436	missing	GI_45593148-A	missing	missing	missing	missing	missing	missing	missing	missing
Module 8 with 43 nodes: odds ratio = 2.789855, G-test_GF = 1311.545532
	4 Cases (0.068)
	14 Controls (0.169)
	5 Cases and 5 Controls with all but one
	0 Cases and 0 Controls with pattern except for missing data
27	UP	0.341	0.457	GI_10800415-S	SCG2	4560280	GI_10800415	GI_10800415	NM_003469.2	SCG2	S	2063	GGCAGATGAAACCAGGTCACTGGGGAGTCTGCTTCATTTCCTCTGAGCTG
55	UP	0.273	0.468	GI_10863934-S	RTN1	2570497	GI_10863934	GI_10863934	NM_021136.1	RTN1	S	2795	CGTGGCTAGGCCTTTCCTGCCGAGTGCTCTGATGCAATAGTGGAAATCGC
858	UP	0.273	0.404	GI_15451903-S	MOX2	4050180	GI_15451903	GI_15451903	NM_005944.3	MOX2	S	1803	CTGCTGGCTTCTTTTTCCATGCGTTAACTTTTCCCAATAGCAGAGGAGGC
972	UP	0.227	0.394	GI_16579891-A	WDR7	730100	GI_16579891	GI_16579891	NM_052834.1	WDR7	A	6481	GGCAACCAAGGCCAGTAGAAAGCTATGGCTGCAAAACCCTGGGGTGGACG
1157	UP	0.216	0.426	GI_18105053-S	KIFAP3	5220025	GI_18105053	GI_18105053	NM_014970.2	KIFAP3	S	2554	GGATGGCTTTGGCCAACCAGTTGGCATTCTTGGACGCCCTGCCACAGCAT
1263	UP	0.33	0.532	GI_18765734-A	SNAP25	1580102	GI_18765734	GI_18765734	NM_130811.1	SNAP25	A	1190	GTGACATTCCACAGAGTTACTGCCACGGTCCTTTGAGTGTCAGGCTCTGA
1675	UP	0.273	0.394	GI_20357538-A	ATP6V1G2	3780494	GI_20357538	GI_20357538	NM_138282.1	ATP6V1G2	A	1055	CCTCACGTCCATCACTGGCTCTCTAATTCCACTTGTTCATTCTGTGACCC
1777	UP	0.25	0.457	GI_21264573-S	TM4SF13	5360215	GI_21264573	GI_21264573	NM_014399.2	TM4SF13	S	1034	GGTGGCACCTGGAATTTACTGTATTCATTGTCGGGCACTGTCCACTGTGG
2112	UP	0.284	0.394	GI_21464100-S	YWHAG	940632	GI_21464100	GI_21464100	NM_012479.2	YWHAG	S	3032	CCTGAGGGCTGAAAACGGAGAGGGAATGGGAGACTTGATATTTAAGCAGC
2162	UP	0.239	0.404	GI_21536456-S	MOAP1	2100286	GI_21536456	GI_21536456	NM_022151.3	MOAP1	S	1992	CTTTCACTATCTGTGTGCAGTGCTCTGAGGGGACAGACAAGGCTTGGGTG
2178	UP	0.318	0.479	GI_21614509-A	FGF12	5420129	GI_21614509	GI_21614509	NM_021032.2	FGF12	A	2402	CCTCAAACCTTGCCATTGGTTGCCGTATTTCAAGGTCAATATAGTTTCCC
2237	UP	0.33	0.415	GI_21735619-S	MDH1	430131	GI_21735619	GI_21735619	NM_005917.2	MDH1	S	792	GCTGCAAAAGCCATCTGTGACCACGTCAGGGACATCTGGTTTGGAACCCC
2261	UP	0.273	0.5	GI_22027527-I	ARHGEF7	840095	GI_22027527	GI_22027527	NM_145735.1	ARHGEF7	I	4783	GGCGATGTGGCATCCAGAGGGCCATTGTTTCTACTTTTGTGGGACTTCAG
2767	UP	0.307	0.426	GI_24308232-S	SYT13	6590138	GI_24308232	GI_24308232	NM_020826.1	SYT13	S	4809	CTGGGCACAGAGAATCAGCTAGGAGACCAGTTATTCAGGGTCCATTTCTC
2918	UP	0.25	0.426	GI_24497520-S	MAP2K4	3060600	GI_24497520	GI_24497520	NM_003010.2	MAP2K4	S	3207	GTTTCTCTGCTGTCAACTTCCCATCTGGCTCAGCATAGGGTCACTTTGCC
3197	UP	0.239	0.415	GI_27734858-S	GI_27734858-S	4730138	GI_27734858	GI_27734858	NM_173662.1	LOC285533	S	1054	GTGCAGTCTGTGGGCAGAAGATCATTGTGGAGCTTGATGAAGAAGGGCTC
3334	UP	0.261	0.468	GI_28626515-S	PNMA2	670086	GI_28626515	GI_28626515	NM_007257.3	PNMA2	S	3820	GCTTCCAGTTGACTTCCAGTCTACCCTGGTGTTAGAAACCGTTTCATCTC
3465	UP	0.25	0.468	GI_29744077-S	LOC340542	6770324	GI_29744077	GI_29744077	XM_291335.1	LOC340542	S	331	CACCTGCCCCGGGTTTTGGAGAGGATGTGCCCAATAGGCTTGTCGATAAC
3717	UP	0.295	0.489	GI_31343502-S	FLJ14503	4920273	GI_31343502	GI_31343502	NM_152780.2	FLJ14503	S	2981	GAGTGGCTTTCCAGCTGAATGAATCCTATGTCTCGCGTGCAGGTGGTTGG
3756	UP	0.273	0.447	GI_31377716-S	EFCBP1	6400019	GI_31377716	GI_31377716	NM_022351.2	EFCBP1	S	4576	ACAGTCTTCCCACTTCACTAACCAAATTCCTACTTTCCAGTGTTACTTCC
3817	UP	0.273	0.415	GI_31542527-S	DKFZP566B183	1980435	GI_31542527	GI_31542527	NM_015509.2	DKFZP566B183	S	2283	CATTGCCTCCTTTTCCAGGCAGCTCTATTCTTGCAGAGCCATAGCAGGAC
3927	UP	0.25	0.511	GI_31543534-S	R3HDM	2350041	GI_31543534	GI_31543534	NM_015361.2	R3HDM	S	4019	CCAGTTGCACCCTGTATTTCTTTTTGCAGCCAGCACAATGTGACCCAACT
4749	UP	0.295	0.468	GI_34222326-S	HMP19	4560433	GI_34222326	GI_34222326	NM_015980.3	HMP19	S	1968	GAGATGTGGTACTGCTTCCTCACAAGTCTCCCACAGGCCATGTAAAGGGT
4875	UP	0.295	0.426	GI_34452710-A	CADPS	2470435	GI_34452710	GI_34452710	NM_183393.1	CADPS	A	4812	CCACGGCAAGGGGGCGATCCTATCATGACTTAACATCAAGCGCGCAGTTC
4919	UP	0.216	0.426	GI_34878876-S	NRN1	7040242	GI_34878876	GI_34878876	NM_016588.2	NRN1	S	1702	GGGTAAGAGTAAAGGCTTCCAGAAGACATGCTGCTATGGTCACTGAGGGG
5164	UP	0.284	0.489	GI_37546739-S	KIAA1107	1230746	GI_37546739	GI_37546739	XM_034086.3	KIAA1107	S	4048	TGGAGTGAACTAACATCTCCACTTGATTCCTCAGCGAGCATCACCATGGC
5200	UP	0.182	0.447	GI_37549342-S	KIAA1265	2630487	GI_37549342	GI_37549342	XM_047707.5	KIAA1265	S	4765	GAGGGCTGTAACAGTTGCTGCTAGTATTAGGGTTCCACATCATTCTAATG
5211	UP	0.25	0.426	GI_37549888-S	LOC134111	2940162	GI_37549888	GI_37549888	XM_059689.3	LOC134111	S	1800	TCACCCAATAGTCACTTGTGTGTCCCCCGAAATTGGGATGGGTGAGCACC
5507	UP	0.318	0.521	GI_38201693-S	RGS4	6900066	GI_38201693	GI_38201693	NM_005613.3	RGS4	S	2355	CCTTTCAAAGTGCACACACACGCGTCCACATACACTGCATTCGTTGCTCC
5555	UP	0.318	0.479	GI_38327553-S	GABRA1	730731	GI_38327553	GI_38327553	NM_000806.3	GABRA1	S	3559	GGTCCTGCCTAAATTTCACAAGCTAGGCCAATGAAGGCTGAATCAAAGAC
5689	UP	0.295	0.5	missing	GI_38570143-S	missing	missing	missing	missing	missing	missing	missing	missing
6502	UP	0.205	0.457	GI_42656706-S	LOC401059	2470520	GI_42656706	GI_42656706	XM_379184.1	LOC401059	S	982	GCTGTTTGTGGCTTTCTGTTGCACAGTTAAAGCTGACCCACCCTATGCAC
6927	UP	0.261	0.468	GI_4504482-S	HPRT1	1450528	GI_4504482	GI_4504482	NM_000194.1	HPRT1	S	555	TGGTCAAGGTCGCAAGCTTGCTGGTGAAAAGGACCCCACGAAGTGTTGGA
7101	UP	0.341	0.468	GI_4506916-S	SGNE1	510750	GI_4506916	GI_4506916	NM_003020.1	SGNE1	S	695	CCTGTTAGGCCTCAGCATGGCTTATGTGCACGTGTAAATGGAGTCCCTGT
7170	UP	0.284	0.553	GI_4507912-S	WASF1	4850184	GI_4507912	GI_4507912	NM_003931.1	WASF1	S	1836	GCCACCATCCTGTCTCGCCGTATTGCTGTTGAATATAGTGATTCGGAAGA
7188	UP	0.307	0.436	missing	GI_45238856-S	missing	missing	missing	missing	missing	missing	missing	missing
7217	UP	0.295	0.415	missing	GI_45359866-S	missing	missing	missing	missing	missing	missing	missing	missing
7374	UP	0.273	0.457	GI_4755130-S	GI_4755130-S	6420528	GI_4755130	GI_4755130	NM_000729.2	CCK	S	288	GACGAATGTCCATCGTTAAGAACCTGCAGAACCTGGACCCCAGCCACAGG
7417	UP	0.33	0.511	GI_4758177-S	DNCI1	4590037	GI_4758177	GI_4758177	NM_004411.1	DNCI1	S	2527	GGTACAGGGCCAAAGACTTGAGACGTGGTGTTTTACATGGTGACTCACAT
7533	UP	0.284	0.511	GI_4826903-S	SERPINI1	2120017	GI_4826903	GI_4826903	NM_005025.1	SERPINI1	S	843	GCTGGTGCTGTCCAGACAGGAAGTTCCTCTTGCTACTCTGGAGCCATTAG
7572	UP	0.364	0.521	GI_4885512-S	NEF3	3170451	GI_4885512	GI_4885512	NM_005382.1	NEF3	S	2886	GCATGCAAGCTCAGGGTGCTCCCTCCTCAGTCTTTGGGGGATTCAAATGC
7627	UP	0.307	0.511	GI_5032138-S	SYT1	1580128	GI_5032138	GI_5032138	NM_005639.1	SYT1	S	3023	GACAACCATTTCGTGGAAGGGCAGCCTATTATCCCACACTGCATCTAGCC
7699	UP	0.307	0.479	GI_5453765-S	NELL2	2970348	GI_5453765	GI_5453765	NM_006159.1	NELL2	S	2748	GTCTGCCTCTACTGTGTCTCACATCACCATGTAGAAGAATGGGCGTACAG
Module 9 with 113 nodes: odds ratio = 3.166667, G-test_GF = inf
	17 Cases (0.200)
	6 Controls (0.073)
	3 Cases and 1 Controls with all but one
	0 Cases and 0 Controls with pattern except for missing data
49	UP	0.58	0.255	GI_10862697-S	ACVR2B	4610551	GI_10862697	GI_10862697	NM_001106.2	ACVR2B	S	1497	CCTCTGTCACCAATGTGGACCTGCCCCCTAAAGAGTCAAGCATCTAAGCC
105	UP	0.568	0.213	GI_11056009-S	PBOV1	4760056	GI_11056009	GI_11056009	NM_021635.1	PBOV1	S	2198	GCGTTTGTTATATAAAAATACCCCGGCCAGGCACGGTGGCTCACGCCTGT
221	UP	0.5	0.234	GI_12232430-S	C11orf1	2850600	GI_12232430	GI_12232430	NM_022761.1	C11orf1	S	1775	AAATCTTGGTATACTGGCTGGGCACAGTGGCTCACACCTAATCCCAGCAC
374	UP	0.5	0.277	GI_13376182-S	FLJ12606	4230450	GI_13376182	GI_13376182	NM_024804.1	FLJ12606	S	1496	GGAGGCCAAGGCGTGTGGATTGCTTGAGCCCAGGAGTTCATAACCAGCCT
386	UP	0.523	0.223	GI_13376291-S	FLJ13962	2100132	GI_13376291	GI_13376291	NM_024862.1	FLJ13962	S	2072	GCAGTTTCCCCTCGAGGAAAGCAGCTGTGAGAAAGGCTGTCAGGTCACCA
404	UP	0.545	0.234	GI_13376477-S	FLJ12078	4230086	GI_13376477	GI_13376477	NM_024977.1	FLJ12078	S	2853	CACTTTGCAACTAAGAAAATAGAAGTGGGCCAGGCACGGTGGCTCACGCC
420	UP	0.523	0.191	GI_13376746-S	C14orf127	4560494	GI_13376746	GI_13376746	NM_025152.1	C14orf127	S	1997	AGTGGAGATTGTACCACTGCACTCCAGCCTGGTCAATGGAGTGCGACTCC
519	UP	0.477	0.223	GI_13787194-S	ALPP	4670722	GI_13787194	GI_13787194	NM_001632.2	ALPP	S	2541	ACACGGTGAAACCCCTTATCTATGCGCCTGTAGTCCCAGCTACCCAGGAG
556	UP	0.489	0.277	GI_14042952-S	FKSG17	4480309	GI_14042952	GI_14042952	NM_032031.1	FKSG17	S	943	TGAATGCTTGCTACGAGCGGTGGCTCATGCCTGAATCTCAGCACTTTGGG
665	UP	0.5	0.234	GI_14165460-I	NARF	6100333	GI_14165460	GI_14165460	NM_031968.1	NARF	I	930	TGCGGCAAGAGAATCACTTGAACCCGGGAGGCAGAGGTTACAGCGAGACA
697	UP	0.557	0.213	GI_14249445-S	FLJ14431	5290402	GI_14249445	GI_14249445	NM_032783.1	FLJ14431	S	1527	AGGCTGAGGCAGGAGTATTGTGAGGCCAGGAGTTCCAGATCAGCCTGAGC
766	UP	0.477	0.277	GI_14600335-S	PCDHB9	2260136	GI_14600335	GI_14600335	NM_019119.3	PCDHB9	S	3859	CCAGGAGGTGGAAGTTGCTTTGAGCCGAGATTGCACCATTGTACTCCAGC
797	UP	0.466	0.17	GI_14916472-S	SCIN	5080739	GI_14916472	GI_14916472	NM_033128.1	SCIN	S	2023	GGATTGCGCCACCACACTCCAGCCTGGGCAACAGAGACTCTGTCTCAAAA
1159	UP	0.568	0.234	GI_18105059-I	VPS41	4280112	GI_18105059	GI_18105059	NM_014396.2	VPS41	I	4140	CACTTGACCCCAGGAGACGTAGGTTGTGGTGAGCTGAGATCGCGCCATTG
1162	UP	0.455	0.181	GI_18141306-S	SLC7A11	5910280	GI_18141306	GI_18141306	NM_014331.2	SLC7A11	S	3081	TTGCACCACTGTACTCCAGCCTGGGTGACAAAGTCAGACTCCATCTCCAA
1335	UP	0.523	0.223	GI_19743893-I	TADA3L	2570152	GI_19743893	GI_19743893	NM_133480.1	TADA3L	I	2223	AAAATGTATCTCCATGGGAGGCTGAGGCAGGAGAATCAGTTGAACCTGGG
1381	UP	0.511	0.255	GI_19923159-S	SNAPC1	1660497	GI_19923159	GI_19923159	NM_003082.2	SNAPC1	S	2187	GGGATTTAAAGTTTGGGTTGCATGCCTGTAATCCCAGCATTTTGGGAGGC
1401	UP	0.5	0.223	GI_19923324-S	EVI5	7050725	GI_19923324	GI_19923324	NM_005665.2	EVI5	S	6490	TCAACACCTGTGAAAGAATAACCACTGCACTCCAACCTGGGCAACATGGC
1449	UP	0.5	0.234	GI_19923589-S	FLJ21657	6760576	GI_19923589	GI_19923589	NM_022483.2	FLJ21657	S	2787	GGTGTGCACCTGTAGTTTCAGCTATTCGGGAGGCTGAGGCAGACAATGGC
1483	UP	0.523	0.223	GI_19923854-S	SYAP1	4200035	GI_19923854	GI_19923854	NM_032796.2	SYAP1	S	1788	GTGGGCAGATCACCGGAGGTCAGGAGTTCGAGACCAGCCTTGCCAACATA
1518	UP	0.523	0.234	GI_20070184-S	USP14	2810452	GI_20070184	GI_20070184	NM_005151.2	USP14	S	2719	TGAGGCAGGTGGTTCACTGGAGGTTGAGTTCGAGACCAGCCTGGCCACAT
1538	UP	0.511	0.234	GI_20070320-S	NMNAT1	2190528	GI_20070320	GI_20070320	NM_022787.2	NMNAT1	S	1410	CAGGAGAATCGCTTGAACCCGGGAGGCACAGGTTCCAGTGGGCCAAGGTT
2059	UP	0.466	0.234	GI_21389374-I	C10orf6	7040717	GI_21389374	GI_21389374	NM_144592.1	C10orf6	I	1683	CTGTGATTGAGCCACTGCACTCCAATCTGGGTGACAGAATAAGACCCCGT
2123	UP	0.5	0.255	GI_21495177-S	DKFZp727G131	6370338	GI_21495177	GI_21495177	NM_145111.1	DKFZp727G131	S	1943	GTGGGAGACCGAGGTGGGCAGATCACTTGAGTTCAAGACCAGCCTGGCCA
2143	UP	0.557	0.202	GI_21536370-S	TEP1	380113	GI_21536370	GI_21536370	NM_007110.3	TEP1	S	8434	TCTCAGAACTACCCAGAGGAGGCCGGGCATGGTGGCTCACGCTTGTAATC
2221	UP	0.489	0.223	GI_21729881-I	LIPT1	7040465	GI_21729881	GI_21729881	NM_145198.1	LIPT1	I	264	TAATCCGAGTGCTTTAGGAGGCCAAGGCAGGAGGACTGCTTGAGCCCAGG
2375	UP	0.511	0.223	GI_22219459-A	CREB1	50324	GI_22219459	GI_22219459	NM_004379.2	CREB1	A	2645	TGTTAGGTTATAATTTCTCATTTGGAGCCGGGCGCAGTGGCTCACGCCTG
2451	UP	0.5	0.213	GI_22748772-S	ZNF440	4150487	GI_22748772	GI_22748772	NM_152357.1	ZNF440	S	3744	CTCTCCAACAATAAAAGACTTGGCCTTGGCTGGGCATGGTGGCTCACGCC
2463	UP	0.557	0.255	GI_22748870-S	DKFZp762I137	6590736	GI_22748870	GI_22748870	NM_152411.1	DKFZp762I137	S	2933	AATCCCAGCACTTGGGAGGCCGTGGCAGGAGGATCACGAGCCAAGGAGTT
2476	UP	0.466	0.213	GI_22748994-S	FLJ31384	6520286	GI_22748994	GI_22748994	NM_152472.1	FLJ31384	S	2152	CCTGGGTTCAAGCGATTCCTCTGCCTCAGCACTTTGGGAGGCCAAGGCAG
2501	UP	0.5	0.202	GI_22749374-S	FLJ39653	50088	GI_22749374	GI_22749374	NM_152684.1	FLJ39653	S	1692	TATCCTTTTAAATAGAAGAGAGAGGGCCCGGCACGGTGGCTCACGCCTGT
2574	UP	0.511	0.245	GI_23238218-S	DMC1	2640735	GI_23238218	GI_23238218	NM_007068.2	DMC1	S	1993	GCCAAGTGCAGTGGCATGTGCTTGTAATCCCAGCTACTCTGGAGGCTGAG
2656	UP	0.557	0.245	GI_23510444-S	TNFSF15	1230594	GI_23510444	GI_23510444	NM_005118.2	TNFSF15	S	1686	ACTCTAAAGAATAACTCCAAGTCTTGGCCAGGCGCAGTGGCTCACACCTG
2664	UP	0.477	0.213	GI_23680884-S	FLJ20522	6620152	GI_23680884	GI_23680884	NM_017861.1	FLJ20522	S	1489	TGCACTACAGCCTGGGCGACAGAACGAGACCCTGTCTCCAAAGGAAAAAC
2682	UP	0.455	0.181	GI_24233529-S	LOC91526	430095	GI_24233529	GI_24233529	NM_153697.1	LOC91526	S	3632	ATCGTGCCACTGCACCACTCCAGCCTGGGCAACAAGAGCGAGACTGTCCC
2877	UP	0.466	0.181	GI_24475700-S	FLJ21673	2480279	GI_24475700	GI_24475700	NM_030898.2	FLJ21673	S	1485	CATGCTACTGCATGCCAGCCTGGGTGACAAAGCGAGACTCCGTCTCAAAA
2981	UP	0.568	0.191	GI_25168266-A	SGKL	1780373	GI_25168266	GI_25168266	NM_170709.1	SGKL	A	3326	GCTTATAAAAGTAAAGGAGAATAACTGGCCGGGCACGGTGGCTCATGCCT
3027	UP	0.523	0.234	GI_25952070-I	ABCC13	780368	GI_25952070	GI_25952070	NM_172024.1	ABCC13	I	2732	GAATCACTTGAACCTGTAAGGCGGAGGTTGCAGTGAGCCGAGTTCATGCA
3067	UP	0.568	0.266	GI_26787992-S	SBLF	6590148	GI_26787992	GI_26787992	NM_006873.2	SBLF	S	5656	GGGTATAATCATGACTCACAAAGATATGAGGCTGGGTGTGGTGGCTCACG
3131	UP	0.523	0.245	GI_27478393-S	LOC285919	5550390	GI_27478393	GI_27478393	XM_212094.1	LOC285919	S	163	GGGTCTTGCACTCCAGCCCAGGCGAGAGAGCGAGAGTCTGTCTCAAAAAA
3162	UP	0.489	0.245	GI_27502389-S	IL18	2510538	GI_27502389	GI_27502389	NM_001562.2	IL18	S	974	CCCTCAATCCCAGCTACTCAAGAGGCTGAGGCAGGAGAATCACTTGCACT
3184	UP	0.489	0.234	GI_27734690-S	FLJ34047	5700195	GI_27734690	GI_27734690	NM_173669.1	FLJ34047	S	2807	GGCAAGTGCCAGTAATCCCAGCTACTCTTGGAGGCTGAGGCAGGAAGAGC
3248	UP	0.5	0.234	GI_27886558-I	NFATC3	730053	GI_27886558	GI_27886558	NM_173164.1	NFATC3	I	3669	AACCCGGGAGGTGGCAGTTGCAGGGAGCTAAGATCGCGCCATTGCACTCC
3277	UP	0.477	0.191	GI_28274681-S	ZNF33A	2230750	GI_28274681	GI_28274681	NM_006974.1	ZNF33A	S	4589	AGCTGAGATTGTGCCACTGTACTGCAGCCTGGGTGACAGAATGAGACTGC
3645	UP	0.489	0.223	GI_31340555-S	cig5	6590403	GI_31340555	GI_31340555	NM_080657.3	cig5	S	2765	GAGTGCACTTTACTAATCCTCATGGCACAGTGGCTCACGCCTGTAATCCC
3721	UP	0.489	0.234	GI_31343610-S	FLJ35119	4810075	GI_31343610	GI_31343610	NM_175871.2	FLJ35119	S	1410	GTGTGTTTTTAGGGGCCGAGACAGGTGGATCACCTGAGGTCAGGAGTTCG
3742	UP	0.511	0.213	GI_31377625-S	DUSP19	6350408	GI_31377625	GI_31377625	NM_080876.2	DUSP19	S	4872	CTGAATTAAAAAATCTGTTGGTGGCCGGGCGCAGTGGCTCATGCCTGTGG
4021	UP	0.511	0.181	GI_31742514-A	FRDA	1770458	GI_31742514	GI_31742514	NM_000144.3	FRDA	A	2101	ATTCATGTGAAAATAATAGCCATCCTTGGCCTGGCGCGGTGGCTCACACC
4053	UP	0.455	0.223	GI_31982916-S	FLJ23042	1660168	GI_31982916	GI_31982916	NM_025157.2	FLJ23042	S	2003	TTGTGATCGCACCACTGCATTCAGCCTGAGCAACAGATCAAGACACTGTC
4054	UP	0.489	0.181	GI_31982918-S	ZNF430	3190239	GI_31982918	GI_31982918	NM_025189.2	ZNF430	S	1940	TTCTTACCAGACATAAGATAATTCTGGCTGGGTGCGGTGGCTCACACCTG
4078	UP	0.511	0.202	GI_32171235-S	LOC90624	840735	GI_32171235	GI_32171235	NM_181705.1	LOC90624	S	1888	GACCCCATCTCTGCTAAGGACACAAAAATTAGCCAGGTGTGGTGGCGGGC
4101	UP	0.545	0.213	GI_32261315-S	FLJ14345	2690184	GI_32261315	GI_32261315	NM_024733.2	FLJ14345	S	3223	TGGGAAGAAATTCTCTACTGGCCGGGCACAGTGGCTCACGCCTGTAATGC
4131	UP	0.511	0.255	GI_32401415-S	FLJ12760	2100037	GI_32401415	GI_32401415	NM_181725.1	FLJ12760	S	2191	GAATTAAAAGAATTTGGCCGGGTGCGGCAGCTCATGCCTGTAATCCCAAC
4205	UP	0.489	0.213	GI_32698751-S	GI_32698751-S	6520373	GI_32698751	GI_32698751	NM_022106.1	C20orf177	S	3691	TCGGAAGTTTGAGACGAGAATCTCTTGAACCCGGGAGGCGGAGGTTGTGG
4213	UP	0.534	0.202	GI_32698850-S	FLJ32965	2190300	GI_32698850	GI_32698850	NM_182506.1	FLJ32965	S	1648	TGGGATCAAGAAATAGAGCAAAGAGGGTCGGGTGCGGTGGCTCACACCTG
4221	UP	0.523	0.255	GI_32698967-S	FLJ36492	2690551	GI_32698967	GI_32698967	NM_182568.1	FLJ36492	S	1907	GGAGACAATTGGTCAAGCGTGGTGGCTCACGCCTGTAGTCCAGCAATTTG
4225	UP	0.568	0.223	GI_32699014-S	ZNF454	360072	GI_32699014	GI_32699014	NM_182594.1	ZNF454	S	2010	ACACTCGGCTGGGCACGGTGGCTCACGTCTGTAATCTTTGGGAGCACTTT
4356	UP	0.5	0.213	GI_33589826-S	GI_33589826-S	3780315	GI_33589826	GI_33589826	NM_000745.2	CHRNA5	S	2220	TGGTGCACACCTGTAATCCCAGCTACCTGGGAGGCTGCGGCAGGAGAATC
4418	UP	0.5	0.223	GI_33942075-S	SLC5A8	4920215	GI_33942075	GI_33942075	NM_145913.2	SLC5A8	S	3691	GGCTCATGCTTGTAATCTGAACATTTGGGAGGCTGAGGCAGGAAGATCGC
4640	UP	0.523	0.223	GI_34147701-S	MGC29762	4210138	GI_34147701	GI_34147701	NM_144706.2	MGC29762	S	1107	AAAAAAGTGTCCAAGCAGCCGGGCGCAGTGGCTCACACCTGTAATCCCAG
4686	UP	0.523	0.202	GI_34222193-S	FLJ10613	4560441	GI_34222193	GI_34222193	NM_019067.3	FLJ10613	S	2398	GTAATCTCAGAATGTTGGCCGGGCATGGTGGCTCACACCTGTGGTCTCAG
4715	UP	0.511	0.255	GI_34222266-S	STXBP4	6590079	GI_34222266	GI_34222266	NM_178509.3	STXBP4	S	1970	CTCAGGAGTTTAACATCAGCCTGGGCAACATAGCAGGACCCCATCTCTAC
4771	UP	0.466	0.181	GI_34222376-S	MGC44287	2120270	GI_34222376	GI_34222376	NM_182607.2	MGC44287	S	2446	TGCCACTGCACTCCAACCTGGGTGACGGAGTGAGATTCCATCTGAAAAAC
4953	UP	0.5	0.213	GI_36030972-S	LOC165324	2190524	GI_36030972	GI_36030972	NM_181713.3	LOC165324	S	1567	GAGCAACTGTACTCCAGCTTGGCGACAGAGCAAGACCCCCTCTCAAAAAT
4960	UP	0.455	0.202	GI_36951011-S	GPR1	2120736	GI_36951011	GI_36951011	NM_005279.2	GPR1	S	1786	GAATCACTTGAACCTGGGAGGCAGAGGTTGTGGTGAGCCAACATCACACC
5025	UP	0.489	0.213	GI_37538629-S	LOC255374	4850619	GI_37538629	GI_37538629	XM_171171.2	LOC255374	S	21	CGGGAGGATCACATGAGCCCAGGAGGTTGAGGCTGCAGTGAGGTATGATC
5026	UP	0.489	0.191	GI_37538660-S	IPLA2(GAMMA)	5550563	GI_37538660	GI_37538660	XM_291241.3	IPLA2(GAMMA)	S	3734	CGCCAGTGCACTCCAGCCTAGGCGACACAGCGAGACTCCATCTCAAAAAA
5145	UP	0.534	0.245	GI_37545911-S	DKFZP434I1735	60110	GI_37545911	GI_37545911	XM_113763.4	DKFZP434I1735	S	6126	TTCCAGCACTTTGGAAGGCCAAGGCGGGCGGATCACGAAGTCGGGAGTTT
5195	UP	0.545	0.234	GI_37548772-S	LOC375049	1850075	GI_37548772	GI_37548772	XM_351316.1	LOC375049	S	458	GACCTGGCCTTAGAAGTGGGTCTCTGGTCGGGAGGCTGAGGCAGGAGAAT
5220	UP	0.511	0.234	GI_37550045-S	MGC50836	2340035	GI_37550045	GI_37550045	XM_171060.4	MGC50836	S	1925	TTCGAGACCAGCCCGCCCAATATGGTGAAACCCCGTCTCTCCTGAAAAAA
5295	UP	0.432	0.223	GI_37552572-S	KIAA1473	5690152	GI_37552572	GI_37552572	XM_047550.3	KIAA1473	S	3669	GGGAAGCAGAGGTTGCGGTGAGCCGAGATCATGCCATGGCACTCCGTCCT
5315	UP	0.489	0.191	GI_37559950-S	MICAL3	5890181	GI_37559950	GI_37559950	XM_032997.4	MICAL3	S	4538	CAGCGAGCCGAGATCATGCCACTGCACCACTGCACTCCAGCCTGTGTGAC
5352	UP	0.5	0.181	GI_37594440-S	ZNF136	6290164	GI_37594440	GI_37594440	NM_003437.2	ZNF136	S	2373	GAATTTGAACAGATGTTTTGGCTCTGGCTGGGTGTGGTGGCTCACACCTG
5418	UP	0.568	0.223	GI_38016132-S	LOC161527	3060364	GI_38016132	GI_38016132	NM_198079.1	LOC161527	S	1861	TGCCGAGAACAGGGAGCTAAACATCACCATCATCTAAGAGCGGGTCAAGG
5584	UP	0.511	0.234	GI_38348383-S	FLJ35093	3390102	GI_38348383	GI_38348383	NM_198549.1	FLJ35093	S	5023	GGCCCAAGTGGGCAGATAACCTGAGGTCAGGAGTTTGAGACCAGCCTAAC
5610	UP	0.477	0.213	GI_38454193-S	76P	4850167	GI_38454193	GI_38454193	NM_014444.2	76P	S	2994	GAAGCAGACGCTGCAGTGAGCTGAGATTGTGCCATTGCATTCCAGCCCGG
5646	UP	0.489	0.234	missing	GI_38524599-S	missing	missing	missing	missing	missing	missing	missing	missing
5647	UP	0.534	0.234	GI_38524611-S	TRIM50C	2630403	GI_38524611	GI_38524611	NM_198853.1	TRIM50C	S	1276	GTTCGAGACCAGCCTGGCCAATGTAGTAACACCCCCGTCTCTACAAAAAA
5696	UP	0.534	0.234	GI_38605732-I	NUP43	2690068	GI_38605732	GI_38605732	NM_198887.1	NUP43	I	3254	TCCAACCTATACTTAAAAACATATGGTGGCCAGGCATGGTGGCTCACGCC
5735	UP	0.523	0.223	missing	GI_38788287-S	missing	missing	missing	missing	missing	missing	missing	missing
5980	UP	0.534	0.234	missing	GI_40255110-S	missing	missing	missing	missing	missing	missing	missing	missing
5988	UP	0.557	0.223	missing	GI_40255146-S	missing	missing	missing	missing	missing	missing	missing	missing
6159	UP	0.489	0.255	GI_41125747-S	LOC389050	6400075	GI_41125747	GI_41125747	XM_374014.1	LOC389050	S	543	GGATCTCTTGAGCCTAGGTGGTTGAGGCTGCAGTGAGCCAAGATCACACC
6301	UP	0.466	0.234	missing	GI_41349679-S	missing	missing	missing	missing	missing	missing	missing	missing
6343	UP	0.5	0.213	missing	GI_41393589-S	missing	missing	missing	missing	missing	missing	missing	missing
6346	UP	0.534	0.213	missing	GI_41393596-S	missing	missing	missing	missing	missing	missing	missing	missing
6487	UP	0.466	0.181	GI_42655861-S	KIAA0492	5130022	GI_42655861	GI_42655861	XM_378914.1	KIAA0492	S	6205	CTCATGAAGCCAGGAGTTCCAGACCAGCCTGGGCAATAGAGTGAAACCCC
6503	UP	0.477	0.223	GI_42656794-S	LOC401082	3940168	GI_42656794	GI_42656794	XM_376257.1	LOC401082	S	1441	CCACACTCCAGCCTGGGCGACAGACTGAGATTCTCATCCAGAGTCAAATT
6512	UP	0.511	0.213	GI_42657212-S	LOC401219	4810711	GI_42657212	GI_42657212	XM_379377.1	LOC401219	S	4448	TACTCAAAAGAATTAAAAGCAGGGACTTGGCCGGGCGTGGTGGCTCACGC
6553	UP	0.511	0.245	GI_42658952-S	LOC286177	3870441	GI_42658952	GI_42658952	XM_379582.1	LOC286177	S	3084	TGGTGAGGCGAGATAGTGCCACTGCACTTCAGCTTGGGCAACAGAGTGAT
6567	UP	0.557	0.255	GI_42659497-S	LOC399768	1850121	GI_42659497	GI_42659497	XM_378228.1	LOC399768	S	4414	CAGACTGTGGGAGGCCGAGGCGGGCATATCACGAAGTCAAGAGACGGAGA
6572	UP	0.466	0.223	GI_42659631-S	LOC399972	5900541	GI_42659631	GI_42659631	XM_378321.1	LOC399972	S	1966	TCTCAGCTACTTGGGAGGCTGAATCGCTTGAACCCAGGAGGTGGAGGTTG
6602	UP	0.511	0.287	GI_42660666-S	LOC400320	670020	GI_42660666	GI_42660666	XM_375163.1	LOC400320	S	1814	CGGTGGATCACCAATCCCAGCTACGTGGGAGGTTGAGGTTGCAGTGAGCC
6620	UP	0.489	0.266	GI_42661601-S	LOC388536	3190273	GI_42661601	GI_42661601	XM_371163.2	LOC388536	S	2280	GCATGAATTCTTTTTGAATCACTTGAACCCGGGAGACAGAGGTTGCAGTG
6835	UP	0.477	0.266	GI_4503240-S	CYP4F3	5080110	GI_4503240	GI_4503240	NM_000896.1	CYP4F3	S	4365	GTGTGTGCCTGTATTCACAGCTGCTTGGATGGCTGAGGCAGGAGAATCGC
6886	UP	0.5	0.213	GI_4503814-S	FUT6	7000292	GI_4503814	GI_4503814	NM_000150.1	FUT6	S	2790	ATACTGCAAAGAAAACCAATGATGAGGCCGGGTGCGGTGGCTCACACCTG
7202	UP	0.534	0.202	GI_45331210-S	FLJ00060	2940180	GI_45331210	GI_45331210	NM_033206.1	FLJ00060	S	2215	CCTCCCCTTAAGAAGGTACTTCGAGGCTGGGTGCGGTGGCTCATGTCTGT
7452	UP	0.511	0.223	GI_4758689-S	LRRFIP1	1580348	GI_4758689	GI_4758689	NM_004735.1	LRRFIP1	S	3341	TGAGCAGGGACAGTCATTTTTTAAATGTTTTTGGCCGGGCGTGGTGGCTC
7468	UP	0.511	0.234	GI_4758877-S	PAFAH2	840037	GI_4758877	GI_4758877	NM_000437.2	PAFAH2	S	2234	GTAGAGCGAGACCCCATCTTAAAAATAAAGAAGGCTGGGCGTGGTGGCTC
7580	UP	0.534	0.255	GI_4885656-S	XRCC2	1740673	GI_4885656	GI_4885656	NM_005431.1	XRCC2	S	2772	CAGCCATAAAAAGGAACAAGACTGACTGGGCGTGGTGGCTCATGCCTGTG
7753	UP	0.557	0.234	GI_5729981-S	POLH	2640132	GI_5729981	GI_5729981	NM_006502.1	POLH	S	3154	GCGGGCAGATCACGAGGTCAGGAGTTTCAGACCAATATGGTGAAACCCCA
8027	UP	0.523	0.234	GI_7657006-S	DAPP1	6450438	GI_7657006	GI_7657006	NM_014395.1	DAPP1	S	2452	AGCGGCGGCTCATGCCTGTAATCCCAGGACTTTGGTAGGCCAAGACAAGC
8065	UP	0.557	0.191	GI_7657541-S	SCN11A	3190056	GI_7657541	GI_7657541	NM_014139.1	SCN11A	S	5833	CAATTTTAGGATTGGAATAGTTCAAGCCGGGCGCAGTGGCTCATGCCTGG
8079	UP	0.511	0.245	GI_7661565-S	DKFZP434B168	2850411	GI_7661565	GI_7661565	NM_015434.1	DKFZP434B168	S	3211	CTGAGGTGGGCGGCTCACGAGGAGATCAAGACCATCCTGGCTAACACAGT
8201	UP	0.511	0.234	GI_7662551-S	PRO0456	5130524	GI_7662551	GI_7662551	NM_014127.1	PRO0456	S	1673	ATGGATCACCTGAGCCTGGGAAGTGGAGGTTGCAGTAGGCTGAAGTCATG
8266	UP	0.489	0.223	GI_7705856-S	LOC51145	4780010	GI_7705856	GI_7705856	NM_016158.1	LOC51145	S	2094	CTTGTACCCAGGAGGTGGAGGTTGCGGTGAACTGAGATTGTGCCACTCCC
8397	UP	0.534	0.245	GI_8922429-S	FLJ10460	2940600	GI_8922429	GI_8922429	NM_018097.1	FLJ10460	S	1266	ACGCCACTGCGCTACAGCCTGGGCGACACAGTAAGACCCTGTCTCAAAAA
8419	UP	0.545	0.223	GI_8922676-S	FLJ10803	5080170	GI_8922676	GI_8922676	NM_018224.1	FLJ10803	S	2617	TTAGTGCCAGAAGAACTATCAACTTGTGGCTGGGCACGGTGGCTCACACC
8430	UP	0.511	0.202	GI_8922778-S	C21orf77	60400	GI_8922778	GI_8922778	NM_018277.1	C21orf77	S	1442	AAAAAAGCTCAGGGCGGTCGAGTGCAGTGGCTCGCGCCTGTAATCCCAGC
8454	UP	0.5	0.234	GI_8923014-S	FLJ20006	3830292	GI_8923014	GI_8923014	NM_017618.1	FLJ20006	S	1865	TGAGATCGTGGCCACTGCAATCCAGCCTGGGCGATAGAGTGAGACTACGT
8458	UP	0.489	0.234	GI_8923058-S	MBTD1	3520451	GI_8923058	GI_8923058	NM_017643.1	MBTD1	S	2373	CCCTGTCTCCACCAAAAATACAAAAAATCTGCCGGGCGTGGTGGCACACG
8460	UP	0.523	0.245	GI_8923089-S	BTBD5	2690647	GI_8923089	GI_8923089	NM_017658.1	BTBD5	S	2061	GGAGTGGTGTTGCACTCCTGTAGTCCCAGCTAATCAGGAGGCTGAGGCAA
8512	UP	0.511	0.234	GI_8923629-S	FLJ20700	2640139	GI_8923629	GI_8923629	NM_017932.1	FLJ20700	S	1696	AAATACAGAAAGTTAGCCGGGCGTGGCACCTGTAGTCCCAGCTACTCTGG
Module 10 with 4 nodes: odds ratio = 1.007310, G-test_GF = 263.662476
	24 Cases (0.312)
	26 Controls (0.313)
	8 Cases and 8 Controls with all but one
	1 Cases and 2 Controls with pattern except for missing data
565	UP	0.455	0.351	GI_14043068-S	HBA2	3520368	GI_14043068	GI_14043068	NM_000517.3	HBA2	S	451	CTCCAAATACCGTTAAGCTGGAGCCTCGGTAGCCGTTCCTCCTGCCCGCT
727	UP	0.409	0.351	GI_14456711-S	HBA1	4200088	GI_14456711	GI_14456711	NM_000558.3	HBA1	S	451	CTCCAAATACCGTTAAGCTGGAGCCTCGGTGGCCATGCTTCTTGCCCCTT
3282	UP	0.42	0.415	GI_28302128-S	HBB	3120154	GI_28302128	GI_28302128	NM_000518.4	HBB	S	464	GGCTAATGCCCTGGCCCACAAGTATCACTAAGCTCGCTTTCTTGCTGTCC
7899	UP	0.341	0.372	GI_6633803-S	GI_6633803-S	3520427	GI_6633803	GI_6633803	NM_000519.2	HBD	S	377	TGTGCTGGTGTGTGTGCTGGCCCGCAACTTTGGCAAGGAATTCACCCCAC
Module 11 with 2 nodes: odds ratio = 2.185150, G-test_GF = 116.504913
	31 Cases (0.356)
	19 Controls (0.202)
	3 Cases and 2 Controls with all but one
	0 Cases and 0 Controls with pattern except for missing data
1107	UP	0.375	0.223	GI_17978501-A	COL9A1	4670301	GI_17978501	GI_17978501	NM_001851.2	COL9A1	A	2949	GCCTGGTGAAGGAGCCTGGGTGAGAAACACCATCCAAAGCTGGGGCAAAG
1108	UP	0.364	0.202	GI_17978503-A	COL9A1	2570129	GI_17978503	GI_17978503	NM_078485.1	COL9A1	A	2217	ACGCCTGGTGAAGGAGCCTGGGTGAGAAACACCATCCAAAGCTGGGGCAA
Module 12 with 2 nodes: odds ratio = 1.501466, G-test_GF = 104.766556
	22 Cases (0.256)
	32 Controls (0.340)
	6 Cases and 8 Controls with all but one
	0 Cases and 0 Controls with pattern except for missing data
1406	UP	0.295	0.372	GI_19923361-S	THY1	2900142	GI_19923361	GI_19923361	NM_006288.2	THY1	S	1217	GACCAGGAAAGCAGCGCTAGTGGAGGGTTGGAGAAGGAGGTAAGGATGAG
2883	UP	0.273	0.394	GI_24475732-S	LOC94105	2120600	GI_24475732	GI_24475732	NM_033209.2	LOC94105	S	1245	CCAGGAAAGCAGCGCTAGTGGAGGGTTGGAGAAGGAGGTAAAGGATGAGG
Module 13 with 2 nodes: odds ratio = 3.535556, G-test_GF = 111.828934
	43 Cases (0.489)
	20 Controls (0.213)
	5 Cases and 1 Controls with all but one
	0 Cases and 0 Controls with pattern except for missing data
4017	UP	0.511	0.213	GI_31742491-S	N4BP2	2360600	GI_31742491	GI_31742491	NM_018177.2	N4BP2	S	6512	ACCGCTTAAACCTGGGAGGTGGAGGTTGCAGTGACCCGAGATCGAGATCA
5385	UP	0.523	0.223	GI_37622354-S	BLZF1	5860739	GI_37622354	GI_37622354	NM_003666.2	BLZF1	S	2213	CCAGCTACTTGGGAGGCTGAGGTGGGAAAATCACTTGAACCTGGGAGGGT
Module 14 with 2 nodes: odds ratio = 2.203704, G-test_GF = 85.118484
	18 Cases (0.205)
	34 Controls (0.362)
	7 Cases and 16 Controls with all but one
	0 Cases and 0 Controls with pattern except for missing data
5368	UP	0.239	0.415	GI_37595556-S	ATP1B1	1170113	GI_37595556	GI_37595556	NM_001677.2	ATP1B1	S	1736	GCTGTGTCTGAGATCTGGATCTGCCCATCACTTTGGCTAGTGACAGGGCT
6464	UP	0.25	0.479	missing	GI_42544237-S	missing	missing	missing	missing	missing	missing	missing	missing
