## Supplementary material for "Synchronized genetic activities in Alzheimer’s brains revealed by heterogeneity-capturing network analysis": S4

### Sheet: Orchestrator_AD_cases
Modules Identified by Maestro for Alzheimer's Disease Cases Data (176 individuals)
Network built using only the 176 AD cases, then each module was tested for phenotype association using cases and controls.
Number	Gene State	Cases Freq	Controls Freq	Target	Search key	Probe Id	Gid	Tran- script	Accession	Symbol	Type	Start	Probe Sequence
Module 1 with 2 nodes: odds ratio = 1.261946, G-test_GF = 216.842575
	71 Cases (0.406)
	66 Controls (0.351)
	9 Cases and 18 Controls with all but one
	1 Cases and 1 Controls with pattern except for missing data
565	DN	0.438	0.41	GI_14043068-S	HBA2	3520368	GI_14043068	GI_14043068	NM_000517.3	HBA2	S	451	CTCCAAATACCGTTAAGCTGGAGCCTCGGTAGCCGTTCCTCCTGCCCGCT
727	DN	0.42	0.388	GI_14456711-S	HBA1	4200088	GI_14456711	GI_14456711	NM_000558.3	HBA1	S	451	CTCCAAATACCGTTAAGCTGGAGCCTCGGTGGCCATGCTTCTTGCCCCTT
Module 2 with 164 nodes: odds ratio = 3.377622, G-test_GF = inf
	30 Cases (0.173)
	10 Controls (0.058)
	1 Cases and 4 Controls with all but one
	0 Cases and 0 Controls with pattern except for missing data
23	UP	0.426	0.255	GI_10800147-S	KIAA0186	2320315	GI_10800147	GI_10800147	NM_021067.1	KIAA0186	S	2706	CACAGTTACACGGCAGGCTGAGGTGGGAGGATCACTTGAACCCCAGAGGT
105	UP	0.5	0.261	GI_11056009-S	PBOV1	4760056	GI_11056009	GI_11056009	NM_021635.1	PBOV1	S	2198	GCGTTTGTTATATAAAAATACCCCGGCCAGGCACGGTGGCTCACGCCTGT
221	UP	0.46	0.255	GI_12232430-S	C11orf1	2850600	GI_12232430	GI_12232430	NM_022761.1	C11orf1	S	1775	AAATCTTGGTATACTGGCTGGGCACAGTGGCTCACACCTAATCCCAGCAC
224	UP	0.449	0.234	GI_12232456-S	FLJ21144	2370154	GI_12232456	GI_12232456	NM_022774.1	FLJ21144	S	1902	ACGAAAAACATAATACATGGCTGGGTGCGGTGGCACATGCCTGTAATCCC
251	UP	0.438	0.191	GI_12597630-S	FLJ12448	1050609	GI_12597630	GI_12597630	NM_022895.1	FLJ12448	S	1613	GGCATTCTGCAAGAAGTAGAAGCTTGTGGCCGGGTGCAGTGGCTCATGCC
374	UP	0.455	0.282	GI_13376182-S	FLJ12606	4230450	GI_13376182	GI_13376182	NM_024804.1	FLJ12606	S	1496	GGAGGCCAAGGCGTGTGGATTGCTTGAGCCCAGGAGTTCATAACCAGCCT
404	UP	0.5	0.25	GI_13376477-S	FLJ12078	4230086	GI_13376477	GI_13376477	NM_024977.1	FLJ12078	S	2853	CACTTTGCAACTAAGAAAATAGAAGTGGGCCAGGCACGGTGGCTCACGCC
409	UP	0.438	0.218	GI_13376553-S	FLJ20972	580609	GI_13376553	GI_13376553	NM_025030.1	FLJ20972	S	1734	AAAAATCTGCATTTAGGTTGGGCACGGTGGCTCACGCTTGTAATCCCAGC
416	UP	0.477	0.271	GI_13376672-S	FLJ12409	6980279	GI_13376672	GI_13376672	NM_025105.1	FLJ12409	S	2319	CTACTTGGAGGGCAGAGGTGGGAGGATGGCTTGAGCCCATAATCATGCCA
420	UP	0.449	0.234	GI_13376746-S	C14orf127	4560494	GI_13376746	GI_13376746	NM_025152.1	C14orf127	S	1997	AGTGGAGATTGTACCACTGCACTCCAGCCTGGTCAATGGAGTGCGACTCC
556	UP	0.46	0.309	GI_14042952-S	FKSG17	4480309	GI_14042952	GI_14042952	NM_032031.1	FKSG17	S	943	TGAATGCTTGCTACGAGCGGTGGCTCATGCCTGAATCTCAGCACTTTGGG
665	UP	0.455	0.282	GI_14165460-I	NARF	6100333	GI_14165460	GI_14165460	NM_031968.1	NARF	I	930	TGCGGCAAGAGAATCACTTGAACCCGGGAGGCAGAGGTTACAGCGAGACA
693	UP	0.42	0.207	GI_14249309-S	MGC13053	3830050	GI_14249309	GI_14249309	NM_032710.1	MGC13053	S	1901	CAAAAATTAGCGGGTGTGGTGGCGGGTGCCTGTAATCAGCTACTCGGGAG
697	UP	0.489	0.245	GI_14249445-S	FLJ14431	5290402	GI_14249445	GI_14249445	NM_032783.1	FLJ14431	S	1527	AGGCTGAGGCAGGAGTATTGTGAGGCCAGGAGTTCCAGATCAGCCTGAGC
700	UP	0.398	0.213	GI_14249467-I	C6orf29	380609	GI_14249467	GI_14249467	NM_032794.1	C6orf29	I	2484	AGATCGCGCCACTGCACTCCAACCTGGGTGACAGACTCTGTCTCCAAAAC
766	UP	0.432	0.33	GI_14600335-S	PCDHB9	2260136	GI_14600335	GI_14600335	NM_019119.3	PCDHB9	S	3859	CCAGGAGGTGGAAGTTGCTTTGAGCCGAGATTGCACCATTGTACTCCAGC
797	UP	0.386	0.255	GI_14916472-S	SCIN	5080739	GI_14916472	GI_14916472	NM_033128.1	SCIN	S	2023	GGATTGCGCCACCACACTCCAGCCTGGGCAACAGAGACTCTGTCTCAAAA
1162	UP	0.364	0.25	GI_18141306-S	SLC7A11	5910280	GI_18141306	GI_18141306	NM_014331.2	SLC7A11	S	3081	TTGCACCACTGTACTCCAGCCTGGGTGACAAAGTCAGACTCCATCTCCAA
1265	UP	0.432	0.213	GI_18765737-A	SMG1	3170139	GI_18765737	GI_18765737	NM_014006.2	SMG1	A	10722	AAAATCTTAATTGTTGGCTGGGCACAGTGGCTCACGCCTGTAATCCCAGC
1335	UP	0.455	0.277	GI_19743893-I	TADA3L	2570152	GI_19743893	GI_19743893	NM_133480.1	TADA3L	I	2223	AAAATGTATCTCCATGGGAGGCTGAGGCAGGAGAATCAGTTGAACCTGGG
1381	UP	0.472	0.303	GI_19923159-S	SNAPC1	1660497	GI_19923159	GI_19923159	NM_003082.2	SNAPC1	S	2187	GGGATTTAAAGTTTGGGTTGCATGCCTGTAATCCCAGCATTTTGGGAGGC
1401	UP	0.449	0.277	GI_19923324-S	EVI5	7050725	GI_19923324	GI_19923324	NM_005665.2	EVI5	S	6490	TCAACACCTGTGAAAGAATAACCACTGCACTCCAACCTGGGCAACATGGC
1449	UP	0.438	0.271	GI_19923589-S	FLJ21657	6760576	GI_19923589	GI_19923589	NM_022483.2	FLJ21657	S	2787	GGTGTGCACCTGTAGTTTCAGCTATTCGGGAGGCTGAGGCAGACAATGGC
1483	UP	0.46	0.234	GI_19923854-S	SYAP1	4200035	GI_19923854	GI_19923854	NM_032796.2	SYAP1	S	1788	GTGGGCAGATCACCGGAGGTCAGGAGTTCGAGACCAGCCTTGCCAACATA
1498	UP	0.386	0.207	GI_19924114-I	RAD51L1	520324	GI_19924114	GI_19924114	NM_133509.1	RAD51L1	I	3	CGAGAGCGGTGGATCACGCCTGTAATCCCAGCGCTTTGGGAGGCCGAAGC
1518	UP	0.455	0.245	GI_20070184-S	USP14	2810452	GI_20070184	GI_20070184	NM_005151.2	USP14	S	2719	TGAGGCAGGTGGTTCACTGGAGGTTGAGTTCGAGACCAGCCTGGCCACAT
1538	UP	0.455	0.282	GI_20070320-S	NMNAT1	2190528	GI_20070320	GI_20070320	NM_022787.2	NMNAT1	S	1410	CAGGAGAATCGCTTGAACCCGGGAGGCACAGGTTCCAGTGGGCCAAGGTT
1609	UP	0.386	0.229	GI_20149601-S	NT5C2	6660575	GI_20149601	GI_20149601	NM_012229.2	NT5C2	S	2950	ACCTGGGCGTGGTGGTGCATGCCTGTAATCCCATCATCTACTCAGGAGGC
1648	UP	0.381	0.234	GI_20336255-I	PIP5K2B	3130520	GI_20336255	GI_20336255	NM_138687.1	PIP5K2B	I	1314	GGAGAATCGCTTGAACCCAGGAGGCGGAGGTTGCGGTGACCCTCCAGCTT
1989	UP	0.432	0.234	GI_21361719-S	FLJ10936	940154	GI_21361719	GI_21361719	NM_018279.2	FLJ10936	S	3144	TACAAAAAATTAGGTGTGGTGGTGCGTGCCTGTATTCCCGGCCACTCGGG
2032	UP	0.46	0.218	GI_21361950-S	PRO2730	870164	GI_21361950	GI_21361950	NM_025222.2	PRO2730	S	2651	TGTTCTTTGAAAACATGCCACCTCAAGGCTGGGCGCGGTGGCTCACACCT
2059	UP	0.426	0.293	GI_21389374-I	C10orf6	7040717	GI_21389374	GI_21389374	NM_144592.1	C10orf6	I	1683	CTGTGATTGAGCCACTGCACTCCAATCTGGGTGACAGAATAAGACCCCGT
2065	UP	0.42	0.207	GI_21389426-S	MGC29891	540484	GI_21389426	GI_21389426	NM_144618.1	MGC29891	S	3287	AGCTGAGATCGCACCATTACACTCCAGCCTGGGCAACAGAGCCAGACTCT
2123	UP	0.455	0.266	GI_21495177-S	DKFZp727G131	6370338	GI_21495177	GI_21495177	NM_145111.1	DKFZp727G131	S	1943	GTGGGAGACCGAGGTGGGCAGATCACTTGAGTTCAAGACCAGCCTGGCCA
2143	UP	0.477	0.239	GI_21536370-S	TEP1	380113	GI_21536370	GI_21536370	NM_007110.3	TEP1	S	8434	TCTCAGAACTACCCAGAGGAGGCCGGGCATGGTGGCTCACGCTTGTAATC
2375	UP	0.449	0.239	GI_22219459-A	CREB1	50324	GI_22219459	GI_22219459	NM_004379.2	CREB1	A	2645	TGTTAGGTTATAATTTCTCATTTGGAGCCGGGCGCAGTGGCTCACGCCTG
2436	UP	0.466	0.213	GI_22748680-S	FLJ34817	6860180	GI_22748680	GI_22748680	NM_152303.1	FLJ34817	S	2197	AGAGTGGGAGGCAGGGTGCGGTGGCTCATGCCTATAATCCTAACACTTTA
2451	UP	0.438	0.245	GI_22748772-S	ZNF440	4150487	GI_22748772	GI_22748772	NM_152357.1	ZNF440	S	3744	CTCTCCAACAATAAAAGACTTGGCCTTGGCTGGGCATGGTGGCTCACGCC
2463	UP	0.494	0.282	GI_22748870-S	DKFZp762I137	6590736	GI_22748870	GI_22748870	NM_152411.1	DKFZp762I137	S	2933	AATCCCAGCACTTGGGAGGCCGTGGCAGGAGGATCACGAGCCAAGGAGTT
2476	UP	0.426	0.261	GI_22748994-S	FLJ31384	6520286	GI_22748994	GI_22748994	NM_152472.1	FLJ31384	S	2152	CCTGGGTTCAAGCGATTCCTCTGCCTCAGCACTTTGGGAGGCCAAGGCAG
2501	UP	0.449	0.239	GI_22749374-S	FLJ39653	50088	GI_22749374	GI_22749374	NM_152684.1	FLJ39653	S	1692	TATCCTTTTAAATAGAAGAGAGAGGGCCCGGCACGGTGGCTCACGCCTGT
2559	UP	0.392	0.176	GI_23199977-A	WIG1	780215	GI_23199977	GI_23199977	NM_152240.1	WIG1	A	1991	TAAGATGGATATGATTTCAAAAAATAGGGCCGGGCGCGGTGGCTCACGCC
2574	UP	0.415	0.287	GI_23238218-S	DMC1	2640735	GI_23238218	GI_23238218	NM_007068.2	DMC1	S	1993	GCCAAGTGCAGTGGCATGTGCTTGTAATCCCAGCTACTCTGGAGGCTGAG
2622	UP	0.403	0.191	GI_23397559-S	FLJ34917	4610403	GI_23397559	GI_23397559	NM_153263.1	FLJ34917	S	3660	TTGTCTTAGAAATATGTGTGTATAGGCTGGGTGCGGTGGCTCATGCCTGT
2656	UP	0.506	0.261	GI_23510444-S	TNFSF15	1230594	GI_23510444	GI_23510444	NM_005118.2	TNFSF15	S	1686	ACTCTAAAGAATAACTCCAAGTCTTGGCCAGGCGCAGTGGCTCACACCTG
2682	UP	0.381	0.239	GI_24233529-S	LOC91526	430095	GI_24233529	GI_24233529	NM_153697.1	LOC91526	S	3632	ATCGTGCCACTGCACCACTCCAGCCTGGGCAACAAGAGCGAGACTGTCCC
2774	UP	0.386	0.234	GI_24308268-S	HSPC043	6110129	GI_24308268	GI_24308268	NM_021218.1	HSPC043	S	1425	AGAATCGCTTGAACCTGGGAGGCAGGGGTTGCAGTGAGCTGAGACGGTGT
2877	UP	0.381	0.239	GI_24475700-S	FLJ21673	2480279	GI_24475700	GI_24475700	NM_030898.2	FLJ21673	S	1485	CATGCTACTGCATGCCAGCCTGGGTGACAAAGCGAGACTCCGTCTCAAAA
2959	UP	0.381	0.218	GI_24850112-S	SHCBP1	1980088	GI_24850112	GI_24850112	NM_024745.2	SHCBP1	S	2958	GCGCCACTGCATTCCAGCTTGGGCGACAGAGCGAGACCCAGTCTCAAAAA
2981	UP	0.506	0.234	GI_25168266-A	SGKL	1780373	GI_25168266	GI_25168266	NM_170709.1	SGKL	A	3326	GCTTATAAAAGTAAAGGAGAATAACTGGCCGGGCACGGTGGCTCATGCCT
3027	UP	0.443	0.261	GI_25952070-I	ABCC13	780368	GI_25952070	GI_25952070	NM_172024.1	ABCC13	I	2732	GAATCACTTGAACCTGTAAGGCGGAGGTTGCAGTGAGCCGAGTTCATGCA
3037	UP	0.426	0.197	GI_26051226-I	CATSPER2	1660427	GI_26051226	GI_26051226	NM_172097.1	CATSPER2	I	1508	GGGCTTAACATAGAATATGAAACAAATTGGCCGGGTGCGGTGGCTCACGC
3067	UP	0.472	0.277	GI_26787992-S	SBLF	6590148	GI_26787992	GI_26787992	NM_006873.2	SBLF	S	5656	GGGTATAATCATGACTCACAAAGATATGAGGCTGGGTGTGGTGGCTCACG
3119	UP	0.438	0.239	GI_27477108-S	ITCH	3440280	GI_27477108	GI_27477108	NM_031483.3	ITCH	S	5694	AAAATTCAGGTATTGTACTCGGGAGGCTGAGGTGGGAGGATCCCAGGAGT
3162	UP	0.415	0.309	GI_27502389-S	IL18	2510538	GI_27502389	GI_27502389	NM_001562.2	IL18	S	974	CCCTCAATCCCAGCTACTCAAGAGGCTGAGGCAGGAGAATCACTTGCACT
3171	UP	0.449	0.234	GI_27545327-A	LRRC2	2900463	GI_27545327	GI_27545327	NM_024750.2	LRRC2	A	1683	AAGTGGGTGGATCACCTGAGGTCCGGAGTTCGAGGCTGGTTTGGCCAGCA
3184	UP	0.409	0.287	GI_27734690-S	FLJ34047	5700195	GI_27734690	GI_27734690	NM_173669.1	FLJ34047	S	2807	GGCAAGTGCCAGTAATCCCAGCTACTCTTGGAGGCTGAGGCAGGAAGAGC
3186	UP	0.455	0.234	GI_27734700-S	FLJ34278	2470441	GI_27734700	GI_27734700	NM_173602.1	FLJ34278	S	2377	CACAGTTGGCTCATGCCTGTGATCCCAACACTTTGGGAGGCTGAGACAGG
3244	UP	0.42	0.213	GI_27886525-I	NFAT5	6110398	GI_27886525	GI_27886525	NM_173215.1	NFAT5	I	5140	ATGGTCATATAGTTAATACAGACCAGGCCGGGCGTGGTGGCTCATGCCTG
3248	UP	0.438	0.287	GI_27886558-I	NFATC3	730053	GI_27886558	GI_27886558	NM_173164.1	NFATC3	I	3669	AACCCGGGAGGTGGCAGTTGCAGGGAGCTAAGATCGCGCCATTGCACTCC
3254	UP	0.409	0.234	GI_27886649-I	KCNH6	5420600	GI_27886649	GI_27886649	NM_030779.2	KCNH6	I	3190	GGATCAGACCATCCTGGCTAACACGGTGAAACCCCACCTCTACTAAAATT
3277	UP	0.398	0.25	GI_28274681-S	ZNF33A	2230750	GI_28274681	GI_28274681	NM_006974.1	ZNF33A	S	4589	AGCTGAGATTGTGCCACTGTACTGCAGCCTGGGTGACAGAATGAGACTGC
3645	UP	0.432	0.271	GI_31340555-S	cig5	6590403	GI_31340555	GI_31340555	NM_080657.3	cig5	S	2765	GAGTGCACTTTACTAATCCTCATGGCACAGTGGCTCACGCCTGTAATCCC
3665	UP	0.443	0.229	GI_31341423-S	AP1S3	1170041	GI_31341423	GI_31341423	NM_178814.2	AP1S3	S	1710	ACAGGGAAATAGCTTGTAGGCCGGGAGTGGTGGCTTACACCTGTGATCCC
3721	UP	0.466	0.239	GI_31343610-S	FLJ35119	4810075	GI_31343610	GI_31343610	NM_175871.2	FLJ35119	S	1410	GTGTGTTTTTAGGGGCCGAGACAGGTGGATCACCTGAGGTCAGGAGTTCG
3725	UP	0.415	0.234	GI_31377537-S	LOC151194	2260746	GI_31377537	GI_31377537	NM_145280.3	LOC151194	S	1457	AAAGCACCTGAAATCTGGCCGGATGCGGTGGCTCATGCCTGTAATCCCAC
3742	UP	0.438	0.234	GI_31377625-S	DUSP19	6350408	GI_31377625	GI_31377625	NM_080876.2	DUSP19	S	4872	CTGAATTAAAAAATCTGTTGGTGGCCGGGCGCAGTGGCTCATGCCTGTGG
3801	UP	0.426	0.261	GI_31542256-S	C20orf172	6840592	GI_31542256	GI_31542256	NM_024918.2	C20orf172	S	1817	CTAGCATTTTGGGTGACTGAGGCGGGTGGATTGCTTGAGCCCAGAAGTTG
4017	UP	0.438	0.234	GI_31742491-S	N4BP2	2360600	GI_31742491	GI_31742491	NM_018177.2	N4BP2	S	6512	ACCGCTTAAACCTGGGAGGTGGAGGTTGCAGTGACCCGAGATCGAGATCA
4021	UP	0.46	0.223	GI_31742514-A	FRDA	1770458	GI_31742514	GI_31742514	NM_000144.3	FRDA	A	2101	ATTCATGTGAAAATAATAGCCATCCTTGGCCTGGCGCGGTGGCTCACACC
4054	UP	0.443	0.207	GI_31982918-S	ZNF430	3190239	GI_31982918	GI_31982918	NM_025189.2	ZNF430	S	1940	TTCTTACCAGACATAAGATAATTCTGGCTGGGTGCGGTGGCTCACACCTG
4078	UP	0.466	0.239	GI_32171235-S	LOC90624	840735	GI_32171235	GI_32171235	NM_181705.1	LOC90624	S	1888	GACCCCATCTCTGCTAAGGACACAAAAATTAGCCAGGTGTGGTGGCGGGC
4101	UP	0.472	0.25	GI_32261315-S	FLJ14345	2690184	GI_32261315	GI_32261315	NM_024733.2	FLJ14345	S	3223	TGGGAAGAAATTCTCTACTGGCCGGGCACAGTGGCTCACGCCTGTAATGC
4131	UP	0.449	0.271	GI_32401415-S	FLJ12760	2100037	GI_32401415	GI_32401415	NM_181725.1	FLJ12760	S	2191	GAATTAAAAGAATTTGGCCGGGTGCGGCAGCTCATGCCTGTAATCCCAAC
4186	UP	0.438	0.207	GI_32528298-S	BIRC4	2120576	GI_32528298	GI_32528298	NM_001167.2	BIRC4	S	7607	TGTATCTTCAAAGTAGACAAATGGCGCCGGGCACGGTGGCTCACGCCTGT
4205	UP	0.409	0.25	GI_32698751-S	GI_32698751-S	6520373	GI_32698751	GI_32698751	NM_022106.1	C20orf177	S	3691	TCGGAAGTTTGAGACGAGAATCTCTTGAACCCGGGAGGCGGAGGTTGTGG
4213	UP	0.472	0.207	GI_32698850-S	FLJ32965	2190300	GI_32698850	GI_32698850	NM_182506.1	FLJ32965	S	1648	TGGGATCAAGAAATAGAGCAAAGAGGGTCGGGTGCGGTGGCTCACACCTG
4221	UP	0.443	0.282	GI_32698967-S	FLJ36492	2690551	GI_32698967	GI_32698967	NM_182568.1	FLJ36492	S	1907	GGAGACAATTGGTCAAGCGTGGTGGCTCACGCCTGTAGTCCAGCAATTTG
4225	UP	0.5	0.25	GI_32699014-S	ZNF454	360072	GI_32699014	GI_32699014	NM_182594.1	ZNF454	S	2010	ACACTCGGCTGGGCACGGTGGCTCACGTCTGTAATCTTTGGGAGCACTTT
4231	UP	0.438	0.223	GI_32813446-S	DKFZp686P0288	6130026	GI_32813446	GI_32813446	NM_182588.1	DKFZp686P0288	S	2197	CATTAGAAGCATTTAAAAGTTGAGTGTAGAGGCCGGGTGCGGTGGCTCAC
4355	UP	0.386	0.229	GI_33589825-S	APG10L	2230377	GI_33589825	GI_33589825	NM_031482.3	APG10L	S	1382	CACTGCAGTCCAGCCTGGGTGACAGAGCCAGACACTGTCTCGGGAAAAAA
4356	UP	0.426	0.266	GI_33589826-S	GI_33589826-S	3780315	GI_33589826	GI_33589826	NM_000745.2	CHRNA5	S	2220	TGGTGCACACCTGTAATCCCAGCTACCTGGGAGGCTGCGGCAGGAGAATC
4411	UP	0.386	0.229	GI_33859792-S	MGC35261	5360725	GI_33859792	GI_33859792	NM_173494.1	MGC35261	S	1034	CCTGGCGTGGTGGCAGGTGCCTGTAATCCCAGCTACTCTGTCTCAAAAAA
4418	UP	0.426	0.261	GI_33942075-S	SLC5A8	4920215	GI_33942075	GI_33942075	NM_145913.2	SLC5A8	S	3691	GGCTCATGCTTGTAATCTGAACATTTGGGAGGCTGAGGCAGGAAGATCGC
4515	UP	0.409	0.186	GI_34147444-S	MGC14126	3940131	GI_34147444	GI_34147444	NM_032898.2	MGC14126	S	1052	ATCTGCCTTTAAGGAGCTTACAATCATGCCGGGTGCGGTGGCTCACGCCT
4588	UP	0.392	0.239	GI_34147611-S	SUV39H2	380441	GI_34147611	GI_34147611	NM_024670.3	SUV39H2	S	2842	TGAGGTAGGAGGATCACGTGAGGTCGGGAGTTCAAGACCAGCCTGGCCAT
4640	UP	0.455	0.234	GI_34147701-S	MGC29762	4210138	GI_34147701	GI_34147701	NM_144706.2	MGC29762	S	1107	AAAAAAGTGTCCAAGCAGCCGGGCGCAGTGGCTCACACCTGTAATCCCAG
4686	UP	0.455	0.229	GI_34222193-S	FLJ10613	4560441	GI_34222193	GI_34222193	NM_019067.3	FLJ10613	S	2398	GTAATCTCAGAATGTTGGCCGGGCATGGTGGCTCACACCTGTGGTCTCAG
4715	UP	0.455	0.303	GI_34222266-S	STXBP4	6590079	GI_34222266	GI_34222266	NM_178509.3	STXBP4	S	1970	CTCAGGAGTTTAACATCAGCCTGGGCAACATAGCAGGACCCCATCTCTAC
4771	UP	0.381	0.239	GI_34222376-S	MGC44287	2120270	GI_34222376	GI_34222376	NM_182607.2	MGC44287	S	2446	TGCCACTGCACTCCAACCTGGGTGACGGAGTGAGATTCCATCTGAAAAAC
4960	UP	0.381	0.25	GI_36951011-S	GPR1	2120736	GI_36951011	GI_36951011	NM_005279.2	GPR1	S	1786	GAATCACTTGAACCTGGGAGGCAGAGGTTGTGGTGAGCCAACATCACACC
5026	UP	0.415	0.25	GI_37538660-S	IPLA2(GAMMA)	5550563	GI_37538660	GI_37538660	XM_291241.3	IPLA2(GAMMA)	S	3734	CGCCAGTGCACTCCAGCCTAGGCGACACAGCGAGACTCCATCTCAAAAAA
5145	UP	0.477	0.25	GI_37545911-S	DKFZP434I1735	60110	GI_37545911	GI_37545911	XM_113763.4	DKFZP434I1735	S	6126	TTCCAGCACTTTGGAAGGCCAAGGCGGGCGGATCACGAAGTCGGGAGTTT
5195	UP	0.494	0.277	GI_37548772-S	LOC375049	1850075	GI_37548772	GI_37548772	XM_351316.1	LOC375049	S	458	GACCTGGCCTTAGAAGTGGGTCTCTGGTCGGGAGGCTGAGGCAGGAGAAT
5220	UP	0.472	0.255	GI_37550045-S	MGC50836	2340035	GI_37550045	GI_37550045	XM_171060.4	MGC50836	S	1925	TTCGAGACCAGCCCGCCCAATATGGTGAAACCCCGTCTCTCCTGAAAAAA
5270	UP	0.438	0.207	GI_37552185-S	LOC375506	2690242	GI_37552185	GI_37552185	XM_351658.1	LOC375506	S	4423	CCAGTTAAGAGCAGGGGAGACCTGGCTGGGCATGGTGGCTCACACCTGTA
5289	UP	0.381	0.213	GI_37552539-S	LOC284434	1570551	GI_37552539	GI_37552539	XM_211460.2	LOC284434	S	6632	AATAATGGCAAAAGCCTCGGTGGCTCACGCCTGTAATCCCAGCACTTTGG
5295	UP	0.364	0.266	GI_37552572-S	KIAA1473	5690152	GI_37552572	GI_37552572	XM_047550.3	KIAA1473	S	3669	GGGAAGCAGAGGTTGCGGTGAGCCGAGATCATGCCATGGCACTCCGTCCT
5315	UP	0.409	0.234	GI_37559950-S	MICAL3	5890181	GI_37559950	GI_37559950	XM_032997.4	MICAL3	S	4538	CAGCGAGCCGAGATCATGCCACTGCACCACTGCACTCCAGCCTGTGTGAC
5352	UP	0.455	0.207	GI_37594440-S	ZNF136	6290164	GI_37594440	GI_37594440	NM_003437.2	ZNF136	S	2373	GAATTTGAACAGATGTTTTGGCTCTGGCTGGGTGTGGTGGCTCACACCTG
5380	UP	0.381	0.223	GI_37620215-S	LOC253827	4670184	GI_37620215	GI_37620215	NM_198080.1	LOC253827	S	1538	GCCGAGATCATGCCACTGCACTCCAGCCTACATGACAATGTGACACTCCA
5385	UP	0.438	0.25	GI_37622354-S	BLZF1	5860739	GI_37622354	GI_37622354	NM_003666.2	BLZF1	S	2213	CCAGCTACTTGGGAGGCTGAGGTGGGAAAATCACTTGAACCTGGGAGGGT
5452	UP	0.426	0.234	GI_38045951-S	ZNF14	7040139	GI_38045951	GI_38045951	NM_021030.2	ZNF14	S	2358	AGGCCAAGCTTGTTGGCTCATGCCTATAGTCCCAGCACTTTGGGAGGCCA
5455	UP	0.415	0.245	GI_38093646-S	FLJ34583	6400100	GI_38093646	GI_38093646	NM_198276.1	FLJ34583	S	1241	GTCTATATTTGTAAACCAAGAGACCGGCTGGGTGTGGTGGCTCACGCCTG
5563	UP	0.466	0.245	GI_38327629-A	MGC61599	6860484	GI_38327629	GI_38327629	NM_198394.1	MGC61599	A	599	CACTGTATTAAAAGTCTGCCGGGCACAGTGGCTCACGCCTGTAATCCCAA
5584	UP	0.455	0.282	GI_38348383-S	FLJ35093	3390102	GI_38348383	GI_38348383	NM_198549.1	FLJ35093	S	5023	GGCCCAAGTGGGCAGATAACCTGAGGTCAGGAGTTTGAGACCAGCCTAAC
5646	UP	0.449	0.277	missing	GI_38524599-S	missing	missing	missing	missing	missing	missing	missing	missing
5647	UP	0.472	0.261	GI_38524611-S	TRIM50C	2630403	GI_38524611	GI_38524611	NM_198853.1	TRIM50C	S	1276	GTTCGAGACCAGCCTGGCCAATGTAGTAACACCCCCGTCTCTACAAAAAA
5696	UP	0.472	0.25	GI_38605732-I	NUP43	2690068	GI_38605732	GI_38605732	NM_198887.1	NUP43	I	3254	TCCAACCTATACTTAAAAACATATGGTGGCCAGGCATGGTGGCTCACGCC
5735	UP	0.455	0.245	missing	GI_38788287-S	missing	missing	missing	missing	missing	missing	missing	missing
5784	UP	0.369	0.197	missing	GI_39725699-S	missing	missing	missing	missing	missing	missing	missing	missing
5856	UP	0.369	0.218	GI_39930576-S	DKFZp313G1735	3290750	GI_39930576	GI_39930576	NM_198150.1	DKFZp313G1735	S	2041	CAGCAGTTGCAGTGAGCTGAGATTGCGCCACTGTACTCCAGCCTGGCAAC
5883	UP	0.46	0.239	GI_40068050-I	CNNM2	6040037	GI_40068050	GI_40068050	NM_199077.1	CNNM2	I	1848	CTATACAGAGGGATAAAAAGGGGTGGCAGTTGGCTGGGCGTGGTGGCTCA
5977	UP	0.432	0.223	missing	GI_40255103-S	missing	missing	missing	missing	missing	missing	missing	missing
5980	UP	0.483	0.261	missing	GI_40255110-S	missing	missing	missing	missing	missing	missing	missing	missing
5988	UP	0.477	0.245	missing	GI_40255146-S	missing	missing	missing	missing	missing	missing	missing	missing
6045	UP	0.426	0.25	missing	GI_40353772-S	missing	missing	missing	missing	missing	missing	missing	missing
6143	UP	0.409	0.234	missing	GI_40807470-S	missing	missing	missing	missing	missing	missing	missing	missing
6301	UP	0.409	0.277	missing	GI_41349679-S	missing	missing	missing	missing	missing	missing	missing	missing
6343	UP	0.455	0.261	missing	GI_41393589-S	missing	missing	missing	missing	missing	missing	missing	missing
6346	UP	0.466	0.239	missing	GI_41393596-S	missing	missing	missing	missing	missing	missing	missing	missing
6361	UP	0.392	0.16	missing	GI_41584203-S	missing	missing	missing	missing	missing	missing	missing	missing
6438	UP	0.455	0.293	missing	GI_42518079-S	missing	missing	missing	missing	missing	missing	missing	missing
6465	UP	0.455	0.218	missing	GI_42544238-S	missing	missing	missing	missing	missing	missing	missing	missing
6487	UP	0.426	0.223	GI_42655861-S	KIAA0492	5130022	GI_42655861	GI_42655861	XM_378914.1	KIAA0492	S	6205	CTCATGAAGCCAGGAGTTCCAGACCAGCCTGGGCAATAGAGTGAAACCCC
6503	UP	0.432	0.261	GI_42656794-S	LOC401082	3940168	GI_42656794	GI_42656794	XM_376257.1	LOC401082	S	1441	CCACACTCCAGCCTGGGCGACAGACTGAGATTCTCATCCAGAGTCAAATT
6512	UP	0.426	0.245	GI_42657212-S	LOC401219	4810711	GI_42657212	GI_42657212	XM_379377.1	LOC401219	S	4448	TACTCAAAAGAATTAAAAGCAGGGACTTGGCCGGGCGTGGTGGCTCACGC
6553	UP	0.443	0.303	GI_42658952-S	LOC286177	3870441	GI_42658952	GI_42658952	XM_379582.1	LOC286177	S	3084	TGGTGAGGCGAGATAGTGCCACTGCACTTCAGCTTGGGCAACAGAGTGAT
6567	UP	0.494	0.25	GI_42659497-S	LOC399768	1850121	GI_42659497	GI_42659497	XM_378228.1	LOC399768	S	4414	CAGACTGTGGGAGGCCGAGGCGGGCATATCACGAAGTCAAGAGACGGAGA
6600	UP	0.466	0.234	GI_42660551-S	LOC388165	3130546	GI_42660551	GI_42660551	XM_370897.2	LOC388165	S	1877	TTCAAGAATGAAAAAGGTATCCCAGCAGTTTGGGAGGCTGAGGCGGGCGG
6610	UP	0.42	0.197	GI_42661147-S	LOC388382	70273	GI_42661147	GI_42661147	XM_371054.2	LOC388382	S	1748	GTTGTGTTTAAAAATTATGGACAAGGCCGGGCACGGTGGCTCACGCCTGG
6611	UP	0.386	0.223	GI_42661184-S	KIAA0924	3130270	GI_42661184	GI_42661184	XM_375471.1	KIAA0924	S	5275	TATTCACAACATTGAACCCAGGAGGCGGAGCTTGCAGTGAGCCGAGATTG
6614	UP	0.426	0.271	GI_42661257-S	MGC19764	4210047	GI_42661257	GI_42661257	XM_371039.2	MGC19764	S	4325	GCTCATGCTTGTGATCCCAGGACTTTAGGAGGCCAAGGTGGGAGGATTGT
6620	UP	0.443	0.319	GI_42661601-S	LOC388536	3190273	GI_42661601	GI_42661601	XM_371163.2	LOC388536	S	2280	GCATGAATTCTTTTTGAATCACTTGAACCCGGGAGACAGAGGTTGCAGTG
6628	UP	0.449	0.239	GI_42662010-S	LOC400680	5900435	GI_42662010	GI_42662010	XM_378783.1	LOC400680	S	2825	TGTCTAAACAGATACACTAGGTGGGGTGCGGTGGCCATGCCTGTAATCCC
6699	UP	0.398	0.223	GI_42794272-S	LOC283807	6400441	GI_42794272	GI_42794272	NM_203373.1	LOC283807	S	1429	GATCGAGACCATCCTGGCTAACAAGGTGAAACCCCCGTCTGTACTAAAAA
6886	UP	0.42	0.223	GI_4503814-S	FUT6	7000292	GI_4503814	GI_4503814	NM_000150.1	FUT6	S	2790	ATACTGCAAAGAAAACCAATGATGAGGCCGGGTGCGGTGGCTCACACCTG
6969	UP	0.409	0.218	GI_4505248-S	MSH3	840739	GI_4505248	GI_4505248	NM_002439.1	MSH3	S	3847	TAAGTAGAAAGAATTGGCCAGGCATGGTGGCTCATGCCTGTAATCCCAGC
7018	UP	0.386	0.223	GI_4505696-S	SLC26A4	3060497	GI_4505696	GI_4505696	NM_000441.1	SLC26A4	S	4324	AAAAAAGAAATTAGCCTAGCGTGGTGGCTGGCGGGCGCCTGTAGTCCCAG
7202	UP	0.46	0.234	GI_45331210-S	FLJ00060	2940180	GI_45331210	GI_45331210	NM_033206.1	FLJ00060	S	2215	CCTCCCCTTAAGAAGGTACTTCGAGGCTGGGTGCGGTGGCTCATGTCTGT
7205	UP	0.369	0.181	missing	GI_45333882-S	missing	missing	missing	missing	missing	missing	missing	missing
7274	UP	0.398	0.207	GI_4557290-I	AIRE	1170458	GI_4557290	GI_4557290	NM_000383.1	AIRE	I	2124	TGCGCCACTGCACTCCAGTCTGGTCGGCAAGAGTGAGACTCCGTCTCAAA
7468	UP	0.483	0.271	GI_4758877-S	PAFAH2	840037	GI_4758877	GI_4758877	NM_000437.2	PAFAH2	S	2234	GTAGAGCGAGACCCCATCTTAAAAATAAAGAAGGCTGGGCGTGGTGGCTC
7580	UP	0.46	0.261	GI_4885656-S	XRCC2	1740673	GI_4885656	GI_4885656	NM_005431.1	XRCC2	S	2772	CAGCCATAAAAAGGAACAAGACTGACTGGGCGTGGTGGCTCATGCCTGTG
7693	UP	0.409	0.218	GI_5453713-S	LIM	520035	GI_5453713	GI_5453713	NM_006457.1	LIM	S	2990	TAAAGAGAATAAATAGAGGGCCAGGTGTGGTGGCTCACGCCTGTGATCCC
7753	UP	0.483	0.261	GI_5729981-S	POLH	2640132	GI_5729981	GI_5729981	NM_006502.1	POLH	S	3154	GCGGGCAGATCACGAGGTCAGGAGTTTCAGACCAATATGGTGAAACCCCA
7951	UP	0.403	0.207	GI_6912649-S	SEMA3E	3800112	GI_6912649	GI_6912649	NM_012431.1	SEMA3E	S	6155	AGCAGCTGTTGTCCTTAAAAATGAATTGACCTGGCCGGGCGCGGTGGCTC
8027	UP	0.46	0.255	GI_7657006-S	DAPP1	6450438	GI_7657006	GI_7657006	NM_014395.1	DAPP1	S	2452	AGCGGCGGCTCATGCCTGTAATCCCAGGACTTTGGTAGGCCAAGACAAGC
8065	UP	0.506	0.229	GI_7657541-S	SCN11A	3190056	GI_7657541	GI_7657541	NM_014139.1	SCN11A	S	5833	CAATTTTAGGATTGGAATAGTTCAAGCCGGGCGCAGTGGCTCATGCCTGG
8079	UP	0.455	0.277	GI_7661565-S	DKFZP434B168	2850411	GI_7661565	GI_7661565	NM_015434.1	DKFZP434B168	S	3211	CTGAGGTGGGCGGCTCACGAGGAGATCAAGACCATCCTGGCTAACACAGT
8145	UP	0.42	0.213	GI_7662095-S	KIAA0408	2230673	GI_7662095	GI_7662095	NM_014702.1	KIAA0408	S	6279	CATGTATCGGAACTTAGAACTGGTGGGCGCGGTGGCTCTTGCCTGTAATC
8201	UP	0.455	0.266	GI_7662551-S	PRO0456	5130524	GI_7662551	GI_7662551	NM_014127.1	PRO0456	S	1673	ATGGATCACCTGAGCCTGGGAAGTGGAGGTTGCAGTAGGCTGAAGTCATG
8217	UP	0.466	0.234	GI_7705343-S	POLK	4070167	GI_7705343	GI_7705343	NM_016218.1	POLK	S	3734	ACAATGGCTCACACCTGTAATGCCAGCCCTTTGGGAGGCCGAATGGGCAG
8224	UP	0.438	0.223	GI_7705420-S	HSD17B7	6450039	GI_7705420	GI_7705420	NM_016371.1	HSD17B7	S	1148	AGCTGGGTGTGGTGGCATGCGCATGTAGTCCCAGCTACTCAGAAGGATGA
8266	UP	0.426	0.271	GI_7705856-S	LOC51145	4780010	GI_7705856	GI_7705856	NM_016158.1	LOC51145	S	2094	CTTGTACCCAGGAGGTGGAGGTTGCGGTGAACTGAGATTGTGCCACTCCC
8304	UP	0.449	0.223	GI_7706334-S	CGI-119	3990138	GI_7706334	GI_7706334	NM_016056.1	CGI-119	S	1029	TAAAAATGCTTTTCTGGCTGGGCACAGTGGCTCACGCCTGTAATCCCACC
8397	UP	0.455	0.293	GI_8922429-S	FLJ10460	2940600	GI_8922429	GI_8922429	NM_018097.1	FLJ10460	S	1266	ACGCCACTGCGCTACAGCCTGGGCGACACAGTAAGACCCTGTCTCAAAAA
8419	UP	0.489	0.255	GI_8922676-S	FLJ10803	5080170	GI_8922676	GI_8922676	NM_018224.1	FLJ10803	S	2617	TTAGTGCCAGAAGAACTATCAACTTGTGGCTGGGCACGGTGGCTCACACC
8430	UP	0.455	0.245	GI_8922778-S	C21orf77	60400	GI_8922778	GI_8922778	NM_018277.1	C21orf77	S	1442	AAAAAAGCTCAGGGCGGTCGAGTGCAGTGGCTCGCGCCTGTAATCCCAGC
8439	UP	0.466	0.207	GI_8922870-S	FLJ11106	3940286	GI_8922870	GI_8922870	NM_018324.1	FLJ11106	S	1305	CCAGTAAAGAATACTTCTGGCAGCACTTTGGGAGGCCAAGGCGGGCGGAT
8447	UP	0.438	0.234	GI_8922963-S	SYNJ2BP	4480735	GI_8922963	GI_8922963	NM_018373.1	SYNJ2BP	S	1279	TTGGTAGCCTGAAGTGGGAGATTGCTTGAGTCCAGGAGACCAGCCTGGGC
8460	UP	0.443	0.293	GI_8923089-S	BTBD5	2690647	GI_8923089	GI_8923089	NM_017658.1	BTBD5	S	2061	GGAGTGGTGTTGCACTCCTGTAGTCCCAGCTAATCAGGAGGCTGAGGCAA
8512	UP	0.438	0.261	GI_8923629-S	FLJ20700	2640139	GI_8923629	GI_8923629	NM_017932.1	FLJ20700	S	1696	AAATACAGAAAGTTAGCCGGGCGTGGCACCTGTAGTCCCAGCTACTCTGG
8513	UP	0.426	0.239	GI_8923658-S	FKBP14	6650706	GI_8923658	GI_8923658	NM_017946.1	FKBP14	S	1943	TTCTGTCTCATCAAAAACTGAAGTTAGCTGGGTGTGGTGGCTCATGCCTG
Module 3 with 2 nodes: odds ratio = 1.121495, G-test_GF = 239.298172
	68 Cases (0.389)
	68 Controls (0.362)
	7 Cases and 8 Controls with all but one
	1 Cases and 0 Controls with pattern except for missing data
565	UP	0.415	0.378	GI_14043068-S	HBA2	3520368	GI_14043068	GI_14043068	NM_000517.3	HBA2	S	451	CTCCAAATACCGTTAAGCTGGAGCCTCGGTAGCCGTTCCTCCTGCCCGCT
727	UP	0.398	0.388	GI_14456711-S	HBA1	4200088	GI_14456711	GI_14456711	NM_000558.3	HBA1	S	451	CTCCAAATACCGTTAAGCTGGAGCCTCGGTGGCCATGCTTCTTGCCCCTT
