## Supplementary material for "Synchronized genetic activities in Alzheimer’s brains revealed by heterogeneity-capturing network analysis": S5

### Sheet: ctrl_1000
Modules Identified by Maestro for Alzheimer's Disease Controls Data (188 individuals)
Network built using only the 188 controls, then each module was tested for phenotype association using cases and controls.
Number	Gene State	Cases Freq	Controls Freq	Target	Search key	Probe Id	Gid	Tran- script	Accession	Symbol	Type	Start	Probe Sequence
Module 1 with 160 nodes: odds ratio = 1.940776, G-test_GF = inf
	12 Cases (0.069)
	23 Controls (0.126)
	4 Cases and 5 Controls with all but one
	1 Cases and 0 Controls with pattern except for missing data
23	DN	0.284	0.404	GI_10800147-S	KIAA0186	2320315	GI_10800147	GI_10800147	NM_021067.1	KIAA0186	S	2706	CACAGTTACACGGCAGGCTGAGGTGGGAGGATCACTTGAACCCCAGAGGT
105	DN	0.239	0.452	GI_11056009-S	PBOV1	4760056	GI_11056009	GI_11056009	NM_021635.1	PBOV1	S	2198	GCGTTTGTTATATAAAAATACCCCGGCCAGGCACGGTGGCTCACGCCTGT
221	DN	0.227	0.447	GI_12232430-S	C11orf1	2850600	GI_12232430	GI_12232430	NM_022761.1	C11orf1	S	1775	AAATCTTGGTATACTGGCTGGGCACAGTGGCTCACACCTAATCCCAGCAC
224	DN	0.233	0.42	GI_12232456-S	FLJ21144	2370154	GI_12232456	GI_12232456	NM_022774.1	FLJ21144	S	1902	ACGAAAAACATAATACATGGCTGGGTGCGGTGGCACATGCCTGTAATCCC
244	DN	0.267	0.41	GI_12545396-I	ICA1	7050121	GI_12545396	GI_12545396	NM_022308.1	ICA1	I	543	GGATCACAGTGACCTATAATGAGCCGTTGTGCTCCAGCCTGGGCGACAGA
374	DN	0.295	0.41	GI_13376182-S	FLJ12606	4230450	GI_13376182	GI_13376182	NM_024804.1	FLJ12606	S	1496	GGAGGCCAAGGCGTGTGGATTGCTTGAGCCCAGGAGTTCATAACCAGCCT
404	DN	0.239	0.436	GI_13376477-S	FLJ12078	4230086	GI_13376477	GI_13376477	NM_024977.1	FLJ12078	S	2853	CACTTTGCAACTAAGAAAATAGAAGTGGGCCAGGCACGGTGGCTCACGCC
409	DN	0.233	0.404	GI_13376553-S	FLJ20972	580609	GI_13376553	GI_13376553	NM_025030.1	FLJ20972	S	1734	AAAAATCTGCATTTAGGTTGGGCACGGTGGCTCACGCTTGTAATCCCAGC
420	DN	0.239	0.388	GI_13376746-S	C14orf127	4560494	GI_13376746	GI_13376746	NM_025152.1	C14orf127	S	1997	AGTGGAGATTGTACCACTGCACTCCAGCCTGGTCAATGGAGTGCGACTCC
480	DN	0.307	0.426	GI_13540508-S	MKRN4	6180102	GI_13540508	GI_13540508	NM_030757.1	MKRN4	S	3155	GGCCGGATCACAAGGCCAGGAGATCGAGACCATCCTGTGAATGGCGAAAC
519	DN	0.273	0.436	GI_13787194-S	ALPP	4670722	GI_13787194	GI_13787194	NM_001632.2	ALPP	S	2541	ACACGGTGAAACCCCTTATCTATGCGCCTGTAGTCCCAGCTACCCAGGAG
556	DN	0.301	0.404	GI_14042952-S	FKSG17	4480309	GI_14042952	GI_14042952	NM_032031.1	FKSG17	S	943	TGAATGCTTGCTACGAGCGGTGGCTCATGCCTGAATCTCAGCACTTTGGG
665	DN	0.278	0.404	GI_14165460-I	NARF	6100333	GI_14165460	GI_14165460	NM_031968.1	NARF	I	930	TGCGGCAAGAGAATCACTTGAACCCGGGAGGCAGAGGTTACAGCGAGACA
700	DN	0.21	0.388	GI_14249467-I	C6orf29	380609	GI_14249467	GI_14249467	NM_032794.1	C6orf29	I	2484	AGATCGCGCCACTGCACTCCAACCTGGGTGACAGACTCTGTCTCCAAAAC
766	DN	0.307	0.41	GI_14600335-S	PCDHB9	2260136	GI_14600335	GI_14600335	NM_019119.3	PCDHB9	S	3859	CCAGGAGGTGGAAGTTGCTTTGAGCCGAGATTGCACCATTGTACTCCAGC
797	DN	0.256	0.372	GI_14916472-S	SCIN	5080739	GI_14916472	GI_14916472	NM_033128.1	SCIN	S	2023	GGATTGCGCCACCACACTCCAGCCTGGGCAACAGAGACTCTGTCTCAAAA
1159	DN	0.256	0.436	GI_18105059-I	VPS41	4280112	GI_18105059	GI_18105059	NM_014396.2	VPS41	I	4140	CACTTGACCCCAGGAGACGTAGGTTGTGGTGAGCTGAGATCGCGCCATTG
1162	DN	0.222	0.367	GI_18141306-S	SLC7A11	5910280	GI_18141306	GI_18141306	NM_014331.2	SLC7A11	S	3081	TTGCACCACTGTACTCCAGCCTGGGTGACAAAGTCAGACTCCATCTCCAA
1265	DN	0.233	0.41	GI_18765737-A	SMG1	3170139	GI_18765737	GI_18765737	NM_014006.2	SMG1	A	10722	AAAATCTTAATTGTTGGCTGGGCACAGTGGCTCACGCCTGTAATCCCAGC
1330	DN	0.267	0.399	GI_19743870-I	FCAR	60450	GI_19743870	GI_19743870	NM_133279.1	FCAR	I	1455	AGAAAACACAACCTGCCTGGCCGGGCGTGGTGGCGTGAGCCTGTCGTCCC
1335	DN	0.267	0.404	GI_19743893-I	TADA3L	2570152	GI_19743893	GI_19743893	NM_133480.1	TADA3L	I	2223	AAAATGTATCTCCATGGGAGGCTGAGGCAGGAGAATCAGTTGAACCTGGG
1381	DN	0.318	0.404	GI_19923159-S	SNAPC1	1660497	GI_19923159	GI_19923159	NM_003082.2	SNAPC1	S	2187	GGGATTTAAAGTTTGGGTTGCATGCCTGTAATCCCAGCATTTTGGGAGGC
1401	DN	0.256	0.441	GI_19923324-S	EVI5	7050725	GI_19923324	GI_19923324	NM_005665.2	EVI5	S	6490	TCAACACCTGTGAAAGAATAACCACTGCACTCCAACCTGGGCAACATGGC
1449	DN	0.25	0.388	GI_19923589-S	FLJ21657	6760576	GI_19923589	GI_19923589	NM_022483.2	FLJ21657	S	2787	GGTGTGCACCTGTAGTTTCAGCTATTCGGGAGGCTGAGGCAGACAATGGC
1483	DN	0.244	0.399	GI_19923854-S	SYAP1	4200035	GI_19923854	GI_19923854	NM_032796.2	SYAP1	S	1788	GTGGGCAGATCACCGGAGGTCAGGAGTTCGAGACCAGCCTTGCCAACATA
1498	DN	0.199	0.378	GI_19924114-I	RAD51L1	520324	GI_19924114	GI_19924114	NM_133509.1	RAD51L1	I	3	CGAGAGCGGTGGATCACGCCTGTAATCCCAGCGCTTTGGGAGGCCGAAGC
1518	DN	0.261	0.42	GI_20070184-S	USP14	2810452	GI_20070184	GI_20070184	NM_005151.2	USP14	S	2719	TGAGGCAGGTGGTTCACTGGAGGTTGAGTTCGAGACCAGCCTGGCCACAT
1538	DN	0.267	0.426	GI_20070320-S	NMNAT1	2190528	GI_20070320	GI_20070320	NM_022787.2	NMNAT1	S	1410	CAGGAGAATCGCTTGAACCCGGGAGGCACAGGTTCCAGTGGGCCAAGGTT
1989	DN	0.244	0.378	GI_21361719-S	FLJ10936	940154	GI_21361719	GI_21361719	NM_018279.2	FLJ10936	S	3144	TACAAAAAATTAGGTGTGGTGGTGCGTGCCTGTATTCCCGGCCACTCGGG
2032	DN	0.21	0.404	GI_21361950-S	PRO2730	870164	GI_21361950	GI_21361950	NM_025222.2	PRO2730	S	2651	TGTTCTTTGAAAACATGCCACCTCAAGGCTGGGCGCGGTGGCTCACACCT
2059	DN	0.256	0.41	GI_21389374-I	C10orf6	7040717	GI_21389374	GI_21389374	NM_144592.1	C10orf6	I	1683	CTGTGATTGAGCCACTGCACTCCAATCTGGGTGACAGAATAAGACCCCGT
2065	DN	0.205	0.367	GI_21389426-S	MGC29891	540484	GI_21389426	GI_21389426	NM_144618.1	MGC29891	S	3287	AGCTGAGATCGCACCATTACACTCCAGCCTGGGCAACAGAGCCAGACTCT
2089	DN	0.21	0.367	GI_21396485-I	PRO1853	3140050	GI_21396485	GI_21396485	NM_018607.4	PRO1853	I	1032	TAAAAAGTAAACATGCGGCTGGGCGTGGTGGCTCATGCCTGTAATCCCAG
2123	DN	0.233	0.415	GI_21495177-S	DKFZp727G131	6370338	GI_21495177	GI_21495177	NM_145111.1	DKFZp727G131	S	1943	GTGGGAGACCGAGGTGGGCAGATCACTTGAGTTCAAGACCAGCCTGGCCA
2143	DN	0.227	0.42	GI_21536370-S	TEP1	380113	GI_21536370	GI_21536370	NM_007110.3	TEP1	S	8434	TCTCAGAACTACCCAGAGGAGGCCGGGCATGGTGGCTCACGCTTGTAATC
2221	DN	0.267	0.41	GI_21729881-I	LIPT1	7040465	GI_21729881	GI_21729881	NM_145198.1	LIPT1	I	264	TAATCCGAGTGCTTTAGGAGGCCAAGGCAGGAGGACTGCTTGAGCCCAGG
2375	DN	0.216	0.399	GI_22219459-A	CREB1	50324	GI_22219459	GI_22219459	NM_004379.2	CREB1	A	2645	TGTTAGGTTATAATTTCTCATTTGGAGCCGGGCGCAGTGGCTCACGCCTG
2436	DN	0.244	0.394	GI_22748680-S	FLJ34817	6860180	GI_22748680	GI_22748680	NM_152303.1	FLJ34817	S	2197	AGAGTGGGAGGCAGGGTGCGGTGGCTCATGCCTATAATCCTAACACTTTA
2451	DN	0.233	0.404	GI_22748772-S	ZNF440	4150487	GI_22748772	GI_22748772	NM_152357.1	ZNF440	S	3744	CTCTCCAACAATAAAAGACTTGGCCTTGGCTGGGCATGGTGGCTCACGCC
2463	DN	0.278	0.404	GI_22748870-S	DKFZp762I137	6590736	GI_22748870	GI_22748870	NM_152411.1	DKFZp762I137	S	2933	AATCCCAGCACTTGGGAGGCCGTGGCAGGAGGATCACGAGCCAAGGAGTT
2501	DN	0.227	0.436	GI_22749374-S	FLJ39653	50088	GI_22749374	GI_22749374	NM_152684.1	FLJ39653	S	1692	TATCCTTTTAAATAGAAGAGAGAGGGCCCGGCACGGTGGCTCACGCCTGT
2515	DN	0.199	0.367	GI_22907036-S	APOBEC3A	580100	GI_22907036	GI_22907036	NM_145699.2	APOBEC3A	S	1034	AGTAGCGTGAACCCGGGAGGCAGAGCTTGCGGTGAGCCGAGATTGCGCTA
2574	DN	0.267	0.388	GI_23238218-S	DMC1	2640735	GI_23238218	GI_23238218	NM_007068.2	DMC1	S	1993	GCCAAGTGCAGTGGCATGTGCTTGTAATCCCAGCTACTCTGGAGGCTGAG
2656	DN	0.233	0.431	GI_23510444-S	TNFSF15	1230594	GI_23510444	GI_23510444	NM_005118.2	TNFSF15	S	1686	ACTCTAAAGAATAACTCCAAGTCTTGGCCAGGCGCAGTGGCTCACACCTG
2664	DN	0.273	0.41	GI_23680884-S	FLJ20522	6620152	GI_23680884	GI_23680884	NM_017861.1	FLJ20522	S	1489	TGCACTACAGCCTGGGCGACAGAACGAGACCCTGTCTCCAAAGGAAAAAC
2682	DN	0.233	0.378	GI_24233529-S	LOC91526	430095	GI_24233529	GI_24233529	NM_153697.1	LOC91526	S	3632	ATCGTGCCACTGCACCACTCCAGCCTGGGCAACAAGAGCGAGACTGTCCC
2774	DN	0.21	0.367	GI_24308268-S	HSPC043	6110129	GI_24308268	GI_24308268	NM_021218.1	HSPC043	S	1425	AGAATCGCTTGAACCTGGGAGGCAGGGGTTGCAGTGAGCTGAGACGGTGT
2877	DN	0.222	0.383	GI_24475700-S	FLJ21673	2480279	GI_24475700	GI_24475700	NM_030898.2	FLJ21673	S	1485	CATGCTACTGCATGCCAGCCTGGGTGACAAAGCGAGACTCCGTCTCAAAA
2959	DN	0.216	0.372	GI_24850112-S	SHCBP1	1980088	GI_24850112	GI_24850112	NM_024745.2	SHCBP1	S	2958	GCGCCACTGCATTCCAGCTTGGGCGACAGAGCGAGACCCAGTCTCAAAAA
2981	DN	0.25	0.426	GI_25168266-A	SGKL	1780373	GI_25168266	GI_25168266	NM_170709.1	SGKL	A	3326	GCTTATAAAAGTAAAGGAGAATAACTGGCCGGGCACGGTGGCTCATGCCT
3027	DN	0.239	0.388	GI_25952070-I	ABCC13	780368	GI_25952070	GI_25952070	NM_172024.1	ABCC13	I	2732	GAATCACTTGAACCTGTAAGGCGGAGGTTGCAGTGAGCCGAGTTCATGCA
3037	DN	0.205	0.367	GI_26051226-I	CATSPER2	1660427	GI_26051226	GI_26051226	NM_172097.1	CATSPER2	I	1508	GGGCTTAACATAGAATATGAAACAAATTGGCCGGGTGCGGTGGCTCACGC
3067	DN	0.25	0.426	GI_26787992-S	SBLF	6590148	GI_26787992	GI_26787992	NM_006873.2	SBLF	S	5656	GGGTATAATCATGACTCACAAAGATATGAGGCTGGGTGTGGTGGCTCACG
3119	DN	0.261	0.372	GI_27477108-S	ITCH	3440280	GI_27477108	GI_27477108	NM_031483.3	ITCH	S	5694	AAAATTCAGGTATTGTACTCGGGAGGCTGAGGTGGGAGGATCCCAGGAGT
3155	DN	0.278	0.431	GI_27500805-S	LOC126167	5270180	GI_27500805	GI_27500805	XM_058997.5	LOC126167	S	2929	GGCCGAGGTGAGTGGATTGCTTGAGTCCTGGAGTTTGAGACCAACATGGG
3162	DN	0.261	0.42	GI_27502389-S	IL18	2510538	GI_27502389	GI_27502389	NM_001562.2	IL18	S	974	CCCTCAATCCCAGCTACTCAAGAGGCTGAGGCAGGAGAATCACTTGCACT
3171	DN	0.278	0.426	GI_27545327-A	LRRC2	2900463	GI_27545327	GI_27545327	NM_024750.2	LRRC2	A	1683	AAGTGGGTGGATCACCTGAGGTCCGGAGTTCGAGGCTGGTTTGGCCAGCA
3184	DN	0.267	0.404	GI_27734690-S	FLJ34047	5700195	GI_27734690	GI_27734690	NM_173669.1	FLJ34047	S	2807	GGCAAGTGCCAGTAATCCCAGCTACTCTTGGAGGCTGAGGCAGGAAGAGC
3186	DN	0.239	0.388	GI_27734700-S	FLJ34278	2470441	GI_27734700	GI_27734700	NM_173602.1	FLJ34278	S	2377	CACAGTTGGCTCATGCCTGTGATCCCAACACTTTGGGAGGCTGAGACAGG
3244	DN	0.222	0.356	GI_27886525-I	NFAT5	6110398	GI_27886525	GI_27886525	NM_173215.1	NFAT5	I	5140	ATGGTCATATAGTTAATACAGACCAGGCCGGGCGTGGTGGCTCATGCCTG
3248	DN	0.25	0.415	GI_27886558-I	NFATC3	730053	GI_27886558	GI_27886558	NM_173164.1	NFATC3	I	3669	AACCCGGGAGGTGGCAGTTGCAGGGAGCTAAGATCGCGCCATTGCACTCC
3277	DN	0.256	0.367	GI_28274681-S	ZNF33A	2230750	GI_28274681	GI_28274681	NM_006974.1	ZNF33A	S	4589	AGCTGAGATTGTGCCACTGTACTGCAGCCTGGGTGACAGAATGAGACTGC
3431	DN	0.267	0.404	GI_29570774-I	DNCL2A	1340563	GI_29570774	GI_29570774	NM_177953.1	DNCL2A	I	76	AGATCGCCTGAGCCCAGGAGGTCAAGGCTACAGTGAGCCGTGACTGCACC
3531	DN	0.239	0.372	GI_30089938-S	GOLGA2	6840390	GI_30089938	GI_30089938	NM_004486.3	GOLGA2	S	3320	AATCCCAGCACTTTTGGGAGGCTGAGGTTGGGAGTTCAAGACCAGCCTGG
3645	DN	0.261	0.426	GI_31340555-S	cig5	6590403	GI_31340555	GI_31340555	NM_080657.3	cig5	S	2765	GAGTGCACTTTACTAATCCTCATGGCACAGTGGCTCACGCCTGTAATCCC
3721	DN	0.244	0.42	GI_31343610-S	FLJ35119	4810075	GI_31343610	GI_31343610	NM_175871.2	FLJ35119	S	1410	GTGTGTTTTTAGGGGCCGAGACAGGTGGATCACCTGAGGTCAGGAGTTCG
3725	DN	0.227	0.378	GI_31377537-S	LOC151194	2260746	GI_31377537	GI_31377537	NM_145280.3	LOC151194	S	1457	AAAGCACCTGAAATCTGGCCGGATGCGGTGGCTCATGCCTGTAATCCCAC
3742	DN	0.21	0.394	GI_31377625-S	DUSP19	6350408	GI_31377625	GI_31377625	NM_080876.2	DUSP19	S	4872	CTGAATTAAAAAATCTGTTGGTGGCCGGGCGCAGTGGCTCATGCCTGTGG
3801	DN	0.261	0.399	GI_31542256-S	C20orf172	6840592	GI_31542256	GI_31542256	NM_024918.2	C20orf172	S	1817	CTAGCATTTTGGGTGACTGAGGCGGGTGGATTGCTTGAGCCCAGAAGTTG
3882	DN	0.25	0.394	GI_31543151-S	MGC14817	1780592	GI_31543151	GI_31543151	NM_032338.2	MGC14817	S	1091	TTGCCCCACTGCACTCCACCCTGGGCAATGGAGTAGGACTCTGTCTCAAA
4017	DN	0.244	0.399	GI_31742491-S	N4BP2	2360600	GI_31742491	GI_31742491	NM_018177.2	N4BP2	S	6512	ACCGCTTAAACCTGGGAGGTGGAGGTTGCAGTGACCCGAGATCGAGATCA
4021	DN	0.216	0.431	GI_31742514-A	FRDA	1770458	GI_31742514	GI_31742514	NM_000144.3	FRDA	A	2101	ATTCATGTGAAAATAATAGCCATCCTTGGCCTGGCGCGGTGGCTCACACC
4054	DN	0.199	0.415	GI_31982918-S	ZNF430	3190239	GI_31982918	GI_31982918	NM_025189.2	ZNF430	S	1940	TTCTTACCAGACATAAGATAATTCTGGCTGGGTGCGGTGGCTCACACCTG
4078	DN	0.244	0.415	GI_32171235-S	LOC90624	840735	GI_32171235	GI_32171235	NM_181705.1	LOC90624	S	1888	GACCCCATCTCTGCTAAGGACACAAAAATTAGCCAGGTGTGGTGGCGGGC
4101	DN	0.222	0.426	GI_32261315-S	FLJ14345	2690184	GI_32261315	GI_32261315	NM_024733.2	FLJ14345	S	3223	TGGGAAGAAATTCTCTACTGGCCGGGCACAGTGGCTCACGCCTGTAATGC
4131	DN	0.244	0.41	GI_32401415-S	FLJ12760	2100037	GI_32401415	GI_32401415	NM_181725.1	FLJ12760	S	2191	GAATTAAAAGAATTTGGCCGGGTGCGGCAGCTCATGCCTGTAATCCCAAC
4186	DN	0.239	0.372	GI_32528298-S	BIRC4	2120576	GI_32528298	GI_32528298	NM_001167.2	BIRC4	S	7607	TGTATCTTCAAAGTAGACAAATGGCGCCGGGCACGGTGGCTCACGCCTGT
4213	DN	0.233	0.42	GI_32698850-S	FLJ32965	2190300	GI_32698850	GI_32698850	NM_182506.1	FLJ32965	S	1648	TGGGATCAAGAAATAGAGCAAAGAGGGTCGGGTGCGGTGGCTCACACCTG
4221	DN	0.267	0.41	GI_32698967-S	FLJ36492	2690551	GI_32698967	GI_32698967	NM_182568.1	FLJ36492	S	1907	GGAGACAATTGGTCAAGCGTGGTGGCTCACGCCTGTAGTCCAGCAATTTG
4225	DN	0.233	0.415	GI_32699014-S	ZNF454	360072	GI_32699014	GI_32699014	NM_182594.1	ZNF454	S	2010	ACACTCGGCTGGGCACGGTGGCTCACGTCTGTAATCTTTGGGAGCACTTT
4231	DN	0.222	0.404	GI_32813446-S	DKFZp686P0288	6130026	GI_32813446	GI_32813446	NM_182588.1	DKFZp686P0288	S	2197	CATTAGAAGCATTTAAAAGTTGAGTGTAGAGGCCGGGTGCGGTGGCTCAC
4319	DN	0.227	0.388	GI_33469925-A	MCM8	940035	GI_33469925	GI_33469925	NM_032485.4	MCM8	A	3362	GAGCCACAATCACACCAATCACTGCACTCCAGCCTGGGCAATAAAGTAAC
4355	DN	0.222	0.372	GI_33589825-S	APG10L	2230377	GI_33589825	GI_33589825	NM_031482.3	APG10L	S	1382	CACTGCAGTCCAGCCTGGGTGACAGAGCCAGACACTGTCTCGGGAAAAAA
4356	DN	0.227	0.399	GI_33589826-S	GI_33589826-S	3780315	GI_33589826	GI_33589826	NM_000745.2	CHRNA5	S	2220	TGGTGCACACCTGTAATCCCAGCTACCTGGGAGGCTGCGGCAGGAGAATC
4378	DN	0.233	0.436	GI_33620750-S	PCYOX1	3870288	GI_33620750	GI_33620750	NM_016297.2	PCYOX1	S	3923	CAAAAACCAGTTTAGGCTGGGTATGGTGGCTCACCAGCACTTTGGGAGGC
4515	DN	0.216	0.372	GI_34147444-S	MGC14126	3940131	GI_34147444	GI_34147444	NM_032898.2	MGC14126	S	1052	ATCTGCCTTTAAGGAGCTTACAATCATGCCGGGTGCGGTGGCTCACGCCT
4534	DN	0.267	0.41	GI_34147489-S	NDUFC2	6510519	GI_34147489	GI_34147489	NM_004549.3	NDUFC2	S	1553	AGCCTGGGTGACACTCCAGCCTGGGTGACAAAGGAGACCCCGTCAAAAAA
4588	DN	0.233	0.399	GI_34147611-S	SUV39H2	380441	GI_34147611	GI_34147611	NM_024670.3	SUV39H2	S	2842	TGAGGTAGGAGGATCACGTGAGGTCGGGAGTTCAAGACCAGCCTGGCCAT
4640	DN	0.222	0.404	GI_34147701-S	MGC29762	4210138	GI_34147701	GI_34147701	NM_144706.2	MGC29762	S	1107	AAAAAAGTGTCCAAGCAGCCGGGCGCAGTGGCTCACACCTGTAATCCCAG
4686	DN	0.222	0.41	GI_34222193-S	FLJ10613	4560441	GI_34222193	GI_34222193	NM_019067.3	FLJ10613	S	2398	GTAATCTCAGAATGTTGGCCGGGCATGGTGGCTCACACCTGTGGTCTCAG
4715	DN	0.29	0.42	GI_34222266-S	STXBP4	6590079	GI_34222266	GI_34222266	NM_178509.3	STXBP4	S	1970	CTCAGGAGTTTAACATCAGCCTGGGCAACATAGCAGGACCCCATCTCTAC
4771	DN	0.227	0.394	GI_34222376-S	MGC44287	2120270	GI_34222376	GI_34222376	NM_182607.2	MGC44287	S	2446	TGCCACTGCACTCCAACCTGGGTGACGGAGTGAGATTCCATCTGAAAAAC
4960	DN	0.222	0.378	GI_36951011-S	GPR1	2120736	GI_36951011	GI_36951011	NM_005279.2	GPR1	S	1786	GAATCACTTGAACCTGGGAGGCAGAGGTTGTGGTGAGCCAACATCACACC
5026	DN	0.227	0.42	GI_37538660-S	IPLA2(GAMMA)	5550563	GI_37538660	GI_37538660	XM_291241.3	IPLA2(GAMMA)	S	3734	CGCCAGTGCACTCCAGCCTAGGCGACACAGCGAGACTCCATCTCAAAAAA
5046	DN	0.205	0.378	GI_37540076-S	FLJ13815	6220026	GI_37540076	GI_37540076	XM_086186.3	FLJ13815	S	3427	TGTGCCACTGCATTCTAGCCTGGGCGATAGAGTGAGACTCCGTTGCAAAA
5145	DN	0.244	0.41	GI_37545911-S	DKFZP434I1735	60110	GI_37545911	GI_37545911	XM_113763.4	DKFZP434I1735	S	6126	TTCCAGCACTTTGGAAGGCCAAGGCGGGCGGATCACGAAGTCGGGAGTTT
5220	DN	0.273	0.441	GI_37550045-S	MGC50836	2340035	GI_37550045	GI_37550045	XM_171060.4	MGC50836	S	1925	TTCGAGACCAGCCCGCCCAATATGGTGAAACCCCGTCTCTCCTGAAAAAA
5270	DN	0.21	0.399	GI_37552185-S	LOC375506	2690242	GI_37552185	GI_37552185	XM_351658.1	LOC375506	S	4423	CCAGTTAAGAGCAGGGGAGACCTGGCTGGGCATGGTGGCTCACACCTGTA
5289	DN	0.21	0.388	GI_37552539-S	LOC284434	1570551	GI_37552539	GI_37552539	XM_211460.2	LOC284434	S	6632	AATAATGGCAAAAGCCTCGGTGGCTCACGCCTGTAATCCCAGCACTTTGG
5295	DN	0.244	0.41	GI_37552572-S	KIAA1473	5690152	GI_37552572	GI_37552572	XM_047550.3	KIAA1473	S	3669	GGGAAGCAGAGGTTGCGGTGAGCCGAGATCATGCCATGGCACTCCGTCCT
5315	DN	0.244	0.394	GI_37559950-S	MICAL3	5890181	GI_37559950	GI_37559950	XM_032997.4	MICAL3	S	4538	CAGCGAGCCGAGATCATGCCACTGCACCACTGCACTCCAGCCTGTGTGAC
5352	DN	0.227	0.394	GI_37594440-S	ZNF136	6290164	GI_37594440	GI_37594440	NM_003437.2	ZNF136	S	2373	GAATTTGAACAGATGTTTTGGCTCTGGCTGGGTGTGGTGGCTCACACCTG
5380	DN	0.216	0.394	GI_37620215-S	LOC253827	4670184	GI_37620215	GI_37620215	NM_198080.1	LOC253827	S	1538	GCCGAGATCATGCCACTGCACTCCAGCCTACATGACAATGTGACACTCCA
5385	DN	0.233	0.399	GI_37622354-S	BLZF1	5860739	GI_37622354	GI_37622354	NM_003666.2	BLZF1	S	2213	CCAGCTACTTGGGAGGCTGAGGTGGGAAAATCACTTGAACCTGGGAGGGT
5455	DN	0.239	0.383	GI_38093646-S	FLJ34583	6400100	GI_38093646	GI_38093646	NM_198276.1	FLJ34583	S	1241	GTCTATATTTGTAAACCAAGAGACCGGCTGGGTGTGGTGGCTCACGCCTG
5563	DN	0.233	0.415	GI_38327629-A	MGC61599	6860484	GI_38327629	GI_38327629	NM_198394.1	MGC61599	A	599	CACTGTATTAAAAGTCTGCCGGGCACAGTGGCTCACGCCTGTAATCCCAA
5584	DN	0.267	0.415	GI_38348383-S	FLJ35093	3390102	GI_38348383	GI_38348383	NM_198549.1	FLJ35093	S	5023	GGCCCAAGTGGGCAGATAACCTGAGGTCAGGAGTTTGAGACCAGCCTAAC
5610	DN	0.25	0.383	GI_38454193-S	76P	4850167	GI_38454193	GI_38454193	NM_014444.2	76P	S	2994	GAAGCAGACGCTGCAGTGAGCTGAGATTGTGCCATTGCATTCCAGCCCGG
5646	DN	0.256	0.42	missing	GI_38524599-S	missing	missing	missing	missing	missing	missing	missing	missing
5647	DN	0.233	0.426	GI_38524611-S	TRIM50C	2630403	GI_38524611	GI_38524611	NM_198853.1	TRIM50C	S	1276	GTTCGAGACCAGCCTGGCCAATGTAGTAACACCCCCGTCTCTACAAAAAA
5696	DN	0.227	0.441	GI_38605732-I	NUP43	2690068	GI_38605732	GI_38605732	NM_198887.1	NUP43	I	3254	TCCAACCTATACTTAAAAACATATGGTGGCCAGGCATGGTGGCTCACGCC
5735	DN	0.239	0.415	missing	GI_38788287-S	missing	missing	missing	missing	missing	missing	missing	missing
5784	DN	0.216	0.372	missing	GI_39725699-S	missing	missing	missing	missing	missing	missing	missing	missing
5856	DN	0.222	0.383	GI_39930576-S	DKFZp313G1735	3290750	GI_39930576	GI_39930576	NM_198150.1	DKFZp313G1735	S	2041	CAGCAGTTGCAGTGAGCTGAGATTGCGCCACTGTACTCCAGCCTGGCAAC
5977	DN	0.222	0.383	missing	GI_40255103-S	missing	missing	missing	missing	missing	missing	missing	missing
5980	DN	0.25	0.42	missing	GI_40255110-S	missing	missing	missing	missing	missing	missing	missing	missing
5988	DN	0.244	0.41	missing	GI_40255146-S	missing	missing	missing	missing	missing	missing	missing	missing
6045	DN	0.222	0.399	missing	GI_40353772-S	missing	missing	missing	missing	missing	missing	missing	missing
6143	DN	0.222	0.415	missing	GI_40807470-S	missing	missing	missing	missing	missing	missing	missing	missing
6159	DN	0.284	0.404	GI_41125747-S	LOC389050	6400075	GI_41125747	GI_41125747	XM_374014.1	LOC389050	S	543	GGATCTCTTGAGCCTAGGTGGTTGAGGCTGCAGTGAGCCAAGATCACACC
6301	DN	0.244	0.388	missing	GI_41349679-S	missing	missing	missing	missing	missing	missing	missing	missing
6343	DN	0.256	0.388	missing	GI_41393589-S	missing	missing	missing	missing	missing	missing	missing	missing
6346	DN	0.25	0.447	missing	GI_41393596-S	missing	missing	missing	missing	missing	missing	missing	missing
6438	DN	0.261	0.415	missing	GI_42518079-S	missing	missing	missing	missing	missing	missing	missing	missing
6503	DN	0.239	0.42	GI_42656794-S	LOC401082	3940168	GI_42656794	GI_42656794	XM_376257.1	LOC401082	S	1441	CCACACTCCAGCCTGGGCGACAGACTGAGATTCTCATCCAGAGTCAAATT
6512	DN	0.227	0.388	GI_42657212-S	LOC401219	4810711	GI_42657212	GI_42657212	XM_379377.1	LOC401219	S	4448	TACTCAAAAGAATTAAAAGCAGGGACTTGGCCGGGCGTGGTGGCTCACGC
6550	DN	0.25	0.378	GI_42658782-S	LOC401483	5340102	GI_42658782	GI_42658782	XM_376800.1	LOC401483	S	5406	TTCAGTGAGCTGAGATCGTGGCATTGCACTCTAGCCTGGGCAACCAAGAG
6553	DN	0.267	0.426	GI_42658952-S	LOC286177	3870441	GI_42658952	GI_42658952	XM_379582.1	LOC286177	S	3084	TGGTGAGGCGAGATAGTGCCACTGCACTTCAGCTTGGGCAACAGAGTGAT
6567	DN	0.278	0.447	GI_42659497-S	LOC399768	1850121	GI_42659497	GI_42659497	XM_378228.1	LOC399768	S	4414	CAGACTGTGGGAGGCCGAGGCGGGCATATCACGAAGTCAAGAGACGGAGA
6572	DN	0.227	0.388	GI_42659631-S	LOC399972	5900541	GI_42659631	GI_42659631	XM_378321.1	LOC399972	S	1966	TCTCAGCTACTTGGGAGGCTGAATCGCTTGAACCCAGGAGGTGGAGGTTG
6600	DN	0.256	0.399	GI_42660551-S	LOC388165	3130546	GI_42660551	GI_42660551	XM_370897.2	LOC388165	S	1877	TTCAAGAATGAAAAAGGTATCCCAGCAGTTTGGGAGGCTGAGGCGGGCGG
6610	DN	0.216	0.372	GI_42661147-S	LOC388382	70273	GI_42661147	GI_42661147	XM_371054.2	LOC388382	S	1748	GTTGTGTTTAAAAATTATGGACAAGGCCGGGCACGGTGGCTCACGCCTGG
6611	DN	0.222	0.378	GI_42661184-S	KIAA0924	3130270	GI_42661184	GI_42661184	XM_375471.1	KIAA0924	S	5275	TATTCACAACATTGAACCCAGGAGGCGGAGCTTGCAGTGAGCCGAGATTG
6614	DN	0.278	0.426	GI_42661257-S	MGC19764	4210047	GI_42661257	GI_42661257	XM_371039.2	MGC19764	S	4325	GCTCATGCTTGTGATCCCAGGACTTTAGGAGGCCAAGGTGGGAGGATTGT
6620	DN	0.29	0.426	GI_42661601-S	LOC388536	3190273	GI_42661601	GI_42661601	XM_371163.2	LOC388536	S	2280	GCATGAATTCTTTTTGAATCACTTGAACCCGGGAGACAGAGGTTGCAGTG
6886	DN	0.233	0.404	GI_4503814-S	FUT6	7000292	GI_4503814	GI_4503814	NM_000150.1	FUT6	S	2790	ATACTGCAAAGAAAACCAATGATGAGGCCGGGTGCGGTGGCTCACACCTG
6969	DN	0.227	0.394	GI_4505248-S	MSH3	840739	GI_4505248	GI_4505248	NM_002439.1	MSH3	S	3847	TAAGTAGAAAGAATTGGCCAGGCATGGTGGCTCATGCCTGTAATCCCAGC
7202	DN	0.256	0.388	GI_45331210-S	FLJ00060	2940180	GI_45331210	GI_45331210	NM_033206.1	FLJ00060	S	2215	CCTCCCCTTAAGAAGGTACTTCGAGGCTGGGTGCGGTGGCTCATGTCTGT
7274	DN	0.227	0.388	GI_4557290-I	AIRE	1170458	GI_4557290	GI_4557290	NM_000383.1	AIRE	I	2124	TGCGCCACTGCACTCCAGTCTGGTCGGCAAGAGTGAGACTCCGTCTCAAA
7452	DN	0.25	0.415	GI_4758689-S	LRRFIP1	1580348	GI_4758689	GI_4758689	NM_004735.1	LRRFIP1	S	3341	TGAGCAGGGACAGTCATTTTTTAAATGTTTTTGGCCGGGCGTGGTGGCTC
7468	DN	0.227	0.42	GI_4758877-S	PAFAH2	840037	GI_4758877	GI_4758877	NM_000437.2	PAFAH2	S	2234	GTAGAGCGAGACCCCATCTTAAAAATAAAGAAGGCTGGGCGTGGTGGCTC
7580	DN	0.261	0.399	GI_4885656-S	XRCC2	1740673	GI_4885656	GI_4885656	NM_005431.1	XRCC2	S	2772	CAGCCATAAAAAGGAACAAGACTGACTGGGCGTGGTGGCTCATGCCTGTG
7693	DN	0.222	0.394	GI_5453713-S	LIM	520035	GI_5453713	GI_5453713	NM_006457.1	LIM	S	2990	TAAAGAGAATAAATAGAGGGCCAGGTGTGGTGGCTCACGCCTGTGATCCC
7753	DN	0.261	0.447	GI_5729981-S	POLH	2640132	GI_5729981	GI_5729981	NM_006502.1	POLH	S	3154	GCGGGCAGATCACGAGGTCAGGAGTTTCAGACCAATATGGTGAAACCCCA
8027	DN	0.261	0.41	GI_7657006-S	DAPP1	6450438	GI_7657006	GI_7657006	NM_014395.1	DAPP1	S	2452	AGCGGCGGCTCATGCCTGTAATCCCAGGACTTTGGTAGGCCAAGACAAGC
8065	DN	0.222	0.426	GI_7657541-S	SCN11A	3190056	GI_7657541	GI_7657541	NM_014139.1	SCN11A	S	5833	CAATTTTAGGATTGGAATAGTTCAAGCCGGGCGCAGTGGCTCATGCCTGG
8079	DN	0.273	0.426	GI_7661565-S	DKFZP434B168	2850411	GI_7661565	GI_7661565	NM_015434.1	DKFZP434B168	S	3211	CTGAGGTGGGCGGCTCACGAGGAGATCAAGACCATCCTGGCTAACACAGT
8161	DN	0.244	0.399	GI_7662213-S	KIAA0628	2060725	GI_7662213	GI_7662213	NM_014789.1	KIAA0628	S	5404	GGTTTCAGTGAGCTGGGATCGTGGCATTGCACTCTAGCCTGGGCAACCAA
8201	DN	0.244	0.415	GI_7662551-S	PRO0456	5130524	GI_7662551	GI_7662551	NM_014127.1	PRO0456	S	1673	ATGGATCACCTGAGCCTGGGAAGTGGAGGTTGCAGTAGGCTGAAGTCATG
8217	DN	0.278	0.41	GI_7705343-S	POLK	4070167	GI_7705343	GI_7705343	NM_016218.1	POLK	S	3734	ACAATGGCTCACACCTGTAATGCCAGCCCTTTGGGAGGCCGAATGGGCAG
8266	DN	0.239	0.378	GI_7705856-S	LOC51145	4780010	GI_7705856	GI_7705856	NM_016158.1	LOC51145	S	2094	CTTGTACCCAGGAGGTGGAGGTTGCGGTGAACTGAGATTGTGCCACTCCC
8304	DN	0.233	0.436	GI_7706334-S	CGI-119	3990138	GI_7706334	GI_7706334	NM_016056.1	CGI-119	S	1029	TAAAAATGCTTTTCTGGCTGGGCACAGTGGCTCACGCCTGTAATCCCACC
8397	DN	0.256	0.426	GI_8922429-S	FLJ10460	2940600	GI_8922429	GI_8922429	NM_018097.1	FLJ10460	S	1266	ACGCCACTGCGCTACAGCCTGGGCGACACAGTAAGACCCTGTCTCAAAAA
8419	DN	0.239	0.415	GI_8922676-S	FLJ10803	5080170	GI_8922676	GI_8922676	NM_018224.1	FLJ10803	S	2617	TTAGTGCCAGAAGAACTATCAACTTGTGGCTGGGCACGGTGGCTCACACC
8430	DN	0.267	0.426	GI_8922778-S	C21orf77	60400	GI_8922778	GI_8922778	NM_018277.1	C21orf77	S	1442	AAAAAAGCTCAGGGCGGTCGAGTGCAGTGGCTCGCGCCTGTAATCCCAGC
8439	DN	0.222	0.415	GI_8922870-S	FLJ11106	3940286	GI_8922870	GI_8922870	NM_018324.1	FLJ11106	S	1305	CCAGTAAAGAATACTTCTGGCAGCACTTTGGGAGGCCAAGGCGGGCGGAT
8454	DN	0.239	0.399	GI_8923014-S	FLJ20006	3830292	GI_8923014	GI_8923014	NM_017618.1	FLJ20006	S	1865	TGAGATCGTGGCCACTGCAATCCAGCCTGGGCGATAGAGTGAGACTACGT
8460	DN	0.273	0.378	GI_8923089-S	BTBD5	2690647	GI_8923089	GI_8923089	NM_017658.1	BTBD5	S	2061	GGAGTGGTGTTGCACTCCTGTAGTCCCAGCTAATCAGGAGGCTGAGGCAA
8512	DN	0.222	0.367	GI_8923629-S	FLJ20700	2640139	GI_8923629	GI_8923629	NM_017932.1	FLJ20700	S	1696	AAATACAGAAAGTTAGCCGGGCGTGGCACCTGTAGTCCCAGCTACTCTGG
8513	DN	0.239	0.388	GI_8923658-S	FKBP14	6650706	GI_8923658	GI_8923658	NM_017946.1	FKBP14	S	1943	TTCTGTCTCATCAAAAACTGAAGTTAGCTGGGTGTGGTGGCTCATGCCTG
Module 2 with 2 nodes: odds ratio = 1.687121, G-test_GF = 229.992142
	44 Cases (0.251)
	68 Controls (0.362)
	7 Cases and 9 Controls with all but one
	1 Cases and 0 Controls with pattern except for missing data
1107	DN	0.278	0.388	GI_17978501-A	COL9A1	4670301	GI_17978501	GI_17978501	NM_001851.2	COL9A1	A	2949	GCCTGGTGAAGGAGCCTGGGTGAGAAACACCATCCAAAGCTGGGGCAAAG
1108	DN	0.261	0.383	GI_17978503-A	COL9A1	2570129	GI_17978503	GI_17978503	NM_078485.1	COL9A1	A	2217	ACGCCTGGTGAAGGAGCCTGGGTGAGAAACACCATCCAAAGCTGGGGCAA
Module 3 with 2 nodes: odds ratio = 1.121495, G-test_GF = 239.298172
	68 Cases (0.389)
	68 Controls (0.362)
	7 Cases and 8 Controls with all but one
	1 Cases and 0 Controls with pattern except for missing data
565	UP	0.415	0.378	GI_14043068-S	HBA2	3520368	GI_14043068	GI_14043068	NM_000517.3	HBA2	S	451	CTCCAAATACCGTTAAGCTGGAGCCTCGGTAGCCGTTCCTCCTGCCCGCT
727	UP	0.398	0.388	GI_14456711-S	HBA1	4200088	GI_14456711	GI_14456711	NM_000558.3	HBA1	S	451	CTCCAAATACCGTTAAGCTGGAGCCTCGGTGGCCATGCTTCTTGCCCCTT
Module 4 with 3 nodes: odds ratio = 1.722714, G-test_GF = 382.428467
	45 Cases (0.273)
	73 Controls (0.392)
	12 Cases and 13 Controls with all but one
	1 Cases and 1 Controls with pattern except for missing data
3717	UP	0.341	0.441	GI_31343502-S	FLJ14503	4920273	GI_31343502	GI_31343502	NM_152780.2	FLJ14503	S	2981	GAGTGGCTTTCCAGCTGAATGAATCCTATGTCTCGCGTGCAGGTGGTTGG
7170	UP	0.33	0.479	GI_4507912-S	WASF1	4850184	GI_4507912	GI_4507912	NM_003931.1	WASF1	S	1836	GCCACCATCCTGTCTCGCCGTATTGCTGTTGAATATAGTGATTCGGAAGA
7533	UP	0.318	0.473	GI_4826903-S	SERPINI1	2120017	GI_4826903	GI_4826903	NM_005025.1	SERPINI1	S	843	GCTGGTGCTGTCCAGACAGGAAGTTCCTCTTGCTACTCTGGAGCCATTAG
