## Supplementary material for "Synchronized genetic activities in Alzheimer’s brains revealed by heterogeneity-capturing network analysis": S6

### Sheet: Sheet1
Descriptions of 136 Genes in Module Identified by Maestro for Alzheimer's Disease
Gene #	Symbol	Aliases	Chro- mo- some	Location	NCBI Link	NCBI Summary
3027	ABCC13	PRED6; C21orf73; ABCC13	21	21q11.2	http://www.ncbi.nlm.nih.gov/gene/150000	ATP-binding cassette, sub-family C (CFTR/MRP), member 13, pseudogene. This gene is a member of the superfamily of genes encoding ATP-binding cassette (ABC) transporters. ABC proteins transport various molecules across extra- and intra-cellular membranes. ABC genes are divided into seven distinct subfamilies (ABC1, MDR/TAP, MRP, ALD, OABP, GCN20, and White). This family member is part of the MRP s…
519	ALPP	ALP; PALP; PLAP; FLJ61142; ALPP	2	2q37	http://www.ncbi.nlm.nih.gov/gene/250	alkaline phosphatase, placental. There are at least four distinct but related alkaline phosphatases: intestinal, placental, placental-like, and liver/bone/kidney (tissue non-specific). The first three are located together on chromosome 2 while the tissue non-specific form is located on chromosome 1. The product of this gene is a membrane bound glycosylated enzyme, also referred to as the heat sta…
5977	ANKLE1	LEM3; LEMD6; ANKRD41; FLJ39369	19	19p13.11	http://www.ncbi.nlm.nih.gov/gene/126549	ankyrin repeat and LEM domain containing 1.
2682	ANKRD44	FLJ11570; MGC21968; MGC70444; PP6-ARS-B; ANKRD44	2	2q33.1	http://www.ncbi.nlm.nih.gov/gene/91526	ankyrin repeat domain 44.
5385	BLZF1	JEM1; JEM-1; JEM-1s; MGC22497; GOLGIN-45; BLZF1	1	1q24	http://www.ncbi.nlm.nih.gov/gene/8548	basic leucine zipper nuclear factor 1.
221	C11orf1	FLJ23499; C11orf1	11	11q23.1	http://www.ncbi.nlm.nih.gov/gene/64776	chromosome 11 open reading frame 1.
3721	C19orf39	FLJ35119; MGC78620; MGC149562; C19orf39	19	19p13.2	http://www.ncbi.nlm.nih.gov/gene/126074	chromosome 19 open reading frame 39.
4205	C20orf177	dJ551D2.5; C20orf177	20	20q13.2-q13.33	http://www.ncbi.nlm.nih.gov/gene/63939	chromosome 20 open reading frame 177.
4640	C2orf15	MGC29762; C2orf15	2	2q11.2	http://www.ncbi.nlm.nih.gov/gene/150590	chromosome 2 open reading frame 15.
5980	C5orf24	FLJ37562	5	5q31.1	http://www.ncbi.nlm.nih.gov/gene/134553	chromosome 5 open reading frame 24.
1449	C5orf28	FLJ21657; MGC90226; MGC149524; C5orf28	5	5p12	http://www.ncbi.nlm.nih.gov/gene/64417	chromosome 5 open reading frame 28
8419	C7orf44	FLJ10803; C7orf44	7	7p13	http://www.ncbi.nlm.nih.gov/gene/55744	chromosome 7 open reading frame 44.
2877	C9orf149	FLJ21673; C9orf149	9	9q34.13	http://www.ncbi.nlm.nih.gov/gene?term=C9orf149	chromosome 9 open reading frame 149. DISCONTINUED: LocusID 80109, defined by AK025326.1, does not appear to represent a protein coding gene.
5563	C9orf85	MGC61599; RP11-346E17.2; C9orf85	9	9q21.13	http://www.ncbi.nlm.nih.gov/gene/138241	chromosome 9 open reading frame 85.
697	CBR4	SDR45C1; FLJ14431; CBR4	4	4q32.3	http://www.ncbi.nlm.nih.gov/gene/84869	carbonyl reductase 4.
4221	CCDC144B	FLJ36492; MGC126634; CCDC144B	17	17p11.2	http://www.ncbi.nlm.nih.gov/gene/284047	coiled-coil domain containing 144B (pseudogene).
409	CCDC30	PFD6L; PFDN6L; FLJ20972; CCDC30	1	1p34.2	http://www.ncbi.nlm.nih.gov/gene/728621	coiled-coil domain containing 30.
4356	CHRNA5	LNCR2; CHRNA5	15	15q24	http://www.ncbi.nlm.nih.gov/gene/1138	cholinergic receptor, nicotinic, alpha 5. The protein encoded by this gene is a nicotinic acetylcholine receptor subunit and a member of a superfamily of ligand-gated ion channels that mediate fast signal transmission at synapses. These receptors are thought to be heteropentamers composed of separate but similar subunits. Defects in this gene have been linked to susceptibility to lung cancer type…
2375	CREB1	CREB; MGC9284; CREB1	2	2q34	http://www.ncbi.nlm.nih.gov/gene/1385	cAMP responsive element binding protein 1. This gene encodes a transcription factor that is a member of the leucine zipper family of DNA binding proteins. This protein binds as a homodimer to the cAMP-responsive element, an octameric palindrome. The protein is phosphorylated by several protein kinases, and induces transcription of genes in response to hormonal stimulation of the cAMP pathway. Alt…
6346	CSAD	CSD; PCAP; FLJ44987; FLJ45500; MGC119354; MGC119355; MGC119357	12	12q13.11-q14.3	http://www.ncbi.nlm.nih.gov/gene/51380	cysteine sulfinic acid decarboxylase. This gene encodes a member of the group 2 decarboxylase family. A similar protein in rodents plays a role in multiple biological processes as the rate-limiting enzyme in taurine biosynthesis, catalyzing the decarboxylation of cysteinesulfinate to hypotaurine. Alternatively spliced transcript variants encoding multiple isoforms have been observed for this gene…
6835	CYP4F3	CPF3; CYP4F; LTB4H	19	19p13.2	http://www.ncbi.nlm.nih.gov/gene/4051	cytochrome P450, family 4, subfamily F, polypeptide 3. This gene, CYP4F3, encodes a member of the cytochrome P450 superfamily of enzymes. The cytochrome P450 proteins are monooxygenases which catalyze many reactions involved in drug metabolism and synthesis of cholesterol, steroids and other lipids. This protein localizes to the endoplasmic reticulum. The enzyme starts the process of inactivating…
8027	DAPP1	BAM32; DKFZp667E0716; DAPP1	4	4q25-q27	http://www.ncbi.nlm.nih.gov/gene/27071	dual adaptor of phosphotyrosine and 3-phosphoinositides.
6343	DBF4	ASK; CHIF; DBF4A; ZDBF1	7	7q21.3	http://www.ncbi.nlm.nih.gov/gene/10926	DBF4 homolog (S. cerevisiae).
224	DEM1	EXO5; EXO V; C1orf176; FLJ11445; FLJ13183; FLJ21144; DEM1	1	1p34.2	http://www.ncbi.nlm.nih.gov/gene/64789	defects in morphology 1 homolog (S. cerevisiae).
2574	DMC1	DMC1H; LIM15; HsLim15; MGC150472; MGC150473; dJ199H16.1; DMC1	22	22q13.1	http://www.ncbi.nlm.nih.gov/gene/11144	DMC1 dosage suppressor of mck1 homolog, meiosis-specific homologous recombination (yeast). The protein encoded by this gene is essential for meiotic homologous recombination. Genetic recombination in meiosis plays an important role in generating diversity of genetic information. The product of this gene is structurally and evolutionary related to the products of the yeast RAD51 and E. coli RecA g…
3801	DSN1	KNL3; MIS13; hKNL-3; FLJ13346; MGC32987; C20orf172; dJ469A13.2; DSN1	20	20q11.23	http://www.ncbi.nlm.nih.gov/gene/79980	DSN1, MIND kinetochore complex component, homolog (S. cerevisiae). This gene encodes a kinetochore protein that functions as part of the minichromosome instability-12 centromere complex. The encoded protein is required for proper kinetochore assembly and progression through the cell cycle. Alternative splicing results in multiple transcript variants. [provided by RefSeq, Feb 2009]
3742	DUSP19	SKRP1; DUSP17; LMWDSP3; TS-DSP1; MGC138210; DUSP19	2	2q32.1	http://www.ncbi.nlm.nih.gov/gene/142679	dual specificity phosphatase 19. Dual-specificity phosphatases (DUSPs) constitute a large heterogeneous subgroup of the type I cysteine-based protein-tyrosine phosphatase superfamily. DUSPs are characterized by their ability to dephosphorylate both tyrosine and serine/threonine residues. They have been implicated as major modulators of critical signaling pathways. DUSP19 contains a variation of t…
1401	EVI5	NB4S; EVI5	1	1p22.1	http://www.ncbi.nlm.nih.gov/gene/7813	ecotropic viral integration site 5.
2059	FAM178A	C10orf6; MGC90157; FAM178A	10	10q24.31	http://www.ncbi.nlm.nih.gov/gene/55719	family with sequence similarity 178, member A.
2123	FAM200A	C7orf38; FLJ36794; DKFZp727G131; FAM200A	7	7q22.1	http://www.ncbi.nlm.nih.gov/gene/221786	family with sequence similarity 200, member A. This gene encodes a protein of unknown function. The protein is weakly similar to transposase-like proteins in human and mouse. [provided by RefSeq, Jul 2008]
6301	FAM55B	FLJ25224	11	11q23.3	www.ncbi.nlm.nih.gov/gene/120406	family with sequence similarity 55, member B.
5584	FAM73A	FLJ35093; DKFZp686M07166; FAM73A	1	1p31.1	http://www.ncbi.nlm.nih.gov/gene/374986	family with sequence similarity 73, member A.
1330	FCAR	CD89; FCAR	19	19q13.42	http://www.ncbi.nlm.nih.gov/gene/2204	Fc fragment of IgA, receptor. This gene is a member of the immunoglobulin gene superfamily and encodes a receptor for the Fc region of IgA. The receptor is a transmembrane glycoprotein present on the surface of myeloid lineage cells such as neutrophils, monocytes, macrophages, and eosinophils, where it mediates immunologic responses to pathogens. It interacts with IgA-opsonized targets and trigge…
404	FLJ12078	FLJ12078	5	5q15	http://www.ncbi.nlm.nih.gov/gene?term=FLJ12078	hypothetical protein FLJ12078.
8454	FLJ20006	FLJ20006	16	16q22.1	http://www.ncbi.nlm.nih.gov/gene/54782	hypothetical protein FLJ20006. DISCONTINUED: LocusID 54782 was defined by AK000013.1 and NM_017618.1, which do not appear to represent a protein coding gene.
8512	FLJ20700	FLJ20700	19	19p13.3	http://www.ncbi.nlm.nih.gov/gene?term=FLJ20700	hypothetical protein FLJ20700. DISCONTINUED: LocusID 55021 was defined by AK000707.1 and NM_017932.1 which do not appear to represent a protein coding gene.
3184	FLJ34047	FLJ34047; FLJ43202	5	5p15.1	http://www.ncbi.nlm.nih.gov/gene?term=FLJ34047	uncharacterized LOC285696.
3186	FLJ34278	FLJ34278	12	12q13.12-q13.13	http://www.ncbi.nlm.nih.gov/gene?term=FLJ34278	hypothetical protein FLJ34278.
2501	FLJ39653	FLJ39653	4	4p15.32	http://www.ncbi.nlm.nih.gov/gene/202020	uncharacterized FLJ39653.
6886	FUT6	FT1A; FCT3A; Fuc-TVI; FucT-VI; FLJ40754; FUT6	19	19p13.3	www.ncbi.nlm.nih.gov/gene/2528	fucosyltransferase 6 (alpha (1,3) fucosyltransferase). The protein encoded by this gene is a Golgi stack membrane protein that is involved in the creation of sialyl-Lewis X, an E-selectin ligand. Mutations in this gene are a cause of fucosyltransferase-6 deficiency. Two transcript variants encoding the same protein have been found for this gene. [provided by RefSeq, Jul 2008]
4021	FXN	FA; X25; CyaY; FARR; FRDA; MGC57199; FXN	9	9q21.11	http://www.ncbi.nlm.nih.gov/gene/2395	frataxin. This nuclear gene encodes a mitochondrial protein which belongs to FRATAXIN family. The protein functions in regulating mitochondrial iron transport and respiration. The expansion of intronic trinucleotide repeat GAA results in Friedreich ataxia. Alternative splicing results in multiple transcript variants. [provided by RefSeq, Jun 2009]
23	GINS1	PSF1; KIAA0186; RP4-691N24.2; GINS1	20	20p11.21	http://www.ncbi.nlm.nih.gov/gene/9837	GINS complex subunit 1 (Psf1 homolog). The yeast heterotetrameric GINS complex is made up of Sld5 (GINS4; MIM 610611), Psf1, Psf2 (GINS2; MIM 610609), and Psf3 (GINS3; MIM 610610). The formation of the GINS complex is essential for the initiation of DNA replication in yeast and Xenopus egg extracts (Ueno et al., 2005 [PubMed 16287864]).[supplied by OMIM, Mar 2008]
4686	GNL3L	FLJ10613; RP11-353K22.1; GNL3L	X	Xp11.22	http://www.ncbi.nlm.nih.gov/gene/54552	guanine nucleotide binding protein-like 3 (nucleolar)-like. The protein encoded by this gene appears to be a nucleolar GTPase that is essential for ribosomal pre-rRNA processing and cell proliferation. Two transcript variants encoding the same protein have been found for this gene. [provided by RefSeq, May 2010]
3531	GOLGA2	GM130; MGC20672; GOLGA2	9	9q34.11	http://www.ncbi.nlm.nih.gov/gene/2801	golgin A2. The Golgi apparatus, which participates in glycosylation and transport of proteins and lipids in the secretory pathway, consists of a series of stacked cisternae (flattened membrane sacs). Interactions between the Golgi and microtubules are thought to be important for the reorganization of the Golgi after it fragments during mitosis. This gene encodes one of the golgins, a family of pr…
4960	GPR1	GPR1	2	2q33.3	http://www.ncbi.nlm.nih.gov/gene/2825	G protein-coupled receptor 1.
5988	GPR155	DEP.7; PGR22; DEPDC3; FLJ31819; FLJ39346	2	2q31.1	http://www.ncbi.nlm.nih.gov/gene/151556	G protein-coupled receptor 155.
8397	HAUS2	CEP27; C15orf25; FLJ10460; HsT17025; HAUS2	15	15q15.2	http://www.ncbi.nlm.nih.gov/gene/55142	HAUS augmin-like complex, subunit 2. HAUS2 is 1 of 8 subunits of the 390-kD human augmin complex, or HAUS complex. The augmin complex was first identified in Drosophila, and its name comes from the Latin verb 'augmentare,' meaning 'to increase.' The augmin complex is a microtubule-binding complex involved in microtubule generation within the mitotic spindle and is vital to mitotic spindle assembl…
5145	HEATR5A	DKFZP434I1735; C14orf125	14	14q12	http://www.ncbi.nlm.nih.gov/gene/25938	HEAT repeat containing 5A.
8224	HSD17B7	PRAP; SDR37C1; MGC12523; MGC75018; HSD17B7	1	1q23	http://www.ncbi.nlm.nih.gov/gene/51478	hydroxysteroid (17-beta) dehydrogenase 7. HSD17B7 encodes an enzyme that functions both as a 17-beta-hydroxysteroid dehydrogenase (EC 1.1.1.62) in the biosynthesis of sex steroids and as a 3-ketosteroid reductase (EC 1.1.1.270) in the biosynthesis of cholesterol (Marijanovic et al., 2003 [PubMed 12829805]).[supplied by OMIM, May 2010]
244	ICA1	ICA69; ICAp69	7	7p22	http://www.ncbi.nlm.nih.gov/gene/3382	islet cell autoantigen 1, 69kDa. This gene encodes a protein with an arfaptin homology domain that is found both in the cytosol and as membrane-bound form on the Golgi complex and immature secretory granules. This protein is believed to be an autoantigen in insulin-dependent diabetes mellitus and primary Sjogren's syndrome. Alternatively spliced variants which encode different protein isoforms ha…
3162	IL18	IGIF; IL-18; IL-1g; IL1F4; MGC12320; IL18	11	11q22.2-q22.3	http://www.ncbi.nlm.nih.gov/gene/3606	interleukin 18 (interferon-gamma-inducing factor). The protein encoded by this gene is a proinflammatory cytokine that augments natural killer cell activity in spleen cells, and stimulates interferon gamma production in T-helper type I cells. Alternatively spliced transcript variants encoding different isoforms have been found for this gene.[provided by RefSeq, Aug 2011]
8079	INTS7	INT7; C1orf73; DKFZp434B168; INTS7	1	1p36.13-q42.3	http://www.ncbi.nlm.nih.gov/gene/25896	integrator complex subunit 7. This gene encodes a subunit of the integrator complex. The integrator complex associates with the C-terminal domain of RNA polymerase II and mediates 3'-end processing of the small nuclear RNAs U1 and U2. Alternatively spliced transcript variants encoding multiple isoforms have been observed for this gene. [provided by RefSeq, Dec 2010]
7202	KIR3DX1	LENG12; KIR3DL0; FLJ00060; KIR3DX1	19	19q13.42	http://www.ncbi.nlm.nih.gov/gene/90011	killer cell immunoglobulin-like receptor, three domains, X1
8460	KLHL28	BTBD5; FLJ20081; KLHL28	14	14q21.2	http://www.ncbi.nlm.nih.gov/gene/54813	kelch-like 28 (Drosophila)
2221	LIPT1	MGC12290; MGC13378; LIPT1	2	2q11.2	http://www.ncbi.nlm.nih.gov/gene/51601	lipoyltransferase 1. The process of transferring lipoic acid to proteins is a two-step process. The first step is the activation of lipoic acid by lipoate-activating enzyme to form lipoyl-AMP. For the second step, the protein encoded by this gene transfers the lipoyl moiety to apoproteins. Alternative splicing results in multiple transcript variants. A related pseudogene has been identified on ch…
6553	LOC286177	LOC286177	8	8q12.1	http://www.ncbi.nlm.nih.gov/gene?term=LOC286177	uncharacterized LOC286177.
5195	LOC375049	LOC375049	1	1q32.1	http://www.ncbi.nlm.nih.gov/gene?term=LOC375049	LOC375049. similar to alpha tubulin.
6159	LOC389050	LOC389050	2	2q21.2	http://www.ncbi.nlm.nih.gov/gene?term=LOC389050	hypothetical LOC389050.
6567	LOC399768	LOC399768	10	10q11.23	http://www.ncbi.nlm.nih.gov/gene?term=LOC399768	hypothetical gene supported by AK093334; AL833330; BC020871; BC032492.
6572	LOC399972	LOC399972	11	11q24.2	http://www.ncbi.nlm.nih.gov/gene?term=LOC399972	uncharacterized LOC399972.
6602	LOC400320	LOC400320	15	15q11.2	http://www.ncbi.nlm.nih.gov/gene?term=LOC400320	similar to Golgi autoantigen, golgin subfamily A member 2 (Golgi matrix protein GM130).
6503	LOC401082	LOC401082	3	3q13.13	http://www.ncbi.nlm.nih.gov/gene/401082	uncharacterized LOC401082.
6512	LOC401219	LOC401219	5	5q35.3	http://www.ncbi.nlm.nih.gov/gene?term=LOC401219	hypothetical gene supported by BX649016.
8266	LOC51145	LOC51145	9	9q33.3	http://www.ncbi.nlm.nih.gov/gene/51145	erythrocyte transmembrane protein.
3171	LRRC2	LRRC2	3	3p21.31	http://www.ncbi.nlm.nih.gov/gene/79442	leucine rich repeat containing 2. This gene encodes a member of the leucine-rich repeat-containing family of proteins, which function in diverse biological pathways. This family member may possibly be a nuclear protein. Similarity to the RAS suppressor protein, as well as expression down-regulation observed in tumor cells, suggests that it may function as a tumor suppressor. The gene is located i…
7452	LRRFIP1	GCF2; TRIP; GCF-2; FLAP-1; HUFI-1; FLIIAP1; MGC10947; MGC119738; MGC119739; LRRFIP1	2	2q37.3	http://www.ncbi.nlm.nih.gov/gene/9208	leucine rich repeat (in FLII) interacting protein 1
4078	LYRM7	C5orf31; FLJ20796; MGC24679; LYRM7	5	5q23.3	http://www.ncbi.nlm.nih.gov/gene/90624	Lyrm7 homolog (mouse)
4213	MAGEB10	FLJ32965; MGC120394; MAGEB10	X	Xp21.3	http://www.ncbi.nlm.nih.gov/gene/139422	melanoma antigen family B, 10. This gene encodes a member of the B subfamily of the melanoma associated antigen protein family. The encoded protein is specifically expressed in testis and tumor cells. [provided by RefSeq, Apr 2010]
5025	MBLAC1	MGC39819	7	7q22.1	http://www.ncbi.nlm.nih.gov/gene/255374	metallo-beta-lactamase domain containing 1.
3725	METTL21A	FAM119A; HCA557b; MGC45373	2	2q33.3	http://www.ncbi.nlm.nih.gov/gene/151194	methyltransferase like 21A.
4131	METTL2A	METTL2; FLJ12760; METTL2A	17	17q23.2	http://www.ncbi.nlm.nih.gov/gene/339175	methyltransferase like 2A
5315	MICAL3	KIAA0819; MGC189703; MICAL3	22	22q11.21	http://www.ncbi.nlm.nih.gov/gene/57553	microtubule associated monoxygenase, calponin and LIM domain containing 3
4017	N4BP2	B3BP; FLJ10680; KIAA1413; N4BP2	4	4p14	http://www.ncbi.nlm.nih.gov/gene/55728	NEDD4 binding protein 2. This gene encodes a protein containing a polynucleotide kinase domain (PNK) near the N-terminal region, and a Small MutS Related (Smr) domain near the C-terminal region. The encoded protein can bind to both B-cell leukemia/lymphoma 3 (BCL-3) and neural precursor cell expressed, developmentally downregulated 4, (Nedd4) proteins. This protein binds and hydrolyzes ATP, may f…
556	NACAP1	FKSG17; NACAP1	8	8q22.3	http://www.ncbi.nlm.nih.gov/gene/83955	nascent-polypeptide-associated complex alpha polypeptide pseudogene.
665	NARF	IOP2; FLJ10067; DKFZp434G0420; NARF	17	17q25.3	http://www.ncbi.nlm.nih.gov/gene/26502	nuclear prelamin A recognition factor. Several proteins have been found to be prenylated and methylated at their carboxyl-terminal ends. Prenylation was initially believed to be important only for membrane attachment. However, another role for prenylation appears to be its importance in protein-protein interactions. The only nuclear proteins known to be prenylated in mammalian cells are prelamin …
3244	NFAT5	NFATZ; OREBP; NF-AT5; NFATL1; TONEBP; KIAA0827; NFAT5	16	16q22.1	http://www.ncbi.nlm.nih.gov/gene/10725	nuclear factor of activated T-cells 5, tonicity-responsive. The product of this gene is a member of the nuclear factors of activated T cells family of transcription factors. Proteins belonging to this family play a central role in inducible gene transcription during the immune response. This protein regulates gene expression induced by osmotic stress in mammalian cells. Unlike monomeric members o…
3248	NFATC3	NFAT4; NFATX; NFATC3	16	16q22.2	http://www.ncbi.nlm.nih.gov/gene/4775	nuclear factor of activated T-cells, cytoplasmic, calcineurin-dependent 3. The product of this gene is a member of the nuclear factors of activated T cells DNA-binding transcription complex. This complex consists of at least two components: a preexisting cytosolic component that translocates to the nucleus upon T cell receptor (TCR) stimulation and an inducible nuclear component. Other members of…
1538	NMNAT1	NMNAT; PNAT1; NMNAT1	1	1p36.22	http://www.ncbi.nlm.nih.gov/gene/64802	nicotinamide nucleotide adenylyltransferase 1. The coenzyme NAD and its derivatives are involved in hundreds of metabolic redox reactions and are utilized in protein ADP-ribosylation, histone deacetylation, and in some Ca(2+) signaling pathways. NMNAT (EC 2.7.7.1) is a central enzyme in NAD biosynthesis, catalyzing the condensation of nicotinamide mononucleotide (NMN) or nicotinic acid mononucleo…
420	NUBPL	IND1; huInd1; FLJ12660; C14orf127; NUBPL	14	14q12	http://www.ncbi.nlm.nih.gov/gene/80224	nucleotide binding protein-like. This gene encodes a member of the Mrp/NBP35 ATP-binding proteins family. The encoded protein is required for the assembly of the respiratory chain NADH dehydrogenase (complex I), an oligomeric enzymatic complex located in the inner mitochondrial membrane. The respiratory complex I consists of 45 subunits and 8 iron-sulfur (Fe/S) clusters. This protein is an Fe/S p…
5696	NUP43	p42; FLJ13287; bA350J20.1; NUP43	6	6q25.1	http://www.ncbi.nlm.nih.gov/gene/348995	nucleoporin 43kDa. Bidirectional transport of macromolecules between the cytoplasm and nucleus occurs through nuclear pore complexes (NPCs) embedded in the nuclear envelope. NPCs are composed of subcomplexes, and NUP43 is part of one such subcomplex, Nup107-160 (Loiodice et al., 2004 [PubMed 15146057]).[supplied by OMIM, Mar 2008]
8439	OLAH	SAST; AURA1; THEDC1; FLJ11106; MGC51852; OLAH	10	10p13	http://www.ncbi.nlm.nih.gov/gene/55301	oleoyl-ACP hydrolase.
7468	PAFAH2	FLJ26025; HSD-PLA2; PAFAH2	1	1p36	http://www.ncbi.nlm.nih.gov/gene/5051	platelet-activating factor acetylhydrolase 2, 40kDa. This gene encodes platelet-activating factor acetylhydrolase isoform 2, a single-subunit intracellular enzyme that catalyzes the removal of the acetyl group at the SN-2 position of platelet-activating factor (identified as 1-O-alkyl-2-acetyl-sn-glyceryl-3-phosphorylcholine). However, this lipase exhibits a broader substrate specificity than sim…
105	PBOV1	UC28; UROC28; dJ171N11.2; PBOV1	6	6q23-q24	http://www.ncbi.nlm.nih.gov/gene?term=PBOV1%20	prostate and breast cancer overexpressed 1. This intronless gene encodes a protein of unknown function. Its expression is up-regulated in some types of cancer, including prostate, breast, and bladder cancer. [provided by RefSeq, Aug 2011]
766	PCDHB9	PCDH3H; MGC119555; MGC119556; PCDH-BETA9; PCDHB9	5	5q31	http://www.ncbi.nlm.nih.gov/gene/56127	protocadherin beta 9. This gene is a member of the protocadherin beta gene cluster, one of three related gene clusters tandemly linked on chromosome five. The gene clusters demonstrate an unusual genomic organization similar to that of B-cell and T-cell receptor gene clusters. The beta cluster contains 16 genes and 3 pseudogenes, each encoding 6 extracellular cadherin domains and a cytoplasmic ta…
7693	PDLIM5	L9; ENH; LIM; ENH1; PDLIM5	4	4q22	http://www.ncbi.nlm.nih.gov/gene/10611	PDZ and LIM domain 5. The protein encoded by this gene is a LIM domain protein. LIM domains are cysteine-rich double zinc fingers composed of 50 to 60 amino acids that are involved in protein-protein interactions. LIM domain-containing proteins are scaffolds for the formation of multiprotein complexes. The proteins are involved in cytoskeleton organization, cell lineage specification, organ devel…
2664	PIGX	FLJ20522; PIGX	3	3q29	http://www.ncbi.nlm.nih.gov/gene/54965	phosphatidylinositol glycan anchor biosynthesis, class X. This gene encodes a type I transmembrane protein in the endoplasmic reticulum (ER). The protein is an essential component of glycosylphosphatidylinositol-mannosyltransferase I, which transfers the first of the four mannoses in the GPI-anchor precursors during GPI-anchor biosynthesis. Studies in rat indicate that the protein is translated f…
5026	PNPLA8	IPLA2G; IPLA2-2; IPLA2(GAMMA); PNPLA8	7	7q31	http://www.ncbi.nlm.nih.gov/gene/50640	patatin-like phospholipase domain containing 8. Phospholipase A2 catalyzes cleavage of fatty acids from phospholipids, thereby regulating membrane physical properties and the release of lipid second messengers and growth factors. Phospholipase A2 activity also modulates cellular growth programs, inflammation, and ion channel function (Mancuso et al., 2000 [PubMed 10744668]).[supplied by OMIM, Jun…
7753	POLH	XPV; XP-V; RAD30; RAD30A; FLJ16395; FLJ21978; POLH	6	6p21.1	http://www.ncbi.nlm.nih.gov/gene/5429	polymerase (DNA directed), eta. This gene encodes a member of the Y family of specialized DNA polymerases. It copies undamaged DNA with a lower fidelity than other DNA-directed polymerases. However, it accurately replicates UV-damaged DNA; when thymine dimers are present, this polymerase inserts the complementary nucleotides in the newly synthesized DNA, thereby bypassing the lesion and suppressi…
8217	POLK	DINP; POLQ; DINB1; POLK	5	5q13	http://www.ncbi.nlm.nih.gov/gene/51426	polymerase (DNA directed) kappa. External and internal DNA-damaging agents continually threaten the integrity of genetic material in cells. Although a variety of repair mechanisms exist to remove the resulting lesions, some lesions escape repair and block the replication machinery. Members of the Y family of DNA polymerases, such as POLK, permit the continuity of the replication fork by allowing …
4231	RGPD4	RGP4; DKFZp686P0288; RGPD4	2	2q12.3	http://www.ncbi.nlm.nih.gov/gene/285190	RANBP2-like and GRIP domain containing 4.
3645	RSAD2	cig5; vig1; cig33; 2510004L01Rik; RSAD2	2	2p25.2	http://www.ncbi.nlm.nih.gov/gene/91543	radical S-adenosyl methionine domain containing 2.
797	SCIN	KIAA1905; SCIN	7	7p21.3	http://www.ncbi.nlm.nih.gov/gene/85477	scinderin. SCIN is a Ca(2+)-dependent actin-severing and -capping protein (Zunino et al., 2001 [PubMed 11568009]).[supplied by OMIM, May 2010]
8065	SCN11A	NaN; SNS-2; NAV1.9; SCN12A; SCN11A	3	3p22.2	http://www.ncbi.nlm.nih.gov/gene/11280	sodium channel, voltage-gated, type XI, alpha subunit. Voltage-gated sodium channels are membrane protein complexes that play a fundamental role in the rising phase of the action potential in most excitable cells. Alpha subunits, such as SCN11A, mediate voltage-dependent gating and conductance, while auxiliary beta subunits regulate the kinetic properties of the channel and facilitate membrane lo…
2981	SGK3	CISK; SGK2; SGKL; DKFZp781N0293; SGK3	8	8q12	http://www.ncbi.nlm.nih.gov/gene/23678	serum/glucocorticoid regulated kinase family, member 3. This gene is a member of the Ser/Thr protein kinase family and encodes a phosphoprotein with a PX (phox homology) domain. The protein phosphorylates several target proteins and has a role in neutral amino acid transport and activation of potassium and chloride channels. Alternate transcriptional splice variants, encoding different isoforms, …
4418	SLC5A8	AIT; SMCT; SMCT1; MGC125354	12	12q23.1	http://www.ncbi.nlm.nih.gov/gene/160728	solute carrier family 5 (iodide transporter), member 8. SLC5A8 has been shown to transport iodide by a passive mechanism (Rodriguez et al., 2002 [PubMed 12107270]) and monocarboxylates and short-chain fatty acids by a sodium-coupled mechanism (Gopal et al., 2004 [PubMed 15322102]). In kidney, SLC5A8 functions as a high-affinity sodium-coupled lactate transporter involved in reabsorption of lactat…
1162	SLC7A11	xCT; CCBR1; SLC7A11	4	4q28-q32	http://www.ncbi.nlm.nih.gov/gene/23657	solute carrier family 7 (anionic amino acid transporter light chain, xc- system), member 11. This gene encodes a member of a heteromeric, sodium-independent, anionic amino acid transport system that is highly specific for cysteine and glutamate. In this system, designated Xc(-), the anionic form of cysteine is transported in exchange for glutamate. This protein has been identified as the predomin…
6614	SLFN5	MGC19764; MGC150611; MGC150612; SLFN5	17	17q12	http://www.ncbi.nlm.nih.gov/gene/162394	schlafen family member 5.
1265	SMG1	ATX; LIP; 61E3.4; KIAA0421; SMG1	16	16p12.3	http://www.ncbi.nlm.nih.gov/gene/23049	smg-1 homolog, phosphatidylinositol 3-kinase-related kinase (C. elegans). This gene encodes a protein involved in nonsense-mediated mRNA decay (NMD) as part of the mRNA surveillance complex. The protein has kinase activity and is thought to function in NMD by phosphorylating the regulator of nonsense transcripts 1 protein. Alternative spliced transcript variants have been described, but their ful…
1381	SNAPC1	SNAP43; PTFgamma; SNAPC1	14	14q22	http://www.ncbi.nlm.nih.gov/gene/6617	small nuclear RNA activating complex, polypeptide 1, 43kDa
3067	STON1	SBLF; STN1; STNB1; FLJ95267; MGC149803; MGC149804; stoned-b1; DKFZp781K2462; STON1	2	2p16.3	http://www.ncbi.nlm.nih.gov/gene/11037	stonin 1. Endocytosis of cell surface proteins is mediated by a complex molecular machinery that assembles on the inner surface of the plasma membrane. This gene encodes one of two human homologs of the Drosophila melanogaster stoned B protein. This protein is related to components of the endocytic machinery and exhibits a modular structure consisting of an N-terminal proline-rich domain, a centr…
4715	STXBP4	Synip; FLJ16496; MGC50337; MGC149829; STXBP4	17	17q22	http://www.ncbi.nlm.nih.gov/gene/252983	syntaxin binding protein 4.
1483	SYAP1	PRO3113; FLJ14495; FLJ44185; DKFZp686K221; SYAP1	X	Xp22.2	http://www.ncbi.nlm.nih.gov/gene/94056	synapse associated protein 1.
1335	TADA3	ADA3; NGG1; hADA3; TADA3L; FLJ20221; FLJ21329; TADA3	3	3p25.3	http://www.ncbi.nlm.nih.gov/gene/10474	transcriptional adaptor 3. Many DNA-binding transcriptional activator proteins enhance the initiation rate of RNA polymerase II-mediated gene transcription by interacting functionally with the general transcription machinery bound at the basal promoter. Adaptor proteins are usually required for this activation, possibly to acetylate and destabilize nucleosomes, thereby relieving chromatin constra…
6438	TCF7	TCF-1; FLJ36364; MGC47735	5	5q31.1	http://www.ncbi.nlm.nih.gov/gene/6932	transcription factor 7 (T-cell specific, HMG-box). The protein encoded by this gene is a transcriptional activator that plays an important role in lymphocyte differentiation. This gene is expressed predominantly in T-cells. The encoded protein can bind an enhancer element and activate the CD3E gene, and it also may repress the CTNNB1 and TCF7L2 genes through a feedback mechanism. Several transcri…
8430	TCP10L	PRED77; C21orf77; FLJ10932; MGC34297; TCP10A-2; TCP10L	21	21q22.11	http://www.ncbi.nlm.nih.gov/gene/140290	t-complex 10 (mouse)-like.
2143	TEP1	TP1; TLP1; p240; TROVE1; VAULT2; TEP1	14	14q11.2	http://www.ncbi.nlm.nih.gov/gene/7011	telomerase-associated protein 1. This gene product is a component of the ribonucleoprotein complex responsible for telomerase activity which catalyzes the addition of new telomeres on the chromosome ends. The telomerase-associated proteins are conserved from ciliates to humans. [provided by RefSeq, Jul 2008]
8304	TMBIM4	S1R; GAAP; LFG4; ZPRO; CGI-119; FLJ45352; TMBIM4	12	12q14.1-q15	http://www.ncbi.nlm.nih.gov/gene/51643	transmembrane BAX inhibitor motif containing 4.
5455	TMEM17	FLJ34583; TMEM17	2	2p15	http://www.ncbi.nlm.nih.gov/gene/200728	transmembrane protein 17
1989	TMEM19	FLJ10936; TMEM19	12	12q21.1	http://www.ncbi.nlm.nih.gov/gene/55266	transmembrane protein 19.
2656	TNFSF15	TL1; TL1A; VEGI; VEGI192A; MGC129934; MGC129935; TNFSF15	9	9q32	http://www.ncbi.nlm.nih.gov/gene/9966	tumor necrosis factor (ligand) superfamily, member 15. The protein encoded by this gene is a cytokine that belongs to the tumor necrosis factor (TNF) ligand family. This protein is abundantly expressed in endothelial cells, but is not expressed in either B or T cells. The expression of this protein is inducible by TNF and IL-1 alpha. This cytokine is a ligand for receptor TNFRSF25 and decoy recep…
6045	TRIM58	BIA2; DKFZp434C091; DKFZp686N09198	1	1q44	http://www.ncbi.nlm.nih.gov/gene/25893	tripartite motif containing 58.
5647	TRIM74	TRIM50C; MGC45440; TRIM74	7	7q11.23	http://www.ncbi.nlm.nih.gov/gene/378108	tripartite motif containing 74.
5610	TUBGCP4	76P; GCP4; FLJ14797; TUBGCP4	15	15q15	http://www.ncbi.nlm.nih.gov/gene/27229	tubulin, gamma complex associated protein 4.
6600	UBE2Q2P1	UBE2QP1; FLJ43276; UBE2Q2P1	15	15q25.2	http://www.ncbi.nlm.nih.gov/gene?term=UBE2Q2P1%20	ubiquitin-conjugating enzyme E2Q family member 2 pseudogene 1.
1518	USP14	TGT; USP14	18	18p11.32	http://www.ncbi.nlm.nih.gov/gene/9097	ubiquitin specific peptidase 14 (tRNA-guanine transglycosylase). This gene encodes a member of the ubiquitin-specific processing (UBP) family of proteases that is a deubiquitinating enzyme (DUB) with His and Cys domains. This protein is located in the cytoplasm and cleaves the ubiquitin moiety from ubiquitin-fused precursors and ubiquitinylated proteins. Mice with a mutation that results in reduc…
1159	VPS41	HVPS41; HVSP41; hVps41p; VPS41	7	7p14-p13	http://www.ncbi.nlm.nih.gov/gene/27072	vacuolar protein sorting 41 homolog (S. cerevisiae). Vesicle mediated protein sorting plays an important role in segregation of intracellular molecules into distinct organelles. Genetic studies in yeast have identified more than 40 vacuolar protein sorting (VPS) genes involved in vesicle transport to vacuoles. This gene encodes the human ortholog of yeast Vps41 protein which is also conserved in …
4771	VSIG1	GPA34; MGC44287; dJ889N15.1; 1700062D20Rik; VSIG1	X	Xq22.3	http://www.ncbi.nlm.nih.gov/gene/340547	V-set and immunoglobulin domain containing 1. This gene encodes a member of the junctional adhesion molecule (JAM) family. The encoded protein contains multiple glycosylation sites at the N-terminal region, and multiple phosphorylation sites and glutamic acid/proline (EP) repeats at the C-terminal region. The gene is expressed in normal stomach and testis, as well as in gastric, esophageal and ov…
2032	WDR82	SWD2; MST107; WDR82A; MSTP107; PRO2730; TMEM113; PRO34047; WDR82	3	3p21.2	http://www.ncbi.nlm.nih.gov/gene/80335	WD repeat domain 82. TMEM113 (WDR82) is a component of the mammalian SET1A (MIM 611052)/SET1B (MIM 611055) histone H3-Lys4 methyltransferase complexes (Lee and Skalnik, 2005 [PubMed 16253997]; Lee et al., 2007 [PubMed 17355966]).[supplied by OMIM, Jul 2010]
4186	XIAP	API3; ILP1; MIHA; XLP2; BIRC4; XIAP	X	Xq25	http://www.ncbi.nlm.nih.gov/gene/331	X-linked inhibitor of apoptosis. This gene encodes a protein that belongs to a family of apoptotic suppressor proteins. Members of this family share a conserved motif termed, baculovirus IAP repeat, which is necessary for their anti-apoptotic function. This protein functions through binding to tumor necrosis factor receptor-associated factors TRAF1 and TRAF2 and inhibits apoptosis induced by mena…
7580	XRCC2	DKFZp781P0919; XRCC2	7	7q36.1	http://www.ncbi.nlm.nih.gov/gene/7516	X-ray repair complementing defective repair in Chinese hamster cells 2. This gene encodes a member of the RecA/Rad51-related protein family that participates in homologous recombination to maintain chromosome stability and repair DNA damage. This gene is involved in the repair of DNA double-strand breaks by homologous recombination and it functionally complements Chinese hamster irs1, a repair-de…
5352	ZNF136	pHZ-20; ZNF136	19	19p13.2-p13.12	http://www.ncbi.nlm.nih.gov/gene/7695	zinc finger protein 136.
5452	ZNF14	KOX6; GIOT-4; ZNF14	19	19p13.11	http://www.ncbi.nlm.nih.gov/gene/7561	zinc finger protein 14. The protein encoded by this gene contains a zinc finger and a Kruppel-associated box (KRAB) domain. KRAB domain is known to be involved in the transcriptional repression of a number of zinc finger proteins. [provided by RefSeq, Jul 2008]
5735	ZNF160	F11; HZF5; KR18; HKr18; FLJ00032; KIAA1611; DKFZp686B16128	19	19q13.42	http://www.ncbi.nlm.nih.gov/gene/90338	zinc finger protein 160. The protein encoded by this gene is a Kruppel-related zinc finger protein which is characterized by the presence of an N-terminal repressor domain, the Kruppel-associated box (KRAB). The KRAB domain is a potent repressor of transcription; thus this protein may function in transcription regulation. Three alternative transcripts encoding the same protein have been described…
3277	ZNF33A	KOX2; KOX5; KOX31; NF11A; ZNF11; ZNF33; ZZAPK; ZNF11A; FLJ23404; KIAA0065; ZNF33A	10	10p11.2	http://www.ncbi.nlm.nih.gov/gene/7581	zinc finger protein 33A.
4054	ZNF430	FLJ13659; MGC133232; DKFZp762K012; ZNF430	19	19p12	http://www.ncbi.nlm.nih.gov/gene/80264	zinc finger protein 430.
2451	ZNF440	FLJ37933; ZNF440	19	19p13.2	http://www.ncbi.nlm.nih.gov/gene/126070	zinc finger protein 440
4225	ZNF454	FLJ37444; MGC138481; ZNF454	5	5q35.3	http://www.ncbi.nlm.nih.gov/gene/285676	zinc finger protein 454.
5295	ZNF492	ZNF115; KIAA1473; MGC129633; MGC148019; ZNF492	19	19p12	http://www.ncbi.nlm.nih.gov/gene/57615	zinc finger protein 492.
2436	ZNF554	FLJ34817; ZNF554	19	19p13.3	http://www.ncbi.nlm.nih.gov/gene/115196	zinc finger protein 554.
2476	ZNF578	FLJ31384; ZNF578	19	19q13.41	http://www.ncbi.nlm.nih.gov/gene/147660	zinc finger protein 578.
5220	ZNF620	MGC50836; ZNF620	3	3p22.1	http://www.ncbi.nlm.nih.gov/gene/253639	zinc finger protein 620.
4101	ZNF665	ZFP160L; FLJ14345; ZNF665	19	19q13.42	http://www.ncbi.nlm.nih.gov/gene/79788	zinc finger protein 665.
5646	ZNF667	MIPU1; FLJ14011; FLJ45518; DKFZp686O111	19	19q13.43	http://www.ncbi.nlm.nih.gov/gene/63934	zinc finger protein 667.
374	ZNF670	FLJ12606; MGC12466; ZNF670	1	1q44	http://www.ncbi.nlm.nih.gov/gene/93474	zinc finger protein 670.
2463	ZNF786	MGC156120; DKFZp762I137; ZNF786	7	7q36.1	http://www.ncbi.nlm.nih.gov/gene/136051	zinc finger protein 786.
6620	ZNF790	FLJ20350; MGC62100; ZNF790	19	19q13.12	http://www.ncbi.nlm.nih.gov/gene/388536	zinc finger protein 790.
